# Signalling-state dependent drug-tolerance in head and neck squamous cell carcinoma

**DOI:** 10.1101/2023.12.05.570063

**Authors:** Dyah W. Karjosukarso, Alice Dini, Laura J.A. Wingens, Ruiqi Liu, Leo A.B. Joosten, Johan Bussink, Klaas W. Mulder

## Abstract

Intratumor heterogeneity negatively impacts therapeutic response and patient prognosis. Besides the established role of genetic heterogeneity, non-genetic mechanisms of persistence to drug treatment are emerging. Here, we characterise cells selected for their persistence to control, epidermal growth factor inhibition (EGFRi), radiation and combined treatment from low passage head and neck squamous cell carcinoma (HNSCC) cultures. Using a panel of 70 (phospho-)specific DNA-conjugated antibodies we measured activities of 8 signalling pathways, self-renewal, differentiation, DNA damage and cell-cycle, in conjunction with the transcriptional output in single cells, using our RNA and Immuno-Detection (RAID) technology. Six recurrent transcriptional programs reflecting processes including proliferation, differentiation and metabolic activity, as well as protein-based signalling-states, were associated with drug persistence, while copy number variation inference indicated involvement of non-genetic tolerance mechanisms. Projecting RNA velocity onto the antibody-derived signalling-states suggested a key role for integrin-mediated focal-adhesion signalling in drug-persistence in our cell system. Using machine-learning we derived a core transcriptional signature connected to adhesion-based drug-persistence, which was predictive of poor prognosis in a TGCA HNSCC cohort (hazard-ratio 1.87, p<10-5). Furthermore, functional analyses confirmed that cells expressing high levels of integrin alpha-6 (ITGA6) were tolerant to EGFRi treatment, and that forcing cells out of this cell-state through transient targeted inhibition of Focal Adhesion Kinase activity re-instated EGFRi sensitivity in drug persistent cells. Taken together, our single-cell multi-omics analysis identified an actionable adhesion-signalling mediated cell-state driving drug tolerance in HNSCC.
