## Supplementary material for "Signalling-state dependent drug-tolerance in head and neck squamous cell carcinoma": Table S1

### Sheet: Sheet1
ssDNA-Barcode Name	ssDNA-Barcode Full Sequence (5'-3')	10 nt Unique Barcode Sequence (5'- 3')	Antibody Name	Antibody Supplier
1	CACGACGCTCTTCCGATCTGTATCGTCGTNNNNNNNNNNANNNNNNNNAAAAAAAAAAAAAAAAAA	GTATCGTCGT	Akt - Phospho	Cell Signaling Technology, 4060
2	CACGACGCTCTTCCGATCTGTGTATGCGTNNNNNNNNNNCANNNNNNNNAAAAAAAAAAAAAAAAAA	GTGTATGCGT	Akt1/2/3 - Phospho	R&D systems, AF887
4	CACGACGCTCTTCCGATCTGTCGTCGTCTNNNNNNNNNNGTCANNNNNNNNAAAAAAAAAAAAAAAAAA	GTCGTCGTCT	Akt2	R&D systems, MAB23152
6	CACGACGCTCTTCCGATCTGCGTCGTGTANNNNNNNNNNCAGTCANNNNNNNNAAAAAAAAAAAAAAAAAA	GCGTCGTGTA	BMP-2/BMP-4	R&D systems, AF355
8	CACGACGCTCTTCCGATCTGATGTAGCGTNNNNNNNNNNGTCAGTCANNNNNNNNAAAAAAAAAAAAAAAAAA	GATGTAGCGT	BMPR-II	R&D systems, AF811
9	CACGACGCTCTTCCGATCTGAGTGATCGTNNNNNNNNNNGTCAGTCAGNNNNNNNNAAAAAAAAAAAAAAAAAA	GAGTGATCGT	Cdc2- Phospho	Cell Signalling Technology, 4539
10	CACGACGCTCTTCCGATCTCGCTATCAGTNNNNNNNNNNGTCAGTCAGTNNNNNNNNAAAAAAAAAAAAAAAAAA	CGCTATCAGT	Cdc2	Thermo Scientific, MA1-21453
11	CACGACGCTCTTCCGATCTCGCTGTAGTCNNNNNNNNNNGTCAGTCAGTCNNNNNNNNAAAAAAAAAAAAAAAAAA	CGCTGTAGTC	CDK4	Thermo Scientific, MA1-12299
12	CACGACGCTCTTCCGATCTGCTAGTGAGTNNNNNNNNNNGTCAGTCAGTCTNNNNNNNNAAAAAAAAAAAAAAAAAA	GCTAGTGAGT	c-Fos - Phospho	Cell Signaling Technology, 5348BF
13	CACGACGCTCTTCCGATCTGAGCTAGTGANNNNNNNNNNGTCAGTCAGTCTGNNNNNNNNAAAAAAAAAAAAAAAAAA	GAGCTAGTGA	c-Jun - Phospho	Cell Signaling Technology, 3270
14	CACGACGCTCTTCCGATCTCGTGCTGTCANNNNNNNNNNGTCAGTCAGTCTGTNNNNNNNNAAAAAAAAAAAAAAAAAA	CGTGCTGTCA	c-Myc	R&D systems, AF3696
15	CACGACGCTCTTCCGATCTGATCGTCTCTNNNNNNNNNNGTCAGTCAGTCTGTCNNNNNNNNAAAAAAAAAAAAAAAAAA	GATCGTCTCT	CREB - Phospho	Cell Signaling Technology, 9198
17	CACGACGCTCTTCCGATCTTGAGCGTGCTNNNNNNNNNNANNNNNNNNAAAAAAAAAAAAAAAAAA	TGAGCGTGCT	Cyclin B1	R&D systems, AF6000
18	CACGACGCTCTTCCGATCTCATGTCGTCANNNNNNNNNNCANNNNNNNNAAAAAAAAAAAAAAAAAA	CATGTCGTCA	Cyclin E	Thermo Scientific, MA1-12295
20	CACGACGCTCTTCCGATCTGTGCTCATGTNNNNNNNNNNGTCANNNNNNNNAAAAAAAAAAAAAAAAAA	GTGCTCATGT	EGF Receptor - Phospho	Cell Signaling Technology, 2237BF
21	CACGACGCTCTTCCGATCTCGTATCTCGANNNNNNNNNNAGTCANNNNNNNNAAAAAAAAAAAAAAAAAA	CGTATCTCGA	EGF Receptor - Phospho	R&D systems, AF1095
22	CACGACGCTCTTCCGATCTGTCATGCGTCNNNNNNNNNNCAGTCANNNNNNNNAAAAAAAAAAAAAAAAAA	GTCATGCGTC	Ephrin-B3	R&D systems, AF395
23	CACGACGCTCTTCCGATCTCTATGCGATCNNNNNNNNNNTCAGTCANNNNNNNNAAAAAAAAAAAAAAAAAA	CTATGCGATC	ERK1/ERK2	R&D systems, MAB1576
24	CACGACGCTCTTCCGATCTTGCTATGCTGNNNNNNNNNNGTCAGTCANNNNNNNNAAAAAAAAAAAAAAAAAA	TGCTATGCTG	ERK1/ERK2 - Phospho	R&D systems, AF1018
25	CACGACGCTCTTCCGATCTTGTGTGCATGNNNNNNNNNNGTCAGTCAGNNNNNNNNAAAAAAAAAAAAAAAAAA	TGTGTGCATG	FAK	R&D systems, MAB4467
26	CACGACGCTCTTCCGATCTGAGTGTCACTNNNNNNNNNNGTCAGTCAGTNNNNNNNNAAAAAAAAAAAAAAAAAA	GAGTGTCACT	FAK - Phospho	R&D systems, AF4528
27	CACGACGCTCTTCCGATCTCTAGTCTCGTNNNNNNNNNNGTCAGTCAGTCNNNNNNNNAAAAAAAAAAAAAAAAAA	CTAGTCTCGT	Frizzled-3	R&D systems, AF1001
28	CACGACGCTCTTCCGATCTGAGTGCATCTNNNNNNNNNNGTCAGTCAGTCTNNNNNNNNAAAAAAAAAAAAAAAAAA	GAGTGCATCT	GAPDH	R&D systems, MAB5718
29	CACGACGCTCTTCCGATCTTGCGTAGTCGNNNNNNNNNNGTCAGTCAGTCTGNNNNNNNNAAAAAAAAAAAAAAAAAA	TGCGTAGTCG	GSK-3 beta - Phospho	Cell Signaling Technology, 5558
30	CACGACGCTCTTCCGATCTCTGTGTCGTCNNNNNNNNNNGTCAGTCAGTCTGTNNNNNNNNAAAAAAAAAAAAAAAAAA	CTGTGTCGTC	Histone H2A.X - Phospho	Cell Signaling Technology, 9718BF
31	CACGACGCTCTTCCGATCTCTGTAGTGCGNNNNNNNNNNGTCAGTCAGTCTGTCNNNNNNNNAAAAAAAAAAAAAAAAAA	CTGTAGTGCG	Histone H3 - Phospho	Cell Signaling Technology, 3377
32	CACGACGCTCTTCCGATCTGTGCGCTAGTNNNNNNNNNNGTCAGTCAGTCTGTCTNNNNNNNNAAAAAAAAAAAAAAAAAA	GTGCGCTAGT	IGFBP-3	R&D systems, MAB305
33	CACGACGCTCTTCCGATCTTGTGCTCGCANNNNNNNNNNANNNNNNNNAAAAAAAAAAAAAAAAAA	TGTGCTCGCA	Integrin α6	DSHB, P5G10
34	CACGACGCTCTTCCGATCTGATGCGAGCTNNNNNNNNNNCANNNNNNNNAAAAAAAAAAAAAAAAAA	GATGCGAGCT	Integrin β1	DSHB, P4C10
36	CACGACGCTCTTCCGATCTGCGATGATGANNNNNNNNNNGTCANNNNNNNNAAAAAAAAAAAAAAAAAA	GCGATGATGA	IκB-α	R&D systems, AF4299
37	CACGACGCTCTTCCGATCTTGTCGAGTCANNNNNNNNNNAGTCANNNNNNNNAAAAAAAAAAAAAAAAAA	TGTCGAGTCA	IκB-α - Phospho	R&D systems, AF4809
38	CACGACGCTCTTCCGATCTGTCTACTGTCNNNNNNNNNNCAGTCANNNNNNNNAAAAAAAAAAAAAAAAAA	GTCTACTGTC	Jagged1	R&D systems, AF1277
39	CACGACGCTCTTCCGATCTCAGTCAGAGTNNNNNNNNNNTCAGTCANNNNNNNNAAAAAAAAAAAAAAAAAA	CAGTCAGAGT	Jak1	R&D systems, MAB4260
40	CACGACGCTCTTCCGATCTCGCAGTCTATNNNNNNNNNNGTCAGTCANNNNNNNNAAAAAAAAAAAAAAAAAA	CGCAGTCTAT	Jak1 - Phospho	R&D systems, AF4510
42	CACGACGCTCTTCCGATCTCGAGTGCTGTNNNNNNNNNNGTCAGTCAGTNNNNNNNNAAAAAAAAAAAAAAAAAA	CGAGTGCTGT	JNK	R&D systems, AF1387
43	CACGACGCTCTTCCGATCTTATAGCACGCNNNNNNNNNNGTCAGTCAGTCNNNNNNNNAAAAAAAAAAAAAAAAAA	TATAGCACGC	JNK - Phospho	R&D systems, AF1205
44	CACGACGCTCTTCCGATCTTCATGCGCGANNNNNNNNNNGTCAGTCAGTCTNNNNNNNNAAAAAAAAAAAAAAAAAA	TCATGCGCGA	Kallikrein 6	R&D systems, AF2008
46	CACGACGCTCTTCCGATCTTCTCTGTGCANNNNNNNNNNGTCAGTCAGTCTGTNNNNNNNNAAAAAAAAAAAAAAAAAA	TCTCTGTGCA	KLF4	R&D systems, AF3640
47	CACGACGCTCTTCCGATCTCTATCGCGTGNNNNNNNNNNGTCAGTCAGTCTGTCNNNNNNNNAAAAAAAAAAAAAAAAAA	CTATCGCGTG	LRP6 - Phospho	Cell Signaling Technology, 2568
48	CACGACGCTCTTCCGATCTTACGCTGCTGNNNNNNNNNNGTCAGTCAGTCTGTCTNNNNNNNNAAAAAAAAAAAAAAAAAA	TACGCTGCTG	MAPK APK 2 - Phospho	Cell Signaling Technology, 3007
49	CACGACGCTCTTCCGATCTCTGCATGATCNNNNNNNNNNANNNNNNNNAAAAAAAAAAAAAAAAAA	CTGCATGATC	MAPK p38 - Phospho	Cell Signaling Technology, 4511
52	CACGACGCTCTTCCGATCTGCTCATATGCNNNNNNNNNNGTCANNNNNNNNAAAAAAAAAAAAAAAAAA	GCTCATATGC	MAPK p38 - Phospho	R&D systems, AF869
54	CACGACGCTCTTCCGATCTTAGCGCGTAGNNNNNNNNNNCAGTCANNNNNNNNAAAAAAAAAAAAAAAAAA	TAGCGCGTAG	MKK3 / MKK6 - Phospho	Cell Signaling Technology, 12280BF
55	CACGACGCTCTTCCGATCTCGTCACAGTANNNNNNNNNNTCAGTCANNNNNNNNAAAAAAAAAAAAAAAAAA	CGTCACAGTA	mTOR - Phospho	Cell Signaling Technology, 5536
56	CACGACGCTCTTCCGATCTTCGCGTGAGANNNNNNNNNNGTCAGTCANNNNNNNNAAAAAAAAAAAAAAAAAA	TCGCGTGAGA	NFκB p65 - Phospho	Cell Signaling Technology, 3033
57	CACGACGCTCTTCCGATCTTACATCGCTGNNNNNNNNNNGTCAGTCAGNNNNNNNNAAAAAAAAAAAAAAAAAA	TACATCGCTG	NFκB p65 / RelA	R&D systems, MAB5078
58	CACGACGCTCTTCCGATCTGTGAGAGACANNNNNNNNNNGTCAGTCAGTNNNNNNNNAAAAAAAAAAAAAAAAAA	GTGAGAGACA	NFκB p65 / RelA - Phospho	R&D systems, MAB7226
59	CACGACGCTCTTCCGATCTGACTGTACGTNNNNNNNNNNGTCAGTCAGTCNNNNNNNNAAAAAAAAAAAAAAAAAA	GACTGTACGT	Notch1	R&D systems, MAB7226
60	CACGACGCTCTTCCGATCTGCACGTAGCTNNNNNNNNNNGTCAGTCAGTCTNNNNNNNNAAAAAAAAAAAAAAAAAA	GCACGTAGCT	Notch1 - Cleaved	R&D systems, AF5317
61	CACGACGCTCTTCCGATCTTCACGCTATGNNNNNNNNNNGTCAGTCAGTCTGNNNNNNNNAAAAAAAAAAAAAAAAAA	TCACGCTATG	Notch2	R&D systems, AF3735
62	CACGACGCTCTTCCGATCTCGTACTACGTNNNNNNNNNNGTCAGTCAGTCTGTNNNNNNNNAAAAAAAAAAAAAAAAAA	CGTACTACGT	Notch3	R&D systems, MAB1559
63	CACGACGCTCTTCCGATCTCAGCTGAGTANNNNNNNNNNGTCAGTCAGTCTGTCNNNNNNNNAAAAAAAAAAAAAAAAAA	CAGCTGAGTA	p63/TP73L	R&D systems, AF1916
64	CACGACGCTCTTCCGATCTGAGATCAGTCNNNNNNNNNNGTCAGTCAGTCTGTCTNNNNNNNNAAAAAAAAAAAAAAAAAA	GAGATCAGTC	PLC-γ1 - Phospho	Cell Signaling Technology, 14008
65	CACGACGCTCTTCCGATCTTACTGAGCTGNNNNNNNNNNANNNNNNNNAAAAAAAAAAAAAAAAAA	TACTGAGCTG	PLC-γ2 - Phospho	R&D systems, MAB37161
66	CACGACGCTCTTCCGATCTTAGTAGCGCGNNNNNNNNNNCANNNNNNNNAAAAAAAAAAAAAAAAAA	TAGTAGCGCG	Rb - Phospho	Cell Signaling Technology, 8516
67	CACGACGCTCTTCCGATCTGACGTCTGCTNNNNNNNNNNTCANNNNNNNNAAAAAAAAAAAAAAAAAA	GACGTCTGCT	Ribosomal Protein S6 - Phospho	Cell Signaling Technology, 5364
68	CACGACGCTCTTCCGATCTGTACTCGCGANNNNNNNNNNGTCANNNNNNNNAAAAAAAAAAAAAAAAAA	GTACTCGCGA	RNA polymerase II	DSHB, 8GW16
69	CACGACGCTCTTCCGATCTTCTGAGCGCANNNNNNNNNNAGTCANNNNNNNNAAAAAAAAAAAAAAAAAA	TCTGAGCGCA	RSK - Phospho	R&D systems, AF889
70	CACGACGCTCTTCCGATCTTAGACGTGCTNNNNNNNNNNCAGTCANNNNNNNNAAAAAAAAAAAAAAAAAA	TAGACGTGCT	RSK p90 - Phospho	Cell Signaling Technology, 8753BF
71	CACGACGCTCTTCCGATCTGTGACTCGTCNNNNNNNNNNTCAGTCANNNNNNNNAAAAAAAAAAAAAAAAAA	GTGACTCGTC	Smad1	R&D systems, AF2039
72	CACGACGCTCTTCCGATCTTCGAGTAGCGNNNNNNNNNNGTCAGTCANNNNNNNNAAAAAAAAAAAAAAAAAA	TCGAGTAGCG	Smad1/5 - Phospho	Cell Signaling Technology, 9516
73	CACGACGCTCTTCCGATCTCGTATGATGTNNNNNNNNNNGTCAGTCAGNNNNNNNNAAAAAAAAAAAAAAAAAA	CGTATGATGT	Smad1/5/9 - Phospho	Cell Signaling Technology, 13820
74	CACGACGCTCTTCCGATCTTAGTCTGTCANNNNNNNNNNGTCAGTCAGTNNNNNNNNAAAAAAAAAAAAAAAAAA	TAGTCTGTCA	Smad2/3 - Phospho	Cell Signaling Technology, 8828
75	CACGACGCTCTTCCGATCTTGTCTCTATCNNNNNNNNNNGTCAGTCAGTCNNNNNNNNAAAAAAAAAAAAAAAAAA	TGTCTCTATC	Smad3	R&D systems, MAB34038
76	CACGACGCTCTTCCGATCTCTAGAGTATCNNNNNNNNNNGTCAGTCAGTCTNNNNNNNNAAAAAAAAAAAAAAAAAA	CTAGAGTATC	Src	R&D systems, AF3389
77	CACGACGCTCTTCCGATCTTATCATGTGCNNNNNNNNNNGTCAGTCAGTCTGNNNNNNNNAAAAAAAAAAAAAAAAAA	TATCATGTGC	Src - Phospho	R&D systems, AF2685
78	CACGACGCTCTTCCGATCTCATGAGTGTANNNNNNNNNNGTCAGTCAGTCTGTNNNNNNNNAAAAAAAAAAAAAAAAAA	CATGAGTGTA	STAT1 - Phospho	R&D systems, AF2894
79	CACGACGCTCTTCCGATCTTGTCGTCATANNNNNNNNNNGTCAGTCAGTCTGTCNNNNNNNNAAAAAAAAAAAAAAAAAA	TGTCGTCATA	STAT1 p91	R&D systems, PAF-ST1
80	CACGACGCTCTTCCGATCTTATCTCATGCNNNNNNNNNNGTCAGTCAGTCTGTCTNNNNNNNNAAAAAAAAAAAAAAAAAA	TATCTCATGC	STAT3
81	CACGACGCTCTTCCGATCTTGTGTCACTANNNNNNNNNNANNNNNNNNAAAAAAAAAAAAAAAAAA	TGTGTCACTA	STAT3 - Phospho	R&D systems, MAB4934
82	CACGACGCTCTTCCGATCTTATCGATGCTNNNNNNNNNNCANNNNNNNNAAAAAAAAAAAAAAAAAA	TATCGATGCT	STAT5 - Phospho	Cell Signaling Technology, 9314
83	CACGACGCTCTTCCGATCTTAGAGTCTGTNNNNNNNNNNTCANNNNNNNNAAAAAAAAAAAAAAAAAA	TAGAGTCTGT	Transglutaminase1/BC1	BC1 hybdridoma, Dr. R. Rice
