## Supplementary material for "Signalling-state dependent drug-tolerance in head and neck squamous cell carcinoma": Table S4

### Sheet: SJG26_NMF_programs
SJG26_program_1	SJG26_program_2	SJG26_program_3	SJG26_program_4	SJG26_program_5	SJG26_program_6
TUBB4B	MTND5P11	MT2P1	RN7SL2	MTND1P26	KRT16
TUBA1B	MTRNR2L12	MT1XP1	RNA5-8SN3	RPSAP28	FABP5
TUBA1A	MTRNR2L8	MT2A	ENSG00000227304	ACTBP2	RHCG
TUBAP2	MTRNR2L1	MT1X	RNA5-8SN2	RPSAP6	SLPI
TPX2	MTND2P28	MT1G	RNA5-8SN1	ACTG1P9	FABP5P7
CDC20	MT-ND2	MT1P1	ENSG00000277739	ENSG00000243314	SPRR1B
HSP90AA1	ENSG00000249072	MT1E	ENSG00000243199	ACTG1P14	HSPB1
UBE2S	MT-ND5	LGALS1	RPL6	MTCO1P25	HSPB1P1
TUBA1C	MTCO2P2	TMSB10	ENSG00000232176	ENSG00000227836	KRT13
KRT7	MTCO1P12	CLTB	RPL6P27	ENSG00000184188	FABP5P2
MT2A	MALAT1	KRT16P6	RN7SL5P	RPL32P12	FABP5P1
KRT18	MTCO2P12	SLC7A5	RPS6	ENSG00000228399	KRT6A
TUBB	MTND4P12	CD81	ENSG00000230383	RPL32P32	HSPB1P2
CENPF	MT-CO2	ENSG00000213293	RN7SL4P	ACTBP9	KRT17
KRT18P10	MT-ND6	SERF2	RN7SL3	ENSG00000235685	KLK10
TACC3	NEAT1	ALDOA	ENSG00000249072	RPL32P9	FABP5P3
PRR11	MT-CO1	UBA52	RPS6P25	RPLP1P11	FXYD3
ACTB	MT-RNR2	RPL10P16	DSP	RPS27AP15	PKP1
RRP7A	MT-ATP8	ENSG00000244331	RPL35A	RPS8P4	IL1RN
BIRC5	MTCO3P12	GRINA	ENSG00000236111	GAPDHP44	S100A14
JPT1	MT-RNR1	CTSB	RPL32P18	POTEF	KRT6B
HSPA8	MTND4P35	LGALS7B	RPL22	ACTG1P1	KRT19
TCOF1	MT-ND4L	SLC3A2	ENSG00000280800	FTH1P16	KRT16P1
ENSG00000267458	MTRNR2L11	TNS4	TXNIP	ACTA2	KLK7
NOP56	MTND6P4	PSAP	ENSG00000281383	RPL12P2	CES2
MT2P1	MTCO1P40	PKM	EEF1A1P5	ACTG1	DSP
HSP90AA2P	MT-ND4	RPL28	H4C3	RPL34P33	JUP
RANGAP1	MTND1P23	ITGB4	ENSG00000241352	POTEI	CD24
SNRPB	MT-ND1	FLNA	ENSG00000280614	KRT8P5	KRT14
HMGB1P5	MTRNR2L10	KRT14	MTRNR2L12	GAPDHP28	GLTP
COTL1	MT-CYB	MT1P3	ENSG00000281181	ENSG00000219559	LYPD3
UBE2C	MT-CO3	SH3BGRL3	AHNAK	RPS20P32	KRT16P6
MCM4	ENSG00000249780	EEF1D	RPL22P1	FTH1P2	S100A16
FSCN1	NBPF19	IFITM3	MTRNR2L10	VIM	SBSN
HMGB1P10	MTATP6P1	IMPDH1	EEF1A1P6	ENSG00000213750	FGFBP1
HMGB1P6	PTMS	RPL10P9	RPL32	RAB11FIP4	HES2
SAPCD2	MTCO3P13	RPL10P3	TPT1P4	RPS23P7	KRT17P1
LMNA	ENSG00000277739	CAPNS1	RPL32P16	CCT2	PI3
MKI67	MT-ATP6	LGALS7	EGR1	POTEKP	KRT16P3
ENO1	RNA5-8SN1	SERINC2	NUCKS1	ACTBP11	PERP
TPI1	MTATP8P1	CAPG	CCNI	GAPDHP73	RHOV
UPP1	RNA5-8SN2	CST3	RPL12P4	RPL32P20	S100A9
HNRNPM	RNA5-8SN3	ENSG00000239809	RPL4	HSP90AB1	TACSTD2
NCL	MTRNR2L13	RPL10P6	ANXA2	RPL13P6	CTSD
CALM3	MTCO1P53	RPL10P12	MT1X	GNAI2	S100A11
ACTN1	NBPF20	LY6K	RPS23P8	ENSG00000240652	KLF5
SFPQ	ANP32B	ACTN1	RPL12P16	RPS20P10	TRIM29
MT1E	MIR205HG	PDLIM1	RN7SL128P	RPS3AP22	ANXA2
H4C3	NBPF26	TPI1	EEF1A1	RPS19P3	SPINK5
EIF4A1P10	RBM25	FSCN1	ENSG00000244716	MTRNR2L6	KRT5

### Sheet: SJG17_NMF_programs
SJG17_program_1	SJG17_program_2	SJG17_program_3	SJG17_program_4	SJG17_program_5	SJG17_program_6
EIF4A1P10	MT2A	MTND6P4	RN7SL2	KRT16	RPSAP28
CCND1	CXCL14	MT-ND6	RN7SL4P	FABP5	RPSAP6
YBX1	KRT14	MTND5P11	RN7SL5P	KRT10	MTND1P26
EIF4A1P4	KRT16P6	PTMS	RN7SL3	FABP5P7	ACTBP2
YBX1P1	MT1E	MTRNR2L8	RN7SL128P	SPRR1B	ACTG1P9
TLN1	GRINA	MTND2P28	RN7SKP203	SLPI	ACTG1P14
MCM4	MT2P1	MTRNR2L12	RN7SKP255	FABP5P1	ENSG00000184188
RPL7L1	MT1XP1	MTND4P12	RN7SL674P	DSP	GAPDHP44
TCOF1	NDRG1	MTRNR2L1	ENSG00000249072	FABP5P3	RPLP1P11
TPM2	ITGB4	MT-ATP8	MTRNR2L12	KRT6B	ACTA2
YBX1P10	MT1X	ENSG00000249072	RN7SKP71	FABP5P2	ACTBP9
ENSG00000259394	HSPB1	MTCO2P2	RN7SL396P	HSPB1P1	ENSG00000227836
MTDH	KRT15	MTCO2P12	MTRNR2L8	HSPB1	GAPDHP28
DKC1	DST	MT-ND2	ENSG00000280614	KRT16P1	MTCO1P25
YBX1P6	TXNIP	MALAT1	PRKDC	PKP1	GAPDHP73
EIF4A1P2	MIR205HG	MT-RNR1	ENSG00000280800	KRT16P3	HSP90AB1
SERBP1P1	HSPB1P1	NEAT1	ENSG00000227304	FXYD3	GAPDHP65
PA2G4	ITGB1	MT-ND5	MT-RNR1	GLTP	RPS8P4
YBX1P2	COL17A1	MT-TY	ENSG00000281383	HSPB1P2	ENSG00000243314
SERBP1	IFITM3	MT-ND4L	ENSG00000281181	JUP	NFIX
KHSRP	LGALS1	MT-RNR2	ENSG00000218175	IL1RN	ACTG1P1
ENSG00000226084	FTL	GABPB1-AS1	ENSG00000232176	KRT6A	RPL18AP15
SERBP1P5	PPDPF	MTATP8P1	RN7SKP9	SERPINB13	ACTG1
NOP56	NEAT1	POLR2J3	AHNAK	KRT14	GNAI2
PTMAP12	PCYOX1	MTRNR2L13	RPS6	FABP5P11	GAPDHP39
ENSG00000244716	MT1G	ZC3H13	KRT6C	ABLIM1	RAB11FIP4
NOLC1	CEBPD	MT-CO2	THBS1	PERP	ENSG00000228399
KRT18P10	CKB	RBM25	RPL4	KRT5	ENSG00000218175
NCL	HSPB1P2	MTRNR2L10	APP	KRT17	ENSG00000235685
PFN1	CALML3	ANP32B	TPT1P4	CXCL14	POTEKP
EIF4A1P7	H19	MTCO3P12	HIF1A	KLF5	RNU4ATAC
ENSG00000212664	IL20RB	ANP32E	RPL24P4	SPRR2D	MTRNR2L6
PTMAP8	S100A6	ACIN1	RPLP1	DSC2	ACTBP11
EFNB2	ITGA3	RNA5-8SN2	H1-3	NEAT1	ENSG00000213058
TPM4	GLUL	NBPF19	RPL4P4	DMKN	POTEI
KRT18	SMIM14	MTRNR2L11	H1-5	TACSTD2	POTEF
MRTO4	GPX1	ENSG00000277739	RPL12P8	KRT16P6	ENSG00000223583
TUBB	TSPO	MTND4P35	EEF1A1P5	KLK7	HSP90AB3P
GPATCH4	FLNA	ENAH	COL17A1	FABP5P8	RPL32P9
HSPA8	GRN	RNA5-8SN3	YWHAEP5	PDCD4	ENSG00000217644
POLR1G	MT1P1	NCL	EIF4G1	FABP5P9	ENSG00000237186
CLUH	TFCP2L1	CHAF1A	H4C3	GSN	ENSG00000240652
U2AF1	SERINC2	RNA5-8SN1	H1-4	DHCR24	KRT8P5
PTMAP2	ARL4C	HNRNPU	H1-2	FGFBP1	RPL13AP25
TOMM40	MSN	MAP4K4	MACF1	S100A14	CCT2
CALR	KRT5	MTND1P23	RN7SKP291	DSG3	RAB14
ENSG00000240376	SLC7A5	MTCO1P12	MYH9	SMIM14	RPLP2P1
ACTN1	CST3	MAP2K3	NPM1P27	HES2	H2AW
ENSG00000228818	FKBP5	RERE	RPL4P5	SBSN	VIM
ILF3	AP2B1	NBPF26	RN7SKP79	THBD	RPL32P12
