## Supplementary material for "Signalling-state dependent drug-tolerance in head and neck squamous cell carcinoma": Table S5

### Sheet: Robust_programs_KM
Cellular Respiration	Translation	Epidermal differentiation	Cell adhesion/migration	Proliferation/Cell cycle	EMT
MTND6P4	RN7SL2	KRT16	MT2A	TUBB4B	RPSAP28
MT-ND6	RN7SL4P	FABP5	CXCL14	TUBA1B	RPSAP6
MTND5P11	RN7SL5P	KRT10	KRT14	TUBA1A	MTND1P26
PTMS	RN7SL3	FABP5P7	KRT16P6	TUBAP2	ACTBP2
MTRNR2L8	RN7SL128P	SPRR1B	MT1E	TPX2	ACTG1P9
MTND2P28	RN7SKP203	SLPI	GRINA	CDC20	ACTG1P14
MTRNR2L12	RN7SKP255	FABP5P1	MT2P1	HSP90AA1	ENSG00000184188
MTND4P12	RN7SL674P	DSP	MT1XP1	UBE2S	GAPDHP44
MTRNR2L1	ENSG00000249072	FABP5P3	NDRG1	TUBA1C	RPLP1P11
MT-ATP8	MTRNR2L12	KRT6B	ITGB4	KRT7	ACTA2
ENSG00000249072	RN7SKP71	FABP5P2	MT1X	MT2A	ACTBP9
MTCO2P2	RN7SL396P	HSPB1P1	HSPB1	KRT18	ENSG00000227836
MTCO2P12	MTRNR2L8	HSPB1	KRT15	TUBB	GAPDHP28
MT-ND2	ENSG00000280614	KRT16P1	DST	CENPF	MTCO1P25
MALAT1	PRKDC	PKP1	TXNIP	KRT18P10	GAPDHP73
MT-RNR1	ENSG00000280800	KRT16P3	MIR205HG	TACC3	HSP90AB1
NEAT1	ENSG00000227304	FXYD3	HSPB1P1	PRR11	GAPDHP65
MT-ND5	MT-RNR1	GLTP	ITGB1	ACTB	RPS8P4
MT-TY	ENSG00000281383	HSPB1P2	COL17A1	RRP7A	ENSG00000243314
MT-ND4L	ENSG00000281181	JUP	IFITM3	BIRC5	NFIX
MT-RNR2	ENSG00000218175	IL1RN	LGALS1	JPT1	ACTG1P1
GABPB1-AS1	ENSG00000232176	KRT6A	FTL	HSPA8	RPL18AP15
MTATP8P1	RN7SKP9	SERPINB13	PPDPF	TCOF1	ACTG1
POLR2J3	AHNAK	KRT14	NEAT1	ENSG00000267458	GNAI2
MTRNR2L13	RPS6	FABP5P11	PCYOX1	NOP56	GAPDHP39
ZC3H13	KRT6C	ABLIM1	MT1G	MT2P1	RAB11FIP4
MT-CO2	THBS1	PERP	CEBPD	HSP90AA2P	ENSG00000228399
RBM25	RPL4	KRT5	CKB	RANGAP1	ENSG00000218175
MTRNR2L10	APP	KRT17	HSPB1P2	SNRPB	ENSG00000235685
ANP32B	TPT1P4	CXCL14	CALML3	HMGB1P5	POTEKP
MTCO3P12	HIF1A	KLF5	H19	COTL1	RNU4ATAC
ANP32E	RPL24P4	SPRR2D	IL20RB	UBE2C	MTRNR2L6
ACIN1	RPLP1	DSC2	S100A6	MCM4	ACTBP11
RNA5-8SN2	H1-3	NEAT1	ITGA3	FSCN1	ENSG00000213058
NBPF19	RPL4P4	DMKN	GLUL	HMGB1P10	POTEI
MTRNR2L11	H1-5	TACSTD2	SMIM14	HMGB1P6	POTEF
ENSG00000277739	RPL12P8	KRT16P6	GPX1	SAPCD2	ENSG00000223583
MTND4P35	EEF1A1P5	KLK7	TSPO	LMNA	HSP90AB3P
ENAH	COL17A1	FABP5P8	FLNA	MKI67	RPL32P9
RNA5-8SN3	YWHAEP5	PDCD4	GRN	ENO1	ENSG00000217644
NCL	EIF4G1	FABP5P9	MT1P1	TPI1	ENSG00000237186
CHAF1A	H4C3	GSN	TFCP2L1	UPP1	ENSG00000240652
RNA5-8SN1	H1-4	DHCR24	SERINC2	HNRNPM	KRT8P5
HNRNPU	H1-2	FGFBP1	ARL4C	NCL	RPL13AP25
MAP4K4	MACF1	S100A14	MSN	CALM3	CCT2
MTND1P23	RN7SKP291	DSG3	KRT5	ACTN1	RAB14
MTCO1P12	MYH9	SMIM14	SLC7A5	SFPQ	RPLP2P1
MAP2K3	NPM1P27	HES2	CST3	MT1E	H2AW
RERE	RPL4P5	SBSN	FKBP5	H4C3	VIM
NBPF26	RN7SKP79	THBD	AP2B1	EIF4A1P10	RPL32P12
MT-CO1	RN7SL2	KRT16	MT2A	CCND1	RPSAP28
MTND6P4	RNA5-8SN3	RHCG	TMSB10	YBX1	RPL32P32
MTCO1P40	RNA5-8SN2	KRT13	CLTB	EIF4A1P4	RPS27AP15
MT-ND4	RNA5-8SN1	KLK10	CD81	YBX1P1	FTH1P16
MT-ND1	ENSG00000277739	KRT19	ENSG00000213293	TLN1	RPL12P2
MT-CYB	ENSG00000243199	CES2	SERF2	RPL7L1	RPL34P33
MT-CO3	RPL6	CD24	ALDOA	TPM2	ENSG00000219559
ENSG00000249780	RPL6P27	LYPD3	UBA52	YBX1P10	RPS20P32
MTATP6P1	ENSG00000230383	S100A16	RPL10P16	ENSG00000259394	FTH1P2
MTCO3P13	RPS6P25	KRT17P1	ENSG00000244331	MTDH	ENSG00000213750
MT-ATP6	DSP	PI3	CTSB	DKC1	RPS23P7
MTCO1P53	RPL35A	RHOV	LGALS7B	YBX1P6	RPL32P20
NBPF20	ENSG00000236111	S100A9	SLC3A2	EIF4A1P2	RPL13P6
MIR205HG	RPL32P18	CTSD	TNS4	SERBP1P1	RPS20P10
MTND4P24	RPL22	S100A11	PSAP	PA2G4	RPS3AP22
MT-ND3	TXNIP	TRIM29	PKM	YBX1P2	RPS19P3
MT-TK	ENSG00000241352	ANXA2	RPL28	SERBP1	ACTC1
	RPL22P1	SPINK5	MT1P3	KHSRP	ACTBL2
	MTRNR2L10	MT2A	SH3BGRL3	ENSG00000226084	RPSAP55
	EEF1A1P6	MT1E	EEF1D	SERBP1P5	ENSG00000220660
	RPL32	GRINA	IMPDH1	PTMAP12	ENSG00000223916
	RPL32P16	IFITM3	RPL10P9	ENSG00000244716	HSP90AB6P
	EGR1	MT2P1	RPL10P3	NOLC1	ACTBP15
	NUCKS1	MIR205HG	CAPNS1	PFN1	RPL23AP57
	CCNI	ITGB4	LGALS7	EIF4A1P7	PRRX1
	RPL12P4	MT1X	CAPG	ENSG00000212664	ENSG00000231965
	ANXA2	DST	ENSG00000239809	PTMAP8	FN1
	MT1X	TXNIP	RPL10P6	EFNB2	RPL13AP19
	RPS23P8	LGALS1	RPL10P12	TPM4	ENSG00000213598
	RPL12P16	MT1XP1	LY6K	MRTO4	ATP5MC1P3
	EEF1A1	NDRG1	ACTN1	GPATCH4	MTRNR2L3
	ENSG00000244716	CEBPD	PDLIM1	POLR1G	MTND3P19
	MT-RNR2	CAV1	TPI1	CLUH	SPARC
	EEF1A1P13	CKB	FSCN1	U2AF1	ZEB2
	EEF1A1P9	FTL	CAV1	PTMAP2	RPL23AP74
	EEF1A1P19	GAPDHP40	GAPDHP40	TOMM40	ENSG00000243979
	EEF1A1P14	FLNA	MALAT1	CALR	ENSG00000248699
	EEF1A1P12	MALAT1	GSTP1	ENSG00000240376	KRT8P4
		COL17A1	FTH1	ENSG00000228818	ACTG1P20
		S100A6	S100A2	ILF3	ACTG1P11
		GSTP1	RPS5	TOP2A	RPL17P22
		FTH1	FTH1P10	AURKA	ENSG00000233597
		GLUL	SFRP1	TUBB4B	COL4A1
		SLC7A5	CA12	PLK1	RPS3AP42
		S100A2	IRX3	TNFAIP8L1	RPSAP69
		RPS5	FAM83A	ASPM	RPSAP53
		TFCP2L1	CTSD	FAM72B	ENSG00000236768
		FTH1P10	CAVIN1	ARL6IP1	PSMD7
		SFRP1	GNAS	GTSE1	RPSAP46
		CA12	RPS4X	FAM72D	RPS13P2
		IRX3	RPL6P27	KIF2C	TCF4
		FAM83A	DHCR24	MALAT1	FTH1P5
		CAVIN1	CFL1	TROAP	ACTG1P10
		GNAS	PTMAP12	FAM72A	JUND
		RPS4X	KRT18P10	NUSAP1	DAP3
		RPL6P27	KRT18	HJURP	THRA
		ALDOA	SERPINH1	ANLN	ENSG00000230929
		SH3BGRL3	ACTB	CCNB1	RPL31
		CFL1	KRT7	HMGB2	LBH
		PTMAP12	MCM4	KIF22	RPL15P14
		ID3	TUBA1B	AURKB	MT1B
		ZFP36L1	HSP90AA1	CKS2	PTN
		ID1	THBS1	CDC25B	ENSG00000249921
		KLK5	PTMAP4	DCAF7	RPL31P11
		GAPDHP65	ENSG00000267458	PTTG1	COL1A2
		FASN	UPP1	PTMAP4	RPL15P5
		GAPDHP39	KRT8	IER3	MT-ND3
		KRT15	LAMC2	ANP32B	RBMS1
		RPL10	AXL	ENSG00000213144	FST
		RPL10P9	SFXN1	GAPDHP40	PPP1R12A
		RPL10P16	MCM3	GABPB1-AS1	UBA52P5
		PITX1	SYT8	KRT8	RPL17P26
		KLK8	MT1B	ISG20L2	CDH2
		RPL18AP3	CPT1A	CAVIN1	ATP5MC1P6
		SFN	APEH	RBM25	RPL17P20
		ENSG00000240376	DUSP6	ANKRD11	ENSG00000275110
		TSC22D3		GARS1	AHDC1
		DNAJB1		ANP32E	GAPDHP31
		JUNB		HSP90AB1	ENSG00000259173
		RPL18AP15		RPLP1	RPL15P3
		GAPDH		MTND5P11	SH3PXD2A
		GAPDHP35		ENSG00000218175	HOXA5
		ENSG00000240652		MT-ND5	RPS21P4
		RPS19P3		PLXNB1	MLLT3
				CREB3	RPSAP76
				HINT2	FBLN2
				GBA2	RPL26P27
				CCDC107	ENSG00000259121
				CLTA	JAK2
				RGP1	ATP5MC2P1
				TESK1	ENSG00000213717
				ARHGEF39	UBA6-AS1
				SFRP1	RPL10AP1
				KRT17	TMEM99
				TPM1	ENSG00000218682
				HSP90AB3P	ILF2P1
				PSMD7	EEF1A1P38
					ENSG00000229689
					MAMLD1
					ENSG00000268533
					ENSG00000259622
					XAB2
					EFCAB1
					ENSG00000275601
					ENSG00000231369
					ENSG00000261578
					NR4A2
					MBLAC2
					NR2F1
					PAQR6
					ENSG00000267439
					CBR3
					ENSG00000219993
					RPS29P17
					ZNF213-AS1
					FGF7P3
					SYP
					ENSG00000277959
					ENSG00000272112
					RPS18P13
					OR7E16P
					ENSG00000242747
					CMYA5
					NEDD9
					GLIS2
					ENSG00000259408
					RAB6C
					TOLLIP-AS1
					TMEM150A
					KCNJ5
					GREB1
					TMEM44-AS1
					ENSG00000217289
					CARD16
					RPL38P6
					RUSC1-AS1
					ADAMTS1
					SAP18P3
					ZNF155
					RPS3AP3
					SMC5-AS1
					SHLD1
					METTL25
					RPL21P4
					MIR4458HG
					ENSG00000228107
					PLAAT4
					ENSG00000230199
					ATG12P1
					RPS21P1
					HDAC4-AS1
					PHBP21
					ENSG00000232760
					FCHSD1
					RN7SKP146
					ZNF346-IT1
					ENSG00000259877
					RNVU1-31
					CHST6
					RRAD
					ZNF138
					ENSG00000258320
					LINC00964
					FBXO4
					IRAK3
					SYDE1
					RPL7AP4
					FAUP2
					RPL32P6
					CCNL1
					NR2F2
					RPS3AP11
					RPS7P6
					ENSG00000244756
					RPS4XP20
					ENSG00000241499
					RPL31P17
					RPL32P11
					RPS12P20
					RPL32P25
					OAF
					RPL30P14
					RPS20P2
					MED13L
					OSR1
					RPL12P29
					RPL17P25
					VMP1
					HSPA5
					BCL2L1
					ENSG00000213486
					MAT2A
					ENSG00000213172
					EEF1GP8
					EIF1
					COL1A1
					CBX6
					ENSG00000269292
					RPL32P7
					SPTBN1
					CWC22
					PCBP4
					HSPA8P1
					CDKN1B
					RPS4X
					ZBTB20
					LRP1
					DDX5
					ENSG00000179131
					CAMK1
					MAFG
					CRYAB
					RPL34P26
					RPL18AP3
					JUN
					RPS3AP36
					BTG1
					CDKN1A
					SON
					B4GALT5
					NPM1P8
					ENSG00000242858
					ZFHX3
					FTH1P4
					SUPT6H
					KIFAP3
					ZMYND11
					CIC
					HSP90AB7P
					EFEMP2
					AMPD3
					USP34
					IFT20
					PURA
					POTEE
					PRSS23
					ENSG00000249930
					MAGED1
					ID3
					MYCBP2
					STIM1
					ENSG00000235089
					RBPMS
					ATXN7L3
					CHD6
					RPL32P13
					GNAO1
					RPSAP49
					RPL23AP3
					FGFR1
					DNM1
					CSF1
					FYN
					ENSG00000240776
					SEMA4G
					TSHZ3
					HSPE1P6
					STC1
					ETF1P2
					IGFL1
					FAM122A
					RIC8B
					ETF1P3
					ENSG00000259924
					EIF1P4
					CNOT3
					DLG4
					FAM214A
					ANXA6
					ZSCAN29
					INAFM2
					MAP7D2
					MAPK7
					MAK16
					PTCH1
					RN7SL825P
					ENSG00000267422
					KLHL3
					RPS29P5
					CERS2
					PSMC1P10
					C2
					PLEKHO1
					MT-TW
					ENSG00000230896
					NFATC4
					VIPR1
					ENSG00000256433
					TMEM243
					MECOM
					CSPG4
					RPL32P34
					REM2
					GRAMD4
					PHF1
					CIB2
					USP6
					EXO5
					COL6A2
					TRIM46
					TMPO-AS1
					NPIPB6
					ENSG00000267288
					ENSG00000224785
					PLCE1
					PGBD5
					SLC25A25-AS1
					HM13-IT1
					LARP6
					MTERF3
					TRAF6
					SIRPB2
					TOB1-AS1
					LDHAP4
					KDM6A
					MTERF1
					ENSG00000273709
					C18orf32
					ZNF283
					SNORA24
					RN7SKP80
					OR7E47P
					ENSG00000270966
					ENSG00000201944
					PAQR8
					CPNE7
					MRPL20-AS1
					ULK4
					MRPS18CP7
					ENSG00000244535
					ELOCP2
					RTN3P1
					TTC28-AS1
					GAB1
					SYDE2
					ZNF554
					AMER1
					TDP2
					PRPH
					AP5M1
					CCDC97
					ZC4H2
					ERI1
					ZNF169
					KCTD21
					SPAST
