## Supplementary material for "Signalling-state dependent drug-tolerance in head and neck squamous cell carcinoma": Table S6

### Sheet: SJG-026 ADT clusters' markers
SJG-026 ADT clusters' markers							SJG-026 ADT cluster-specific markers
SJG-026 ADT cluster 0	avg_diff	pct.1	pct.2	KS_adj_pval	comparison		SJG-026 ADT cluster 1	1vs0_KS_adj_pval	1vs0_avg_diff	1vs2_KS_adj_pval	1vs2_avg_diff	1vs3_KS_adj_pval	1vs3_avg_diff	1vs4_KS_adj_pval	1vs4_avg_diff
NFKBp65/RelA-Phospho	0.480352678085006	0.318	0.031	0	0vs3		Notch-2	3.19744231092045e-15	0.783809505446654	0	1.6992224649371	1.57679769241525e-07	0.467641447074249	0	1.029967383607
EGFR-Phospho-Y1045	1.44188535205642	0.625	0.035	9.2233912815013e-16	0vs2
mTOR-Phospho	1.37250486931811	0.63	0.054	9.2233912815013e-16	0vs2		SJG-026 ADT cluster 2	2vs3_KS_adj_pval	2vs3_avg_diff	2vs4_KS_adj_pval	2vs4_avg_diff	2vs0_KS_adj_pval	2vs0_avg_diff	2vs1_KS_adj_pval	2vs1_avg_diff
Smad2/3-Phospho	1.19277122813789	0.564	0.06	9.2233912815013e-16	0vs2		c-Jun-Phospho	0	1.58308470901427	0	0.972264112033632	9.2233912815013e-16	1.33272198833707	0	1.67258223633191
MAPKp38-Phospho-RD	1.17971685925846	0.528	0.076	9.2233912815013e-16	0vs2		EGFR-Phospho-Y1173	0	1.58940472986216	1.22497567645041e-11	0.733935357426179	9.2233912815013e-16	1.42462479322284	0	1.68000702729081
c-Fos-Phospho	1.17713200987835	0.612	0.098	9.2233912815013e-16	0vs2		ERK1/ERK2	0	0.873331302504323	1.27763114234577e-07	0.61440008233324	9.2233912815013e-16	0.842346281521051	0	0.944970662080914
STAT5-Phospho	1.16897661946459	0.53	0.057	9.2233912815013e-16	0vs2		FAK	0	1.56754014535156	1.61419265051307e-13	0.79748451217429	9.2233912815013e-16	1.25566667797212	0	1.65190407324218
Akt-Phospho	1.16879097242585	0.572	0.063	9.2233912815013e-16	0vs2		FAK-Phospho	0	1.83984138452388	0	1.10902214587273	9.2233912815013e-16	1.72951724270873	0	1.94463712238206
CDK4	1.16586600516741	0.583	0.088	9.2233912815013e-16	0vs2		Frizzled-3	0	1.06649149189198	5.5128315705525e-16	0.862710956195899	9.2233912815013e-16	0.894748900215734	0	1.04068037727469
IKB-A	1.14953517983755	0.57	0.091	9.2233912815013e-16	0vs2		GAPDH	0	1.28318319697387	0	0.999304834089381	9.2233912815013e-16	1.12673030843927	0	1.37444931391899
Notch1-Cleaved	1.13610763171682	0.604	0.088	9.2233912815013e-16	0vs2		GSK3B-Phospho	0	2.01166900847992	0	1.33326546914343	9.2233912815013e-16	1.80482861613422	0	2.08717086144994
Akt1/2/3-Phospho	1.13167407554796	0.583	0.085	9.2233912815013e-16	0vs2		IntegrinA6	0	1.24692917924733	1.41561762312392e-12	0.678898165064102	9.2233912815013e-16	1.04506766977894	0	1.33439207345439
Cdc2	1.07162462998361	0.504	0.107	9.2233912815013e-16	0vs2		IntegrinB1	0	1.07544147661147	1.78612857837379e-09	0.55300490401053	9.2233912815013e-16	0.731760322685166	0	1.14463644202179
Smad1/5/9-Phospho	1.05637021237932	0.619	0.117	9.2233912815013e-16	0vs2		MAPKp38-Phospho-CST	0	1.48335747223728	0.00117113973632595	0.372283108711212	9.2233912815013e-16	1.41962105206745	0	1.48769710257868
Smad1	1.02847493519385	0.467	0.091	9.2233912815013e-16	0vs2		MKK3/MKK6-Phospho	0	1.25330232596427	3.36037080514603e-12	0.723886244063247	9.2233912815013e-16	1.10657774481443	0	1.3052727153203
CyclinE	1.02275185443264	0.457	0.044	9.2233912815013e-16	0vs2		NFKBp65/RelA-Phospho	0	2.13772381329896	0	0.98434932739817	9.2233912815013e-16	1.65737113521395	0	2.1964104634272
Jagged1	1.00075600803901	0.549	0.114	9.2233912815013e-16	0vs2		Notch-1	0	0.913633118707985	0.000572007799770914	0.405942349051962	4.79616346638068e-14	0.666754774087623	0	0.955018369448151
Akt2	0.980412745169836	0.562	0.114	9.2233912815013e-16	0vs2		p63/TP73L	0	1.58527610724578	0	0.963220080573347	9.2233912815013e-16	1.29516554831502	0	1.67243720307584
Ephrin-B3	0.969808248093014	0.467	0.082	9.2233912815013e-16	0vs2		Rb - Phospho	0	1.69263967858372	0	1.03707238936116	9.2233912815013e-16	1.59571163003713	0	1.74994594774692
Cdc2-Phospho	0.923222809002906	0.577	0.183	9.2233912815013e-16	0vs2		RPS6-Phospho	0	1.6902169500412	0	1.23159353808899	9.2233912815013e-16	1.53314965321653	0	1.7777916653691
Notch-2	0.915412959490443	0.486	0.06	9.2233912815013e-16	0vs2		Smad1/5-Phospho	0	1.02129550469467	0	0.932918343171811	9.2233912815013e-16	1.07169825889189	0	1.11662606011096
STAT1-Phospho	0.90465772944434	0.512	0.148	9.2233912815013e-16	0vs2		Smad3	0	1.07098725859761	0.000412820143507742	0.487373117197933	9.2233912815013e-16	0.821134520350535	0	1.11880481337254
MAPK-APK2-Phospho	0.903795545054124	0.567	0.186	9.2233912815013e-16	0vs2		Src	0	1.56305925081463	0	1.05864076201802	9.2233912815013e-16	1.36833400926145	0	1.57151139118836
RSK-Phospho	0.877140343997655	0.564	0.155	9.2233912815013e-16	0vs2
Jak1-Phospho	0.872503392791306	0.525	0.047	9.2233912815013e-16	0vs2		SJG-026 ADT cluster 3	3vs0_KS_adj_pval	3vs0_avg_diff	3vs1_KS_adj_pval	3vs1_avg_diff	3vs2_KS_adj_pval	3vs2_avg_diff	3vs4_KS_adj_pval	3vs4_avg_diff
Notch-3	0.854794159427319	0.57	0.215	9.2233912815013e-16	0vs2		Jak1-Phospho	0	1.81339206912578	0	1.81220420210321	0	2.68589546191709	1.49880108324396e-15	2.03863065068058
KLF4	0.829209270549139	0.467	0.079	9.2233912815013e-16	0vs2
Src-Phospho	0.768266569249059	0.546	0.18	9.2233912815013e-16	0vs2
IKB-A-Phospho	0.759380530897415	0.538	0.211	9.2233912815013e-16	0vs2
RSKp90-Phospho	0.682978312875667	0.454	0.155	9.2233912815013e-16	0vs2
PLC-G1 -Phospho	0.633942224138909	0.483	0.284	9.2233912815013e-16	0vs2
LRP6-Phospho	0.610659169677961	0.53	0.233	9.2233912815013e-16	0vs2
PLC-G2-Phospho	0.607223183582461	0.499	0.243	9.2233912815013e-16	0vs2
JNK	0.559835975274715	0.572	0.29	1.80987300618139e-15	0vs2
p63/TP73L	0.377271654760826	0.328	0.096	6.85166209482954e-15	0vs1
GSK3B-Phospho	0.282342245315726	0.194	0.058	6.85166209482954e-15	0vs1
IntegrinB1	0.412876119336624	0.394	0.159	6.99440505513849e-15	0vs1
HistoneH3-Phospho	0.517331140735589	0.462	0.237	8.43769498715119e-15	0vs2
c-Jun-Phospho	0.33986024799484	0.328	0.135	7.62589991154528e-13	0vs1
Kallikrein6	0.464650907772249	0.433	0.252	1.55261517928044e-12	0vs2
FAK	0.396237395270058	0.328	0.126	3.61965003424881e-12	0vs1
c-Myc	0.570449476023617	0.441	0.259	4.07878643141215e-11	0vs2
EGFR-Phospho-Y1173	0.255382234067968	0.231	0.071	3.44180584033182e-09	0vs1
NFKBp65-Phospho	0.343085579724187	0.528	0.322	9.27900527081249e-08	0vs2
IntegrinA6	0.289324403675444	0.333	0.14	2.4067402688388e-06	0vs1
Notch-1	0.288263595360527	0.37	0.223	2.68664555341375e-06	0vs1
Smad3	0.297670293022005	0.394	0.277	4.65587149413448e-06	0vs1
NFKBp65/RelA	0.253993749262168	0.415	0.29	0.000113713405585614	0vs3
SJG-026 ADT cluster 1	avg_diff	pct.1	pct.2	KS_adj_pval	comparison
mTOR-Phospho	1.72247230426801	0.841	0.054	0	1vs2
EGFR-Phospho-Y1045	1.7106248318463	0.808	0.035	0	1vs2
Notch-2	1.6992224649371	0.761	0.06	0	1vs2
KLF4	1.6580621321359	0.739	0.079	0	1vs2
STAT5-Phospho	1.61587344249922	0.747	0.057	0	1vs2
CyclinE	1.53732764643178	0.745	0.044	0	1vs2
Smad2/3-Phospho	1.52769499512344	0.701	0.06	0	1vs2
MAPKp38-Phospho-RD	1.51341232061273	0.734	0.076	0	1vs2
Akt1/2/3-Phospho	1.50397662790581	0.775	0.085	0	1vs2
IKB-A	1.49835525537362	0.745	0.091	0	1vs2
Akt-Phospho	1.47766739470551	0.717	0.063	0	1vs2
c-Fos-Phospho	1.44537065601083	0.758	0.098	0	1vs2
Jagged1	1.43504089410452	0.824	0.114	0	1vs2
Cdc2	1.39551393833304	0.714	0.107	0	1vs2
CDK4	1.36669142007717	0.745	0.088	0	1vs2
Smad1	1.36008201272567	0.692	0.091	0	1vs2
Notch1-Cleaved	1.3354826238806	0.723	0.088	0	1vs2
Ephrin-B3	1.30849648133939	0.684	0.082	0	1vs2
Akt2	1.29722927999049	0.734	0.114	0	1vs2
Smad1/5/9-Phospho	1.20167052486555	0.69	0.117	0	1vs2
RSK-Phospho	1.15617321986083	0.725	0.155	0	1vs2
STAT1-Phospho	1.13925957320958	0.61	0.148	0	1vs2
RSKp90-Phospho	1.05583998731622	0.662	0.155	0	1vs2
IKB-A-Phospho	1.04790617940523	0.684	0.211	0	1vs2
Cdc2-Phospho	1.04007821359716	0.637	0.183	0	1vs2
Notch-3	0.956528651589964	0.64	0.215	0	1vs2
MAPK-APK2-Phospho	0.923981584556236	0.571	0.186	0	1vs2
Src-Phospho	0.912013730295031	0.552	0.18	0	1vs2
Jak1-Phospho	0.873691259813882	0.591	0.047	0	1vs2
LRP6-Phospho	0.82867080863518	0.607	0.233	0	1vs2
PLC-G2-Phospho	0.799475746352615	0.574	0.243	0	1vs2
c-Myc	0.746191215328557	0.538	0.259	0	1vs2
PLC-G1 -Phospho	0.623109184276988	0.547	0.284	0	1vs2
Kallikrein6	0.592163892324055	0.536	0.252	0	1vs2
RNApol2	0.430271258571042	0.637	0.338	0	1vs2
JNK	0.499127653043343	0.516	0.29	6.73145749667463e-15	1vs2
HistoneH3-Phospho	0.360767823408424	0.475	0.237	1.13013047196326e-14	1vs2
CyclinB1	0.355001868210796	0.591	0.372	9.28620380591383e-10	1vs2
NFKBp65-Phospho	0.376336840607412	0.552	0.322	2.74315101781205e-09	1vs2
SJG-026 ADT cluster 2	avg_diff	pct.1	pct.2	KS_adj_pval	comparison
NFKBp65/RelA-Phospho	2.13772381329896	0.981	0.031	0	2vs3
GSK3B-Phospho	2.01166900847992	0.981	0.083	0	2vs3
FAK-Phospho	1.83984138452388	0.956	0.119	0	2vs3
Rb - Phospho	1.69263967858372	0.946	0.073	0	2vs3
RPS6-Phospho	1.6902169500412	0.962	0.13	0	2vs3
EGFR-Phospho-Y1173	1.58940472986216	0.868	0.15	0	2vs3
p63/TP73L	1.58527610724578	0.893	0.135	0	2vs3
c-Jun-Phospho	1.58308470901427	0.883	0.197	0	2vs3
FAK	1.56754014535156	0.874	0.181	0	2vs3
Src	1.56305925081463	0.868	0.176	0	2vs3
MAPKp38-Phospho-CST	1.48335747223728	0.874	0.13	0	2vs3
GAPDH	1.28318319697387	0.833	0.212	0	2vs3
MKK3/MKK6-Phospho	1.25330232596427	0.789	0.223	0	2vs3
IntegrinA6	1.24692917924733	0.836	0.166	0	2vs3
IntegrinB1	1.07544147661147	0.754	0.197	0	2vs3
Smad3	1.07098725859761	0.738	0.28	0	2vs3
Frizzled-3	1.06649149189198	0.738	0.28	0	2vs3
STAT3-Phospho	1.05049172244386	0.662	0.259	0	2vs3
Smad1/5-Phospho	1.02129550469467	0.754	0.337	0	2vs3
Notch-1	0.913633118707985	0.644	0.254	0	2vs3
ERK1/ERK2	0.873331302504323	0.716	0.295	0	2vs3
HistoneH2A.X-Phospho	0.475657551857611	0.587	0.332	4.52519377901454e-14	2vs1
Jak1	0.440661222442149	0.543	0.354	2.46159255690912e-08	2vs0
NFKBp65/RelA	0.477235590202454	0.492	0.29	6.5324093309219e-08	2vs3
SJG-026 ADT cluster 3	avg_diff	pct.1	pct.2	KS_adj_pval	comparison
Jak1-Phospho	1.81339206912578	1	0.525	0	3vs0
mTOR-Phospho	1.71198570318668	0.834	0.054	0	3vs2
EGFR-Phospho-Y1045	1.69585845095749	0.782	0.035	0	3vs2
STAT5-Phospho	1.52258810957809	0.715	0.057	0	3vs2
MAPKp38-Phospho-RD	1.50824708852763	0.725	0.076	0	3vs2
Akt1/2/3-Phospho	1.46555407262595	0.762	0.085	0	3vs2
Smad2/3-Phospho	1.45043707958636	0.642	0.06	0	3vs2
Akt-Phospho	1.44377597465526	0.694	0.063	0	3vs2
IKB-A	1.42754424406967	0.715	0.091	0	3vs2
c-Fos-Phospho	1.4002871287688	0.699	0.098	0	3vs2
Jagged1	1.33522044233398	0.731	0.114	0	3vs2
CyclinE	1.33238681341023	0.617	0.044	0	3vs2
Smad1/5/9-Phospho	1.32687079260502	0.741	0.117	0	3vs2
CDK4	1.3213938010326	0.741	0.088	0	3vs2
Notch1-Cleaved	1.31668548290389	0.731	0.088	0	3vs2
Ephrin-B3	1.30145227683184	0.648	0.082	0	3vs2
Akt2	1.26815699454451	0.72	0.114	0	3vs2
Smad1	1.25546804771198	0.637	0.091	0	3vs2
Cdc2	1.25497599693029	0.648	0.107	0	3vs2
Notch-2	1.23158101786285	0.58	0.06	0	3vs2
KLF4	1.21384626948695	0.627	0.079	0	3vs2
STAT1-Phospho	1.19977343060279	0.622	0.148	0	3vs2
RSK-Phospho	1.18044743864107	0.72	0.155	0	3vs2
IKB-A-Phospho	1.02920966843768	0.705	0.211	0	3vs2
Cdc2-Phospho	1.02298703052516	0.658	0.183	0	3vs2
RSKp90-Phospho	1.02047294252699	0.596	0.155	0	3vs2
Src-Phospho	0.945652142160471	0.554	0.18	0	3vs2
Notch-3	0.944128174065423	0.627	0.215	0	3vs2
MAPK-APK2-Phospho	0.897198841997858	0.575	0.186	0	3vs2
c-Myc	0.758393404586357	0.523	0.259	0	3vs2
LRP6-Phospho	0.736537864049313	0.497	0.233	0	3vs2
PLC-G2-Phospho	0.72190881571823	0.508	0.243	0	3vs2
JNK	0.665663745777267	0.632	0.29	0	3vs2
PLC-G1 -Phospho	0.651476645383324	0.534	0.284	4.05493820339457e-14	3vs2
HistoneH3-Phospho	0.499686007115673	0.518	0.237	7.54111059312176e-13	3vs2
RNApol2	0.441285136942336	0.606	0.338	4.97987616056075e-12	3vs2
Kallikrein6	0.620745947678116	0.518	0.252	9.52727552022883e-12	3vs2
NFKBp65-Phospho	0.431607162963972	0.57	0.322	1.40052585528849e-08	3vs2
CyclinB1	0.366888684384149	0.596	0.372	2.37555030073285e-08	3vs2
SJG-026 ADT cluster 4	avg_diff	pct.1	pct.2	KS_adj_pval	comparison
NFKBp65/RelA-Phospho	1.21206113602903	0.832	0.011	0	4vs1
MAPKp38-Phospho-CST	1.11541399386746	0.714	0.102	0	4vs1
EGFR-Phospho-Y1173	0.946071669864627	0.649	0.071	0	4vs1
mTOR-Phospho	0.869627101611187	0.303	0.054	0	4vs2
FAK	0.854419561067887	0.6	0.126	0	4vs1
FAK-Phospho	0.835614976509326	0.573	0.058	0	4vs1
MAPKp38-Phospho-RD	0.807780887570026	0.362	0.076	0	4vs2
GSK3B-Phospho	0.753905392306511	0.541	0.058	0	4vs1
STAT3-Phospho	0.740225778178113	0.627	0.275	0	4vs1
CDK4	0.733515011994922	0.378	0.088	0	4vs2
Smad2/3-Phospho	0.732037957136917	0.314	0.06	0	4vs2
Rb - Phospho	0.712873558385764	0.486	0.044	0	4vs1
p63/TP73L	0.709217122502497	0.476	0.096	0	4vs1
Akt-Phospho	0.705248220044757	0.341	0.063	0	4vs2
c-Jun-Phospho	0.700318124298278	0.519	0.135	0	4vs1
Smad1/5/9-Phospho	0.689331032194813	0.438	0.117	0	4vs2
EGFR-Phospho-Y1045	0.682655894367048	0.2	0.035	0	4vs2
Notch-2	0.669255081330098	0.259	0.06	0	4vs2
IntegrinA6	0.655493908390283	0.524	0.14	0	4vs1
Jak1-Phospho	0.647264811236505	0.259	0.047	0	4vs2
STAT5-Phospho	0.644147587845192	0.265	0.057	0	4vs2
KLF4	0.642368861853108	0.249	0.079	0	4vs2
Notch1-Cleaved	0.641531495912605	0.319	0.088	0	4vs2
c-Fos-Phospho	0.637310257480644	0.281	0.098	0	4vs2
Smad3	0.631431696174608	0.584	0.277	0	4vs1
Akt1/2/3-Phospho	0.628902073136691	0.259	0.085	0	4vs2
Ephrin-B3	0.623912292001514	0.308	0.082	0	4vs2
CyclinE	0.615274375650265	0.232	0.044	0	4vs2
Smad1	0.566739835487651	0.265	0.091	0	4vs2
Cdc2	0.551514491138846	0.243	0.107	0	4vs2
RPS6-Phospho	0.546198127280116	0.411	0.063	0	4vs1
Src	0.512870629170338	0.438	0.17	6.88338275267597e-15	4vs1
IntegrinB1	0.59163153801126	0.459	0.159	4.2222635644206e-14	4vs1
Src-Phospho	0.364370527975326	0.303	0.18	1.406874616805e-13	4vs2
MKK3/MKK6-Phospho	0.581386471257053	0.492	0.192	5.4083566893252e-13	4vs1
STAT1-Phospho	0.406025490257925	0.265	0.148	2.41721794096024e-12	4vs2
IKB-A	0.604209175770299	0.341	0.091	1.02363831696753e-11	4vs2
RSKp90-Phospho	0.513875247580498	0.384	0.155	2.26687857674291e-11	4vs2
Notch-1	0.549076020396189	0.497	0.223	1.44657452683106e-10	4vs1
Cdc2-Phospho	0.47801491413852	0.378	0.183	1.33374679721573e-09	4vs2
NFKBp65/RelA	0.411837247878679	0.519	0.29	4.97240001554441e-09	4vs3
ERK1/ERK2	0.330570579747673	0.47	0.277	5.44903824023175e-09	4vs1
Akt2	0.461023630142769	0.335	0.114	6.05565221967197e-08	4vs2
GAPDH	0.375144479829605	0.4	0.165	2.40936918987395e-07	4vs1
Jagged1	0.395691090830861	0.281	0.114	1.2227811496679e-06	4vs2
Notch-3	0.314111483778026	0.286	0.215	2.97007589468056e-06	4vs2
MAPK-APK2-Phospho	0.398309770138223	0.335	0.186	4.78171082889389e-06	4vs2
RSK-Phospho	0.309970637630856	0.297	0.155	2.67753130359601e-05	4vs2
IKB-A-Phospho	0.301040806526301	0.314	0.211	0.000351680259119752	4vs2
HistoneH2A.X-Phospho	0.275863416768844	0.459	0.326	0.00123636155777056	4vs3

### Sheet: SJG-026 conditions' markers
SJG-026 conditions' markers							SJG-026 condition-specific markers
SJG-026 NT	avg_diff	pct.1	pct.2	KS_adj_pval	comparison		SJG-026 NT	NTvsAG_KS_adj_pval	NTvsAG_avg_diff	NTvsRAG_KS_adj_pval	NTvsRAG_avg_diff	NTvsR_KS_adj_pval	NTvsR_avg_diff
mTOR-Phospho	1.44675577347822	0.736	0.089	0	NTvsRAG		Cdc2	0.000829608359812362	0.257289850893285	0	1.17025390973896	0.000165155207834666	0.289743965338376
Smad2/3-Phospho	1.32739095013384	0.609	0.08	0	NTvsRAG		CyclinE	6.3948846218409e-14	0.643680918665346	0	1.3088144021504	1.7252599349149e-10	0.330101325428908
CyclinE	1.3088144021504	0.715	0.124	0	NTvsRAG
Akt-Phospho	1.30139796949412	0.636	0.086	0	NTvsRAG		SJG-026 AG	AGvsNT_KS_adj_pval	AGvsNT_avg_diff	AGvsR_KS_adj_pval	AGvsR_avg_diff	AGvsRAG_KS_adj_pval	AGvsRAG_avg_diff
STAT5-Phospho	1.28360150721978	0.624	0.086	0	NTvsRAG		Akt2	8.28733740697484e-05	0.412515365067642	1.38182071499468e-08	0.433172292409335	1.20658200412092e-15	1.31857126208557
EGFR-Phospho-Y1045	1.2833422444409	0.591	0.063	0	NTvsRAG		EGFR-Phospho-Y1045	0.000378145718623892	0.259278722930215	0.00119577738218846	0.268775534990584	1.20658200412092e-15	1.54262096737111
KLF4	1.23541436844208	0.633	0.109	0	NTvsRAG		IKB-A	3.68756104394765e-06	0.308708906880719	1.22693072874824e-06	0.368207146876805	1.20658200412092e-15	1.44711422854086
Notch-2	1.21830937485655	0.627	0.083	0	NTvsRAG		JNK	4.41329708078531e-06	0.321633436346169	0.000243600280332162	0.258766422750789	1.20658200412092e-15	0.65391013562882
Ephrin-B3	1.20172300270024	0.664	0.129	0	NTvsRAG		Notch1-Cleaved	9.08148326539404e-08	0.411040658687897	2.12549977618437e-11	0.4217556036511	1.20658200412092e-15	1.43962274387833
CDK4	1.19285649629421	0.655	0.115	0	NTvsRAG
Cdc2	1.17025390973896	0.652	0.158	0	NTvsRAG		SJG-026 R	RvsRAG_KS_adj_pval	RvsRAG_avg_diff	RvsAG_KS_adj_pval	RvsAG_avg_diff	RvsNT_KS_adj_pval	RvsNT_avg_diff
MAPKp38-Phospho-RD	1.16280792303252	0.585	0.092	0	NTvsRAG		HistoneH3-Phospho	0	0.755901927611697	0	0.509134398213251	6.63841917436514e-08	0.404618625856982
Jagged1	1.14370042827118	0.691	0.149	0	NTvsRAG		STAT1p91	3.5527136788005e-15	0.466186373372589	0	0.719086007864961	7.99360577730113e-15	0.575133675034569
Akt1/2/3-Phospho	1.14018886191682	0.645	0.138	0	NTvsRAG
IKB-A	1.13840532166014	0.573	0.089	0	NTvsRAG		SJG-026 RAG	RAGvsAG_KS_adj_pval	RAGvsAG_avg_diff	RAGvsR_KS_adj_pval	RAGvsR_avg_diff	RAGvsNT_KS_adj_pval	RAGvsNT_avg_diff
c-Fos-Phospho	1.1360837234877	0.624	0.103	0	NTvsRAG		c-Jun-Phospho	1.20658200412092e-15	1.24589371992034	9.04936503090694e-16	1.17665035542101	0	1.50344495587979
Smad1	1.10371652329415	0.642	0.135	0	NTvsRAG		EGFR-Phospho-Y1173	1.20658200412092e-15	1.2946740177768	9.04936503090694e-16	1.11621319841807	0	1.39772682704133
Notch1-Cleaved	1.02858208519044	0.567	0.095	0	NTvsRAG		ERK1/ERK2	1.20658200412092e-15	0.899994710647011	9.04936503090694e-16	0.849507526224977	0	0.959016379539655
Jak1-Phospho	1.02832529693698	0.606	0.095	0	NTvsRAG		FAK	1.20658200412092e-15	1.12129427794044	9.04936503090694e-16	1.17035255344805	0	1.45851634713258
Cdc2-Phospho	0.929450455830975	0.597	0.195	0	NTvsRAG		FAK-Phospho	1.20658200412092e-15	1.64924521262883	9.04936503090694e-16	1.49541316959404	0	1.71323724160433
STAT1-Phospho	0.910925869103941	0.567	0.161	0	NTvsRAG		Frizzled-3	1.20658200412092e-15	1.17309805300446	9.04936503090694e-16	0.96573297298809	0	0.817160078811586
Akt2	0.906055897017924	0.564	0.132	0	NTvsRAG		GAPDH	1.20658200412092e-15	1.04283573149031	9.04936503090694e-16	1.33440614563074	0	1.23959313599736
Smad1/5/9-Phospho	0.890181432286776	0.536	0.138	0	NTvsRAG		GSK3B-Phospho	1.20658200412092e-15	1.68053464035837	9.04936503090694e-16	1.84672820977234	0	1.89975391377575
RSK-Phospho	0.857536688574573	0.585	0.17	0	NTvsRAG		IntegrinA6	1.20658200412092e-15	1.24421175868055	9.04936503090694e-16	1.03378452205219	0	1.11441569400274
MAPK-APK2-Phospho	0.855293113824833	0.545	0.187	0	NTvsRAG		IntegrinB1	1.20658200412092e-15	0.877960223491995	9.04936503090694e-16	0.83934531104642	0	1.04774641577665
LRP6-Phospho	0.81975864585357	0.679	0.256	0	NTvsRAG		MAPKp38-Phospho-CST	1.20658200412092e-15	0.935602626617175	9.04936503090694e-16	1.06958094000886	0	1.13781127494644
IKB-A-Phospho	0.794328261601528	0.564	0.204	0	NTvsRAG		MKK3/MKK6-Phospho	1.20658200412092e-15	1.03664700719477	9.04936503090694e-16	0.989699036763665	0	1.21155644995956
Notch-3	0.781183075641453	0.558	0.207	0	NTvsRAG		NFKBp65/RelA-Phospho	1.20658200412092e-15	1.64924783196567	9.04936503090694e-16	1.58279577587451	0	1.82931845937184
RSKp90-Phospho	0.747817659211939	0.488	0.161	0	NTvsRAG		Notch-1	6.9190990564135e-09	0.530478802995514	6.50583035719827e-11	0.561921085316183	0	0.879126401683602
Src-Phospho	0.736929503938719	0.545	0.201	0	NTvsRAG		p63/TP73L	1.20658200412092e-15	1.30592791131669	9.04936503090694e-16	1.04291484636388	0	1.477622452923
c-Myc	0.637295253094265	0.47	0.239	0	NTvsRAG		Rb - Phospho	1.20658200412092e-15	1.35847204805718	9.04936503090694e-16	1.38386566513565	0	1.44305149862955
PLC-G2-Phospho	0.491831883577736	0.421	0.25	0	NTvsRAG		RPS6-Phospho	1.20658200412092e-15	1.50802025458056	9.04936503090694e-16	1.60202616456311	0	1.42888205531986
PLC-G1 -Phospho	0.507076752821379	0.509	0.264	1.20658200412092e-15	NTvsRAG		Smad1/5-Phospho	1.20658200412092e-15	0.796548011093896	9.04936503090694e-16	0.818954115749703	0	1.09519756715119
Kallikrein6	0.527172500005722	0.518	0.284	9.59232693276135e-15	NTvsRAG		Smad3	1.20658200412092e-15	0.933330901033333	9.04936503090694e-16	0.782544914564632	2.368475785867e-15	0.715707950452959
Frizzled-3	0.355937974192871	0.415	0.226	2.12715844938316e-10	NTvsAG		Src	1.20658200412092e-15	1.52078958123821	9.04936503090694e-16	1.29490189602145	0	1.30822917088525
HistoneH3-Phospho	0.351283301754716	0.412	0.233	5.42922030140409e-09	NTvsRAG		STAT3-Phospho	1.04898579129653e-06	0.432690992968361	9.04936503090694e-16	0.726333071228072	0	0.695650327403976
JNK	0.33227669928265	0.455	0.296	7.61488472278415e-09	NTvsRAG
HistoneH2A.X-Phospho	0.34808735966711	0.391	0.266	1.53889089778895e-06	NTvsAG
BMP-2/BMP-4	0.362545381282903	0.485	0.309	2.39244483694825e-05	NTvsR
JNK-Phospho	0.30528718065252	0.561	0.4	0.000194946162828558	NTvsAG
SJG-026 AG	avg_diff	pct.1	pct.2	KS_adj_pval	comparison
EGFR-Phospho-Y1045	1.54262096737111	0.724	0.063	1.20658200412092e-15	AGvsRAG
mTOR-Phospho	1.45396731018456	0.713	0.089	1.20658200412092e-15	AGvsRAG
IKB-A	1.44711422854086	0.745	0.089	1.20658200412092e-15	AGvsRAG
Notch1-Cleaved	1.43962274387833	0.761	0.095	1.20658200412092e-15	AGvsRAG
MAPKp38-Phospho-RD	1.37981701619322	0.695	0.092	1.20658200412092e-15	AGvsRAG
Smad2/3-Phospho	1.36731845431426	0.65	0.08	1.20658200412092e-15	AGvsRAG
c-Fos-Phospho	1.3601503831029	0.697	0.103	1.20658200412092e-15	AGvsRAG
Akt2	1.31857126208557	0.708	0.132	1.20658200412092e-15	AGvsRAG
CDK4	1.25832979700339	0.695	0.115	1.20658200412092e-15	AGvsRAG
Smad1/5/9-Phospho	1.24379934611986	0.745	0.138	1.20658200412092e-15	AGvsRAG
Akt-Phospho	1.23919958230618	0.618	0.086	1.20658200412092e-15	AGvsRAG
STAT5-Phospho	1.20176398400908	0.582	0.086	1.20658200412092e-15	AGvsRAG
Notch-2	1.11569323468335	0.579	0.083	1.20658200412092e-15	AGvsRAG
STAT1-Phospho	1.07493371180261	0.603	0.161	1.20658200412092e-15	AGvsRAG
Akt1/2/3-Phospho	1.07193005412191	0.597	0.138	1.20658200412092e-15	AGvsRAG
KLF4	1.0501986547108	0.553	0.109	1.20658200412092e-15	AGvsRAG
Jak1-Phospho	1.02667412682292	0.595	0.095	1.20658200412092e-15	AGvsRAG
IKB-A-Phospho	1.02336460076028	0.708	0.204	1.20658200412092e-15	AGvsRAG
Jagged1	1.01689317847215	0.632	0.149	1.20658200412092e-15	AGvsRAG
RSK-Phospho	0.986686736818632	0.65	0.17	1.20658200412092e-15	AGvsRAG
Notch-3	0.954221726360469	0.666	0.207	1.20658200412092e-15	AGvsRAG
RSKp90-Phospho	0.937362843692247	0.603	0.161	1.20658200412092e-15	AGvsRAG
Smad1	0.924214051182505	0.474	0.135	1.20658200412092e-15	AGvsRAG
Cdc2	0.912964058845671	0.508	0.158	1.20658200412092e-15	AGvsRAG
Cdc2-Phospho	0.835639072432194	0.568	0.195	1.20658200412092e-15	AGvsRAG
MAPK-APK2-Phospho	0.803166401038239	0.524	0.187	1.20658200412092e-15	AGvsRAG
Src-Phospho	0.770920445087938	0.524	0.201	1.20658200412092e-15	AGvsRAG
c-Myc	0.71215866693305	0.532	0.239	1.20658200412092e-15	AGvsRAG
CyclinE	0.665133483485053	0.366	0.124	1.20658200412092e-15	AGvsRAG
Ephrin-B3	0.664981771314578	0.382	0.129	1.20658200412092e-15	AGvsRAG
JNK	0.65391013562882	0.634	0.296	1.20658200412092e-15	AGvsRAG
PLC-G2-Phospho	0.642342309633943	0.534	0.25	1.20658200412092e-15	AGvsRAG
PLC-G1 -Phospho	0.567270538074289	0.466	0.264	1.20658200412092e-15	AGvsRAG
NFKBp65-Phospho	0.469210849962416	0.605	0.328	9.35547935417465e-14	AGvsRAG
LRP6-Phospho	0.365761083908757	0.403	0.256	1.12809688863019e-10	AGvsRAG
Kallikrein6	0.354041550045714	0.421	0.284	7.21415498767491e-10	AGvsRAG
Notch-1	0.348647598688088	0.395	0.218	1.88773476850201e-09	AGvsNT
RNApol2	0.353101865511791	0.561	0.339	2.05643277844932e-09	AGvsRAG
FAK	0.337222069192144	0.324	0.188	5.41757572136703e-09	AGvsNT
GAPDH	0.291570414140435	0.329	0.173	1.87883628655072e-08	AGvsR
Smad1/5-Phospho	0.298649556057291	0.358	0.23	1.07975955287998e-07	AGvsNT
IGFBP-3	0.372791474949427	0.537	0.377	4.0715614679776e-07	AGvsR
STAT3-Phospho	0.293642078259711	0.445	0.314	5.20986912189159e-06	AGvsR
c-Jun-Phospho	0.257551235959453	0.316	0.173	1.19016695106336e-05	AGvsNT
ERK1/ERK2-Phospho	0.262907256817476	0.484	0.359	0.00282382247776054	AGvsR
SJG-026 R	avg_diff	pct.1	pct.2	KS_adj_pval	comparison
HistoneH3-Phospho	0.755901927611697	0.623	0.233	0	RvsRAG
STAT1p91	0.719086007864961	0.675	0.284	0	RvsAG
EGFR-Phospho-Y1045	1.27384543238053	0.626	0.063	9.04936503090694e-16	RvsRAG
mTOR-Phospho	1.21328925177927	0.615	0.089	9.04936503090694e-16	RvsRAG
STAT5-Phospho	1.18220708724402	0.581	0.086	9.04936503090694e-16	RvsRAG
MAPKp38-Phospho-RD	1.17358608949077	0.55	0.092	9.04936503090694e-16	RvsRAG
Smad2/3-Phospho	1.10518542421932	0.51	0.08	9.04936503090694e-16	RvsRAG
IKB-A	1.07890708166406	0.563	0.089	9.04936503090694e-16	RvsRAG
Akt-Phospho	1.0758291555094	0.579	0.086	9.04936503090694e-16	RvsRAG
c-Fos-Phospho	1.04729153666894	0.576	0.103	9.04936503090694e-16	RvsRAG
Akt1/2/3-Phospho	1.04501831387187	0.623	0.138	9.04936503090694e-16	RvsRAG
Ephrin-B3	1.04071118081264	0.592	0.129	9.04936503090694e-16	RvsRAG
Jak1-Phospho	1.03295924294352	0.555	0.095	9.04936503090694e-16	RvsRAG
Smad1/5/9-Phospho	1.01958770923052	0.628	0.138	9.04936503090694e-16	RvsRAG
Notch1-Cleaved	1.01786714022723	0.555	0.095	9.04936503090694e-16	RvsRAG
Notch-2	0.999634529521932	0.484	0.083	9.04936503090694e-16	RvsRAG
CyclinE	0.978713076721491	0.531	0.124	9.04936503090694e-16	RvsRAG
CDK4	0.965269826821575	0.56	0.115	9.04936503090694e-16	RvsRAG
Smad1	0.947355681399312	0.503	0.135	9.04936503090694e-16	RvsRAG
Jagged1	0.925412723278749	0.571	0.149	9.04936503090694e-16	RvsRAG
KLF4	0.905805069737875	0.476	0.109	9.04936503090694e-16	RvsRAG
Cdc2-Phospho	0.891039463721186	0.592	0.195	9.04936503090694e-16	RvsRAG
Akt2	0.88539896967623	0.568	0.132	9.04936503090694e-16	RvsRAG
Cdc2	0.88050994440058	0.505	0.158	9.04936503090694e-16	RvsRAG
MAPK-APK2-Phospho	0.866969125283853	0.555	0.187	9.04936503090694e-16	RvsRAG
RSK-Phospho	0.820941980742307	0.584	0.17	9.04936503090694e-16	RvsRAG
RSKp90-Phospho	0.789043557874391	0.531	0.161	9.04936503090694e-16	RvsRAG
STAT1-Phospho	0.722685722720235	0.421	0.161	9.04936503090694e-16	RvsRAG
Notch-3	0.701289426471574	0.479	0.207	9.04936503090694e-16	RvsRAG
PLC-G1 -Phospho	0.670761972152676	0.516	0.264	9.04936503090694e-16	RvsRAG
IKB-A-Phospho	0.662784512907441	0.495	0.204	9.04936503090694e-16	RvsRAG
Src-Phospho	0.631246037197105	0.471	0.201	9.04936503090694e-16	RvsRAG
PLC-G2-Phospho	0.623786861966477	0.552	0.25	9.04936503090694e-16	RvsRAG
c-Myc	0.579329678351162	0.455	0.239	9.04936503090694e-16	RvsRAG
LRP6-Phospho	0.57448358469719	0.49	0.256	1.48245052597221e-14	RvsRAG
p63/TP73L	0.26301306495281	0.33	0.226	2.1316282072803e-14	RvsAG
c-Jun-Phospho	0.326794600458778	0.304	0.173	2.93098878501041e-14	RvsNT
EGFR-Phospho-Y1173	0.281513628623258	0.312	0.164	3.84092757599319e-12	RvsNT
JNK	0.395143712878031	0.487	0.296	1.27238219960191e-11	RvsRAG
Kallikrein6	0.380423243371194	0.442	0.284	2.52620380754371e-11	RvsRAG
HistoneH2A.X-Phospho	0.50771498663261	0.471	0.266	8.74468497613634e-11	RvsAG
Smad1/5-Phospho	0.276243451401484	0.372	0.23	1.7252599349149e-10	RvsNT
NFKBp65-Phospho	0.299505419058052	0.521	0.328	4.11225006589228e-09	RvsRAG
FAK	0.288163793684535	0.314	0.188	6.96762076606612e-09	RvsNT
Notch-1	0.317205316367419	0.359	0.218	3.14046477711827e-08	RvsNT
SJG-026 RAG	avg_diff	pct.1	pct.2	KS_adj_pval	comparison
GSK3B-Phospho	1.89975391377575	0.977	0.133	0	RAGvsNT
NFKBp65/RelA-Phospho	1.82931845937184	0.96	0.185	0	RAGvsNT
FAK-Phospho	1.71323724160433	0.931	0.121	0	RAGvsNT
c-Jun-Phospho	1.50344495587979	0.848	0.173	0	RAGvsNT
p63/TP73L	1.477622452923	0.851	0.148	0	RAGvsNT
FAK	1.45851634713258	0.83	0.188	0	RAGvsNT
Rb - Phospho	1.44305149862955	0.94	0.13	0	RAGvsNT
RPS6-Phospho	1.42888205531986	0.968	0.2	0	RAGvsNT
EGFR-Phospho-Y1173	1.39772682704133	0.825	0.164	0	RAGvsNT
Src	1.30822917088525	0.853	0.273	0	RAGvsNT
GAPDH	1.23959313599736	0.828	0.248	0	RAGvsNT
MKK3/MKK6-Phospho	1.21155644995956	0.753	0.236	0	RAGvsNT
MAPKp38-Phospho-CST	1.13781127494644	0.813	0.185	0	RAGvsNT
IntegrinA6	1.11441569400274	0.848	0.273	0	RAGvsNT
Smad1/5-Phospho	1.09519756715119	0.693	0.23	0	RAGvsNT
IntegrinB1	1.04774641577665	0.776	0.224	0	RAGvsNT
ERK1/ERK2	0.959016379539655	0.724	0.282	0	RAGvsNT
Notch-1	0.879126401683602	0.598	0.218	0	RAGvsNT
Frizzled-3	0.817160078811586	0.761	0.415	0	RAGvsNT
STAT3-Phospho	0.695650327403976	0.612	0.342	0	RAGvsNT
Smad3	0.782544914564632	0.698	0.377	9.04936503090694e-16	RAGvsR
HistoneH2A.X-Phospho	0.7371624263459	0.58	0.266	1.20658200412092e-15	RAGvsAG
Jak1	0.280008819566949	0.489	0.345	2.96575909054237e-05	RAGvsNT
NFKBp65/RelA	0.3917393621513	0.491	0.351	7.33872010745579e-05	RAGvsR

### Sheet: SJG-017 ADT clusters' markers
SJG-017 ADT clusters' markers							SJG-017 ADT cluster-specific markers
SJG-017 ADT cluster 0	avg_diff	pct.1	pct.2	KS_adj_pval	comparison		SJG-017 ADT cluster 0	0vs1_KS_adj_pval	0vs1_avg_diff	0vs2_KS_adj_pval	0vs2_avg_diff	0vs3_KS_adj_pval	0vs3_avg_diff
Jagged1	0.514686764459252	0.55	0.255	0	0vs1		RSKp90-Phospho	0	0.450917927127293	1.14194368247159e-15	0.537481632548469	0.000863943376877874	0.354456374637422
Smad1/5/9-Phospho	0.464355188410564	0.413	0.14	0	0vs1
GSK3B-Phospho	0.463509253676168	0.539	0.311	0	0vs1		SJG-017 ADT cluster 1	1vs0_KS_adj_pval	1vs0_avg_diff	1vs2_KS_adj_pval	1vs2_avg_diff	1vs3_KS_adj_pval	1vs3_avg_diff
RSKp90-Phospho	0.450917927127293	0.628	0.387	0	0vs1		EGFR-Phospho-Y1173	2.28388736494318e-15	0.423775266807283	6.53594825320504e-14	0.554285722883709	0.000288955379806101	0.544237258748943
Notch1-Cleaved	0.429413380235423	0.432	0.12	0	0vs1		FAK-Phospho	0	0.436108134126114	7.99360577730113e-16	0.508775689368669	0.00247092516024249	0.468738447428212
CyclinE	0.427960823342587	0.498	0.255	0	0vs1		Frizzled-3	0	0.67552771090488	0	0.85600204700614	0.000626512576185829	0.52426485711793
Notch-3	0.414845475007603	0.522	0.314	0	0vs1		JNK-Phospho	0	0.483118211422359	1.43376125988835e-06	0.31288622793737	0.0012938991323356	0.472737898812924
Ephrin-B3	0.334490586433186	0.532	0.311	0	0vs1		NFKBp65/RelA	1.15982443109079e-08	0.295244438739956	5.5926783390338e-06	0.401797907232676	0.000288955379806101	0.533924079390774
p63/TP73L	0.329862150307664	0.271	0.075	0	0vs1		RPS6-Phospho	0	1.28340830771263	7.99360577730113e-15	1.01085686825417	5.32907051820075e-14	1.0609467966468
Smad1	0.334274231278742	0.532	0.34	9.99200722162641e-14	0vs1		Smad3	0	0.698912161093372	7.99360577730113e-15	0.767724170889823	6.34984739456002e-07	0.806343145934317
JNK	0.290109550808533	0.5	0.311	1.41039180334701e-12	0vs1		STAT3-Phospho	0	0.725014606615101	7.99360577730113e-15	0.846724105766357	0.000450085756634744	0.643133332927099
Jak1	0.543087810319674	0.571	0.352	6.3578233586916e-12	0vs2
c-Fos-Phospho	0.262734156645301	0.542	0.37	3.42186968415764e-11	0vs1		SJG-017 ADT cluster 2	2vs0_KS_adj_pval	2vs0_avg_diff	2vs1_KS_adj_pval	2vs1_avg_diff	2vs3_KS_adj_pval	2vs3_avg_diff
Cdc2-Phospho	0.401173868343246	0.538	0.337	5.9873439539615e-11	0vs2		IGFBP-3	1.65822910958013e-12	0.555508324770983	7.99360577730113e-15	0.742904558531627	7.39814929318072e-09	1.03400839463073
Src	0.256699659696823	0.546	0.414	1.78460085419007e-10	0vs1		JNK	1.30985325728718e-06	0.326245496580968	0	0.616355047389501	0.00170140405180843	0.607796941993448
Akt-Phospho	0.392283844627449	0.514	0.313	2.98557486425684e-10	0vs2		NFKBp65-Phospho	9.23622094191227e-07	0.298640883404052	0	0.548145345795055	1.11769346641921e-05	0.257124339979374
IKB-A	0.384918403884424	0.481	0.328	1.62695563687976e-09	0vs2		NFKBp65/RelA-Phospho	0	1.82015083462048	7.99360577730113e-15	2.05204284178011	1.99840144432528e-15	1.90036006924147
PLC-G2-Phospho	0.371897969500626	0.5	0.337	1.62695563687976e-09	0vs2		Notch-1	6.44466120469644e-09	0.476126900149898	7.99360577730113e-16	0.665594392193467	1.3530262370498e-06	0.814810819052912
IKB-A-Phospho	0.331855687721615	0.508	0.361	6.44466120469644e-09	0vs2		Notch1-Cleaved	0	0.971517517961864	0	1.40093089819729	0	1.21813163062141
RNApol2	0.264501660935012	0.527	0.34	3.13097929401222e-08	0vs2		Smad1/5-Phospho	0	0.83715580003522	0	1.08605515147758	0	1.03244343293226
c-Myc	0.372918816606064	0.519	0.376	1.01027869548392e-07	0vs2		Smad1/5/9-Phospho	2.7290170123706e-12	0.625668583677214	0	1.09002377208778	0.00289614214305871	0.457561860667385
c-Jun-Phospho	0.350559069807353	0.48	0.334	1.75322979467651e-07	0vs2		STAT1p91	0	0.537585983559846	7.99760258018978e-13	0.631198817129307	3.5681047449998e-08	0.661576799881371
Akt1/2/3-Phospho	0.366677795092016	0.558	0.4	4.25760180071677e-07	0vs2
FAK	0.289044629996479	0.481	0.421	1.00327381691301e-06	0vs2		SJG-017 ADT cluster 3	3vs0_KS_adj_pval	3vs0_avg_diff	3vs1_KS_adj_pval	3vs1_avg_diff	3vs2_KS_adj_pval	3vs2_avg_diff
MAPKp38-Phospho-RD	0.343509530821601	0.525	0.373	3.13344788835934e-06	0vs2		CyclinE	1.92630451703987e-06	0.514762688193546	3.99680288865056e-15	0.942723511536133	0.000323870255123573	0.564263700109693
ERK1/ERK2-Phospho	0.359155003564569	0.497	0.376	4.99764951171766e-05	0vs2		p63/TP73L	0	3.40774496055891	0	3.73760711086657	0	2.85263325801359
Akt2	0.30474424114308	0.491	0.37	4.99764951171766e-05	0vs2
HistoneH2A.X-Phospho	0.277818069955669	0.521	0.421	0.000141441591331826	0vs2
CDK4	0.264542713264979	0.511	0.391	0.00129080721788046	0vs2
IGFBP-3	0.478500069859751	0.489	0.259	0.00155016660661295	0vs3
Notch-1	0.338683918903014	0.403	0.247	0.00155016660661295	0vs3
LRP6-Phospho	0.254868415349559	0.532	0.418	0.00176675598053316	0vs2
KLF4	0.431899850680045	0.496	0.333	0.00401317291918648	0vs3
SJG-017 ADT cluster 1	avg_diff	pct.1	pct.2	KS_adj_pval	comparison
RPS6-Phospho	1.28340830771263	0.663	0.19	0	1vs0
STAT3-Phospho	0.725014606615101	0.686	0.372	0	1vs0
Smad3	0.698912161093372	0.675	0.372	0	1vs0
Frizzled-3	0.67552771090488	0.695	0.387	0	1vs0
JNK-Phospho	0.483118211422359	0.635	0.391	0	1vs0
FAK-Phospho	0.436108134126114	0.64	0.373	0	1vs0
CyclinB1	0.408955153481443	0.649	0.426	0	1vs0
EGFR-Phospho-Y1173	0.423775266807283	0.616	0.399	2.28388736494318e-15	1vs0
FAK	0.535146390627542	0.604	0.421	3.16635606623095e-13	1vs2
PLC-G2-Phospho	0.520334738608972	0.541	0.337	5.79746776901103e-13	1vs2
ERK1/ERK2	0.277267628740692	0.604	0.455	1.83729954327506e-12	1vs0
c-Myc	0.480543756326901	0.604	0.376	4.34307135709456e-12	1vs2
MAPKp38-Phospho-CST	0.326316488270747	0.447	0.325	1.55242775156733e-11	1vs2
IntegrinA6	0.385488178891953	0.538	0.366	3.02794931984961e-11	1vs0
IKB-A	0.487502117980152	0.538	0.328	2.02113206171362e-10	1vs2
Rb - Phospho	0.514518910748611	0.504	0.287	2.33155033741311e-10	1vs2
NFKBp65/RelA	0.295244438739956	0.607	0.454	1.15982443109079e-08	1vs0
ERK1/ERK2-Phospho	0.455430520100091	0.569	0.376	2.14178714763591e-08	1vs2
MKK3/MKK6-Phospho	0.40280128550946	0.569	0.391	2.26014809626428e-08	1vs2
PLC-G1 -Phospho	0.422554879310813	0.572	0.385	3.12639167887596e-08	1vs2
IKB-A-Phospho	0.316067558209466	0.49	0.361	4.02113080897398e-08	1vs2
CREB-Phospho	0.466244425231998	0.59	0.418	5.52308091761322e-08	1vs2
c-Jun-Phospho	0.31945926562723	0.459	0.334	5.42388395843699e-07	1vs2
STAT5-Phospho	0.582790284869121	0.623	0.358	2.52512143343558e-05	1vs3
Cdc2	0.288089996194763	0.541	0.412	9.77492937844549e-05	1vs2
EGFR-Phospho-Y1045	0.295114334252587	0.525	0.406	0.000402042569356276	1vs2
MAPK-APK2-Phospho	0.33713983240745	0.557	0.424	0.000557239315072576	1vs2
Akt2	0.277043479544074	0.442	0.37	0.000585505955687182	1vs2
Src-Phospho	0.468857009845175	0.52	0.296	0.000626512576185829	1vs3
Jak1	0.350913869038357	0.431	0.352	0.00351477939927966	1vs2
SJG-017 ADT cluster 2	avg_diff	pct.1	pct.2	KS_adj_pval	comparison
NFKBp65/RelA-Phospho	1.82015083462048	1	0.171	0	2vs0
Smad1/5/9-Phospho	1.09002377208778	0.645	0.14	0	2vs1
Notch1-Cleaved	0.971517517961864	0.704	0.432	0	2vs0
Smad1/5-Phospho	0.83715580003522	0.71	0.381	0	2vs0
JNK	0.616355047389501	0.552	0.311	0	2vs1
p63/TP73L	0.555111702545322	0.594	0.271	0	2vs0
NFKBp65-Phospho	0.548145345795055	0.582	0.243	0	2vs1
STAT1p91	0.537585983559846	0.567	0.281	0	2vs0
Notch-1	0.665594392193467	0.585	0.309	7.99360577730113e-16	2vs1
IGFBP-3	0.742904558531627	0.654	0.332	7.99360577730113e-15	2vs1
CyclinE	0.37845981142644	0.531	0.255	7.99360577730113e-15	2vs1
Smad2/3-Phospho	0.355992991550112	0.588	0.37	2.72239373901227e-12	2vs1
Transglutaminase1/BC1	0.390718220035382	0.322	0.136	6.44466120469644e-09	2vs0
Src-Phospho	0.376135587697039	0.591	0.44	2.12763981671011e-08	2vs0
RPS6-Phospho	0.272551439458457	0.275	0.19	2.15465078000211e-06	2vs0
SJG-017 ADT cluster 3	avg_diff	pct.1	pct.2	KS_adj_pval	comparison
p63/TP73L	3.40774496055891	1	0.271	0	3vs0
CyclinE	0.942723511536133	0.753	0.255	3.99680288865056e-15	3vs1
Smad1/5/9-Phospho	0.632461911420394	0.494	0.14	1.35863320593899e-10	3vs1
Jagged1	0.982779171343238	0.531	0.255	1.80145416983635e-07	3vs1
GSK3B-Phospho	0.551936351445468	0.568	0.311	5.73194954370804e-05	3vs1
c-Jun-Phospho	0.417803484538665	0.58	0.334	0.000328851107002093	3vs2

### Sheet: SJG-017 conditions' markers
SJG-017 ADT conditions' markers							SJG-017 ADT condition-specific markers
SJG-017 NT	avg_diff	pct.1	pct.2	KS_adj_pval	comparison		SJG-017 NT	NTvsRAG_KS_adj_pval	NTvsRAG_avg_diff	NTvsAG_KS_adj_pval	NTvsAG_avg_diff	NTvsR_KS_adj_pval	NTvsR_avg_diff
NFKBp65/RelA	1.11517815754584	0.595	0.054	0	NTvsAG		Jagged1	0	0.896613229398073	0	0.533490451518441	0	0.90529160927339
Jagged1	0.896613229398073	0.705	0.288	0	NTvsRAG		KLF4	7.3160144609119e-11	0.449814486703438	1.66723777640852e-13	0.461102312160783	1.48113731805659e-10	0.361798529665419
RSKp90-Phospho	0.866472868364451	0.461	0.055	0	NTvsR		MAPKp38-Phospho-RD	9.6772111426663e-06	0.321869946936638	6.34918881106924e-09	0.375998453961354	2.10575340948044e-11	0.400671666134805
Ephrin-B3	0.779955064472337	0.604	0.198	0	NTvsR		NFKBp65-Phospho	3.71258579434652e-13	0.362804982704004	4.70524671856621e-11	0.418720320902122	6.99307611817801e-10	0.391283944940626
Smad1	0.725929854981882	0.589	0.213	0	NTvsR		Notch1-Cleaved	0	0.577710373298045	3.12973176786567e-12	0.524365226714269	8.26924735582875e-16	0.61448015991399
c-Fos-Phospho	0.724345638613493	0.58	0.174	0	NTvsR		RSK-Phospho	1.40002889281732e-10	0.390189940123719	9.00300763171038e-08	0.404021409008974	1.33414068528122e-05	0.262755676662772
GSK3B-Phospho	0.711609405828209	0.488	0.137	0	NTvsR		STAT3	1.22661880652686e-12	0.442910231232748	0	0.490240689761806	0.000105357343948406	0.338583960641479
IGFBP-3	0.62231816479383	0.583	0.28	0	NTvsRAG
Notch1-Cleaved	0.577710373298045	0.53	0.309	0	NTvsRAG		SJG-017 AG	AGvsNT_KS_adj_pval	AGvsNT_avg_diff	AGvsRAG_KS_adj_pval	AGvsRAG_avg_diff	AGvsR_KS_adj_pval	AGvsR_avg_diff
Akt-Phospho	0.560338377414767	0.568	0.296	0	NTvsR		Jak1	14553.9	437606494286126	2.22471e+07	364349463753667	0	729849521762834
PLC-G1 -Phospho	0.546881910699242	0.617	0.293	0	NTvsAG		Notch-3	0	685796972647036	0	921833258714101	0	119111457383687
Src	0.508083057695048	0.552	0.262	0	NTvsR		RNApol2	4.09911e+08	256632877849594	5.20264e+09	254307482346313	0	569876883504594
Cdc2-Phospho	0.495755500128212	0.592	0.349	0	NTvsRAG		RSKp90-Phospho	0	623018025749418	118026	36925419122294	0	148949089411387
STAT3	0.490240689761806	0.28	0.079	0	NTvsAG		STAT1-Phospho	465406	319757995976061	0.159872	455554524757553	0	573675004698095
HistoneH3-Phospho	0.450657791425315	0.539	0.201	0	NTvsR
HistoneH2A.X-Phospho	0.43972523219414	0.571	0.323	0	NTvsR		SJG-017 R	RvsRAG_KS_adj_pval	RvsRAG_avg_diff	RvsAG_KS_adj_pval	RvsAG_avg_diff	RvsNT_KS_adj_pval	RvsNT_avg_diff
CyclinE	0.411193258302996	0.605	0.375	0	NTvsRAG		c-Myc	4.02152402638004e-07	0.298534400431596	1.52670524870872e-10	0.386487593747423	4.89230878031321e-12	0.436038090244771
Notch-3	0.505317601189837	0.452	0.18	1.86517468137026e-15	NTvsR		CyclinB1	0	0.52716543417626	0	0.608826462382642	0	0.573662985063094
CREB-Phospho	0.358959638163893	0.581	0.363	1.4327001123932e-13	NTvsAG		EGFR-Phospho-Y1173	8.41820964936346e-08	0.4020668401704	0	0.75794260710913	0	0.727051610851816
KLF4	0.461102312160783	0.599	0.383	1.66723777640852e-13	NTvsAG		FAK-Phospho	3.51841849772641e-10	0.352896499382607	0	1.00687745287736	0	1.00711770965884
NFKBp65-Phospho	0.362804982704004	0.524	0.311	3.71258579434652e-13	NTvsRAG		Frizzled-3	0	1.17179584587278	0	1.21859406309431	0	1.30506955961667
Smad2/3-Phospho	0.399726100990646	0.557	0.332	8.99401765185427e-13	NTvsR		IntegrinA6	4.25843310614127e-08	0.565524406254925	3.48476802969344e-11	0.684943095713493	0	1.03643262509123
Akt1/2/3-Phospho	0.383530458436938	0.489	0.262	4.89230878031321e-12	NTvsR		JNK-Phospho	0	0.65977877970474	0	0.747697317275187	0	0.998962409970955
MAPKp38-Phospho-RD	0.400671666134805	0.579	0.345	2.10575340948044e-11	NTvsR		Kallikrein6	1.99840144432528e-15	0.773701105424895	1.06581410364015e-15	0.524367628741597	8.08852984590658e-13	0.484359713330055
RSK-Phospho	0.390189940123719	0.581	0.396	1.40002889281732e-10	NTvsRAG		RPS6-Phospho	1.99840144432528e-15	1.4316697145491	0	2.08526211607722	0	1.96968923144072
Jak1	0.292243027476707	0.476	0.256	2.78251268180331e-10	NTvsR		Smad3	1.99840144432528e-15	1.11057123826069	0	1.40093656738133	0	1.29863407434737
Notch-2	0.344271762300572	0.557	0.338	7.60487282903108e-10	NTvsR		Src-Phospho	0.00110841470963566	0.257090483500284	0	0.525030617090157	0	0.428788174595552
RNApol2	0.313244005655	0.446	0.247	1.99170317447952e-09	NTvsR		STAT1p91	5.53403476890078e-15	0.396172925823186	0	0.573696328708438	2.85485920617897e-16	0.293511037694858
STAT1-Phospho	0.253917008722034	0.54	0.326	1.99170317447952e-09	NTvsR		STAT3-Phospho	1.99840144432528e-15	0.900780559664166	0	0.804003716759537	0	1.46447658611596
p63/TP73L	0.347415936079518	0.394	0.213	2.08800086311876e-09	NTvsR		Transglutaminase1/BC1	0	0.490253322127555	0	0.522042381402023	0	0.564211889640496
Smad1/5/9-Phospho	0.405620546154523	0.401	0.241	9.78611970589451e-08	NTvsR
Kallikrein6	0.289341392094839	0.47	0.308	1.30589496791991e-07	NTvsRAG		SJG-017 RAG	RAGvsNT_KS_adj_pval	RAGvsNT_avg_diff	RAGvsR_KS_adj_pval	RAGvsR_avg_diff	RAGvsAG_KS_adj_pval	RAGvsAG_avg_diff
NFKBp65/RelA-Phospho	0.265954470441807	0.302	0.301	2.05306671428302e-07	NTvsRAG		Rb - Phospho	2.1316282072803e-15	0.745769402424155	1.39018796474488e-11	0.366168239859039	1.59872115546023e-15	0.746238145709398
JNK	0.32734759148018	0.545	0.393	3.07216519779274e-07	NTvsRAG
Cdc2	0.280331683636763	0.573	0.423	5.07056214529469e-07	NTvsRAG
CDK4	0.281905783080631	0.51	0.399	5.31402374703838e-06	NTvsRAG
EGFR-Phospho-Y1045	0.310274605384337	0.54	0.399	1.24843444793785e-05	NTvsAG
Notch-1	0.266344365382109	0.458	0.355	6.77190015295877e-05	NTvsRAG
STAT1p91	0.280185291013579	0.308	0.223	0.00443962874015677	NTvsAG
SJG-017 AG	avg_diff	pct.1	pct.2	KS_adj_pval	comparison
GSK3B-Phospho	0.82892899563235	0.552	0.137	0	AGvsR
Jak1	0.729849521762834	0.664	0.256	0	AGvsR
Smad1	0.709603771117098	0.561	0.213	0	AGvsR
Notch-3	0.685796972647036	0.788	0.452	0	AGvsNT
HistoneH3-Phospho	0.680366967319185	0.615	0.201	0	AGvsR
STAT3-Phospho	0.660472869356422	0.55	0.197	0	AGvsNT
RSKp90-Phospho	0.623018025749418	0.791	0.461	0	AGvsNT
c-Fos-Phospho	0.584988661141844	0.642	0.376	0	AGvsRAG
Akt1/2/3-Phospho	0.581100315209446	0.588	0.262	0	AGvsR
Ephrin-B3	0.580619142115385	0.477	0.198	0	AGvsR
STAT1-Phospho	0.573675004698095	0.664	0.326	0	AGvsR
RNApol2	0.569876883504594	0.57	0.247	0	AGvsR
Src	0.541911949131594	0.538	0.262	0	AGvsR
MAPKp38-Phospho-CST	0.515901582389607	0.446	0.179	0	AGvsNT
MKK3/MKK6-Phospho	0.510665990430653	0.552	0.286	0	AGvsNT
CyclinE	0.571181564523464	0.489	0.192	5.5128315705525e-16	AGvsR
HistoneH2A.X-Phospho	0.482940423244132	0.574	0.323	1.54714950528409e-15	AGvsR
ERK1/ERK2	0.502893248409229	0.509	0.297	7.32747196252603e-15	AGvsNT
Smad1/5/9-Phospho	0.357880036587694	0.471	0.241	8.99280649946377e-15	AGvsR
FAK	0.507709393692802	0.604	0.396	4.58300064565265e-13	AGvsNT
Notch-2	0.386224789764013	0.61	0.338	5.81652373324794e-13	AGvsR
IntegrinA6	0.351489529377739	0.412	0.229	6.57973675544099e-13	AGvsNT
IntegrinB1	0.266139576267646	0.52	0.394	5.26823029645129e-12	AGvsNT
Cdc2-Phospho	0.420709678505884	0.514	0.299	3.71934903928138e-10	AGvsR
Akt-Phospho	0.393529250762019	0.446	0.296	6.12350375534404e-10	AGvsR
Jagged1	0.371801157754949	0.444	0.223	7.74514652412961e-10	AGvsR
CDK4	0.391464680173678	0.586	0.399	2.11136758077046e-09	AGvsRAG
PLC-G2-Phospho	0.297032504676093	0.543	0.389	1.75210539410386e-08	AGvsNT
IGFBP-3	0.26401665287867	0.432	0.28	2.08564912708796e-08	AGvsRAG
IKB-A	0.278013435675775	0.59	0.416	2.96685653758796e-07	AGvsNT
JNK-Phospho	0.251265092695768	0.423	0.329	4.09910670129768e-06	AGvsNT
Smad2/3-Phospho	0.283598283833003	0.507	0.332	5.16581068303475e-06	AGvsR
c-Jun-Phospho	0.260731191122181	0.556	0.421	5.99188150225416e-06	AGvsR
SJG-017 R	avg_diff	pct.1	pct.2	KS_adj_pval	comparison
RPS6-Phospho	2.08526211607722	0.957	0.068	0	RvsAG
Smad3	1.40093656738133	0.924	0.32	0	RvsAG
NFKBp65/RelA	1.17988229744645	0.625	0.054	0	RvsAG
Frizzled-3	1.17179584587278	0.896	0.428	0	RvsRAG
IntegrinA6	1.03643262509123	0.662	0.229	0	RvsNT
FAK-Phospho	1.00687745287736	0.793	0.268	0	RvsAG
STAT3-Phospho	0.804003716759537	0.835	0.55	0	RvsAG
EGFR-Phospho-Y1173	0.75794260710913	0.701	0.322	0	RvsAG
JNK-Phospho	0.65977877970474	0.82	0.49	0	RvsRAG
ERK1/ERK2	0.659701142182042	0.649	0.297	0	RvsNT
PLC-G1 -Phospho	0.655790031141172	0.616	0.293	0	RvsAG
STAT1p91	0.573696328708438	0.591	0.223	0	RvsAG
MKK3/MKK6-Phospho	0.572544646914451	0.546	0.286	0	RvsNT
CyclinB1	0.52716543417626	0.753	0.463	0	RvsRAG
Src-Phospho	0.525030617090157	0.655	0.36	0	RvsAG
IGFBP-3	0.521940331479011	0.598	0.28	0	RvsRAG
STAT5-Phospho	0.490514651695729	0.668	0.399	0	RvsNT
Transglutaminase1/BC1	0.490253322127555	0.518	0.147	0	RvsRAG
MAPKp38-Phospho-CST	0.465934462270348	0.393	0.179	0	RvsNT
Rb - Phospho	0.380069905850359	0.46	0.2	0	RvsAG
Kallikrein6	0.524367628741597	0.71	0.423	1.06581410364015e-15	RvsAG
FAK	0.51224317277113	0.613	0.396	2.8364407596875e-15	RvsNT
c-Myc	0.436038090244771	0.686	0.463	4.89230878031321e-12	RvsNT
CREB-Phospho	0.522109059907341	0.588	0.363	1.82930242382489e-11	RvsAG
GAPDH	0.303649965533993	0.494	0.381	1.62616970798204e-08	RvsRAG
ERK1/ERK2-Phospho	0.259309666651722	0.546	0.396	9.11223141386586e-08	RvsNT
MAPK-APK2-Phospho	0.278731026546007	0.601	0.435	6.81007208142589e-07	RvsRAG
EGFR-Phospho-Y1045	0.268997299973202	0.549	0.399	2.36852734751116e-05	RvsAG
SJG-017 RAG	avg_diff	pct.1	pct.2	KS_adj_pval	comparison
RSKp90-Phospho	1.12023670289093	0.609	0.055	0	RAGvsR
Akt1/2/3-Phospho	0.518052998926279	0.55	0.262	0	RAGvsR
IntegrinA6	0.470908218836307	0.466	0.229	0	RAGvsNT
NFKBp65/RelA	1.18425102355276	0.638	0.054	1.59872115546023e-15	RAGvsAG
Rb - Phospho	0.746238145709398	0.669	0.2	1.59872115546023e-15	RAGvsAG
FAK-Phospho	0.65398095349475	0.593	0.268	1.59872115546023e-15	RAGvsAG
RPS6-Phospho	0.653592401528122	0.458	0.068	1.59872115546023e-15	RAGvsAG
GSK3B-Phospho	0.86059688444437	0.526	0.137	1.99840144432528e-15	RAGvsR
MAPKp38-Phospho-CST	0.706445740218296	0.559	0.179	2.1316282072803e-15	RAGvsNT
ERK1/ERK2	0.630146952765457	0.604	0.297	2.1316282072803e-15	RAGvsNT
MKK3/MKK6-Phospho	0.565664416449049	0.578	0.286	2.1316282072803e-15	RAGvsNT
STAT3-Phospho	0.563696026451793	0.489	0.197	2.1316282072803e-15	RAGvsNT
Src	0.374202780663036	0.472	0.262	3.48292823153835e-13	RAGvsR
STAT5-Phospho	0.371670302690155	0.601	0.399	9.84054942795123e-13	RAGvsNT
Jak1	0.365500058009167	0.498	0.256	1.15107923193136e-12	RAGvsR
EGFR-Phospho-Y1173	0.355875766938729	0.516	0.322	3.90021348550817e-12	RAGvsAG
PLC-G2-Phospho	0.359636863706366	0.559	0.389	7.3160144609119e-11	RAGvsNT
ERK1/ERK2-Phospho	0.41361793685582	0.573	0.396	9.91891309827982e-10	RAGvsNT
Ephrin-B3	0.403026114850612	0.384	0.198	1.40866251996385e-09	RAGvsR
Smad3	0.290365329120634	0.458	0.32	2.57933627397854e-09	RAGvsAG
Src-Phospho	0.267940133589873	0.541	0.36	2.83205281448318e-09	RAGvsAG
RNApol2	0.315569401158281	0.466	0.247	3.16769810382311e-09	RAGvsR
c-Fos-Phospho	0.258736112646403	0.376	0.174	3.31028964239977e-09	RAGvsR
FAK	0.28441505137884	0.508	0.396	2.01782174417629e-08	RAGvsNT
JNK-Phospho	0.339183630266215	0.49	0.329	2.6403901998151e-08	RAGvsNT
Smad1	0.332305818697328	0.373	0.213	4.25843310614127e-08	RAGvsR
CREB-Phospho	0.266422060389942	0.521	0.363	2.40282483909837e-07	RAGvsAG
Notch-3	0.269281315122773	0.327	0.18	1.40709761362601e-06	RAGvsR
Smad1/5/9-Phospho	0.291268964081832	0.358	0.241	1.73305646530394e-06	RAGvsR
CyclinE	0.287999638155269	0.375	0.192	2.34489725187137e-06	RAGvsR
