## Supplementary material for "Signalling-state dependent drug-tolerance in head and neck squamous cell carcinoma": Table S8

### Sheet: Results RF
Gene	%IncMSE	%IncMSE.pval	IncNodePurity	IncNodePurity.pval
MT.CO1	30.4841152503733	0.0099009900990099	30.1471059105131	0.0099009900990099
MT.ATP6	30.2125233962152	0.0099009900990099	21.640219186811	0.0099009900990099
MT.CO3	28.8654796425308	0.0099009900990099	23.8761344893702	0.0099009900990099
MTATP6P1	28.1890867154714	0.0099009900990099	21.6884731255341	0.0099009900990099
MTCO1P12	20.4846830119727	0.0099009900990099	15.8892046258468	0.0099009900990099
RPL6P27	20.2705983677758	0.0099009900990099	18.6538211447886	0.0099009900990099
MT.CO2	18.4038380025725	0.0099009900990099	10.8021060802585	0.0099009900990099
MT.ND4	17.9155168311135	0.0099009900990099	13.3243158845036	0.0099009900990099
ANXA2	17.9097734011613	0.0099009900990099	12.4433268948571	0.0099009900990099
MT.RNR2	17.4096586266089	0.0099009900990099	6.84109884553688	0.405940594059406
RPS6	16.2392396521548	0.0099009900990099	12.2590541423181	0.0099009900990099
MTCO2P12	15.639242691431	0.0099009900990099	8.86463184983187	0.0198019801980198
RPS23P8	14.9844944182781	0.0099009900990099	9.52023302739095	0.0099009900990099
RPL6	14.9804207218681	0.0099009900990099	9.19455942357091	0.0099009900990099
ACTB	14.7255887185475	0.0099009900990099	7.77969368471434	0.0099009900990099
MT.ND1	14.6217129054098	0.0099009900990099	10.3434047047793	0.0099009900990099
MTRNR2L12	14.5058841299609	0.0099009900990099	4.73407564317756	1
MT.ND5	14.3815507071113	0.0099009900990099	6.17183146913162	0.900990099009901
GAPDH	13.775290798237	0.0099009900990099	5.4324669031349	0.108910891089109
MT.ND3	13.3863069745053	0.0099009900990099	6.87428781280619	0.217821782178218
KRT5	13.2155430668834	0.0099009900990099	8.47238874852001	0.0099009900990099
DSP	13.045464404519	0.0099009900990099	7.89507320319558	0.0099009900990099
RPLP1	13.0085693749805	0.0099009900990099	6.26791306052776	0.0099009900990099
HSP90AA2P	12.9899189944478	0.0099009900990099	2.97302264480257	0.227722772277228
RPL18AP3	12.8566916418221	0.0099009900990099	7.11799611364175	0.0099009900990099
EEF1A1	12.7272743258727	0.0099009900990099	9.3859777342212	0.0099009900990099
ENSG00000232176	12.72162168026	0.0099009900990099	9.5437784200492	0.0099009900990099
PKM	12.3167144891425	0.0099009900990099	8.29499156869596	0.0099009900990099
MTRNR2L8	12.0206047404307	0.0099009900990099	5.06635179958351	0.930693069306931
MT.ND2	11.9661552557677	0.0099009900990099	5.21709242166299	0.821782178217822
RPL32P18	11.8497937564743	0.0099009900990099	4.63422680264034	0.0099009900990099
MT1E	11.5809461969132	0.0099009900990099	4.96706545003322	0.0099009900990099
ENSG00000227304	11.5347051055616	0.0099009900990099	8.46882282980275	0.0099009900990099
MTND1P23	11.3576050624445	0.0099009900990099	8.20688245501267	0.0297029702970297
KRT14	11.1474970286979	0.0099009900990099	5.84144937376721	0.900990099009901
S100A2	10.9010961933325	0.0198019801980198	4.78390115117472	0.643564356435644
MT.CYB	10.8370431980378	0.0198019801980198	3.96304149065954	1
CCND1	10.836236268488	0.0099009900990099	3.17967291489545	1
GAPDHP40	10.7195036570045	0.0099009900990099	4.61555150327923	0.485148514851485
ENSG00000243199	10.6319797267461	0.0099009900990099	5.90618788788916	0.0099009900990099
ENSG00000249072	10.4051426589629	0.0198019801980198	3.48509558496761	1
MTCO3P12	10.382178472566	0.0099009900990099	3.55885114820519	1
MTND6P4	10.3706323947107	0.0099009900990099	2.75995089852427	0.99009900990099
KRT7	10.3317184869426	0.0099009900990099	1.95528095288458	0.673267326732673
PTMAP4	10.2962386716256	0.0099009900990099	3.35681590351163	1
CFL1	10.2284898515243	0.0099009900990099	3.67833828834625	1
KRT6B	10.2097677609602	0.0099009900990099	3.43344246902165	0.108910891089109
HSP90AA1	10.1601913528462	0.0099009900990099	3.87171793393524	0.920792079207921
CAV1	9.94753032225622	0.0099009900990099	3.37547157157163	1
PTMAP12	9.91214306015773	0.0099009900990099	3.18807278891382	1
TMSB10	9.85698853169846	0.0099009900990099	5.97137401210473	0.0594059405940594
MTRNR2L1	9.78708803607872	0.0693069306930693	3.83172813243817	1
MTND2P28	9.77975353782123	0.0099009900990099	3.97578182926445	0.97029702970297
RPS5	9.7602055265451	0.0099009900990099	5.7869355459095	0.0198019801980198
RPL13AP25	9.63946706500086	0.0099009900990099	5.28527887048984	0.0099009900990099
MT.RNR1	9.52463082671116	0.0594059405940594	3.871524006281	1
GSTP1	9.48969068740956	0.0099009900990099	3.22483381376737	1
ENSG00000240652	9.23925186066917	0.0099009900990099	5.34382782324191	0.0297029702970297
MTND5P11	9.20675220096449	0.0099009900990099	3.37747432221222	1
KRT16P6	9.19810904548273	0.0099009900990099	4.36395231945296	0.98019801980198
MT.ND6	9.11636731179548	0.0099009900990099	3.45573324045438	1
MT2A	9.1152901052589	0.0099009900990099	5.13731260408575	0.940594059405941
ENSG00000230383	9.06161756202355	0.0099009900990099	4.08174666697219	0.0099009900990099
RPL22	9.00364220819338	0.0099009900990099	4.75122846814707	0.0198019801980198
HSPB1	8.9712951024762	0.0198019801980198	3.29994171869964	1
PTMAP2	8.92376516538398	0.0099009900990099	3.03997227928067	1
GAPDHP35	8.86867092077268	0.0099009900990099	5.67162378673672	0.0099009900990099
ACTG1	8.84181343864947	0.0099009900990099	5.10388056908491	0.386138613861386
RPL32P16	8.54742736803422	0.0099009900990099	3.75107226548878	0.0099009900990099
FTH1	8.53104231514821	0.0099009900990099	3.93282758014709	0.148514851485149
EIF4A1P10	8.44735046523545	0.0099009900990099	2.5524459279339	0.554455445544555
MT.ATP8	8.44726885824531	0.0099009900990099	3.80861470881885	0.98019801980198
RPL18AP15	8.40655747255628	0.0099009900990099	2.80045818858046	0.0495049504950495
ENSG00000218175	8.39886772295549	0.0297029702970297	4.07917621565313	0.0198019801980198
S100A14	8.37487484098579	0.0099009900990099	4.11107009205182	0.0396039603960396
RPL4P4	8.36575411945802	0.0198019801980198	3.79286675204886	0.0198019801980198
NEAT1	8.20777914304119	0.0099009900990099	3.61962886143414	1
RPL32	8.17366109036371	0.0099009900990099	5.32535532962098	0.0099009900990099
MTCO2P2	8.10025206936593	0.0099009900990099	3.26906956110939	1
HMGB1P5	8.06107034703207	0.0099009900990099	2.48788355692863	0.762376237623762
S100A11	7.84880620008517	0.0099009900990099	4.13121971897579	0.930693069306931
RPL4	7.51591565961959	0.0099009900990099	4.82724898138942	0.0099009900990099
PPDPF	7.38013870663492	0.0099009900990099	2.77569864559352	0.97029702970297
HSP90AB1	7.37391603490081	0.0198019801980198	4.28442461014454	0.772277227722772
KRT16	7.36434449625072	0.0099009900990099	2.68313049287284	1
NCL	7.27679380596448	0.0099009900990099	2.8397358829004	1
RBM25	7.12333006761108	0.0099009900990099	1.32515286005838	1
TXNIP	6.99411330389086	0.0297029702970297	4.55679829043108	0.0099009900990099
ANP32B	6.98702419078891	0.0099009900990099	2.26235842226813	1
TFCP2L1	6.87050190152795	0.0099009900990099	3.00801406341536	0.247524752475248
AHNAK	6.85454495882481	0.0099009900990099	2.51212007898508	1
TUBA1B	6.82924082894433	0.0198019801980198	3.1882761474553	1
CST3	6.6870934648202	0.0099009900990099	2.79094101066138	1
YBX1	6.61141163489997	0.0099009900990099	2.62234211668058	1
MTND4P12	6.56016756462968	0.0495049504950495	2.75195770934805	1
COTL1	6.51323540246928	0.0099009900990099	2.35257499559982	0.841584158415842
SFRP1	6.48181404262433	0.0099009900990099	3.15518492822505	0.613861386138614
RPS4X	6.38130734511805	0.0099009900990099	5.13121264013971	0.0099009900990099
ENSG00000240376	6.17576622300105	0.326732673267327	2.81796787469327	1
FLNA	6.07965095066032	0.0099009900990099	2.2461374365852	1
GLUL	6.06284233805558	0.0396039603960396	2.39794770107606	0.732673267326733
MTCO1P40	5.98212741905816	0.0099009900990099	2.2419456639289	1
EIF4G1	5.90960239660391	0.0099009900990099	1.75621206339302	1
ALDOA	5.80540364030773	0.0099009900990099	2.1807937724113	1
CLTB	5.75292117941485	0.0099009900990099	2.1751108044536	1
MSN	5.73085242990109	0.0099009900990099	1.68618765715487	1
PSAP	5.67550575885204	0.0297029702970297	2.37885188570109	0.811881188118812
DST	5.65795649719112	0.0297029702970297	2.58807936268052	0.99009900990099
PA2G4	5.65646286477515	0.0099009900990099	1.81896367780118	1
CCNI	5.65512403196107	0.0099009900990099	1.84825021228912	0.821782178217822
MT.ND4L	5.64146033984249	0.0594059405940594	2.07134817792544	1
GRINA	5.63672953754527	0.0198019801980198	2.1372388892603	1
RPL10P9	5.60988151139767	0.128712871287129	2.16029251647466	1
SERBP1	5.59940419486297	0.0198019801980198	2.81628124881707	1
NUCKS1	5.57555350429137	0.0099009900990099	3.15867561549543	0.663366336633663
MTND4P35	5.52839324728979	0.0495049504950495	1.70116435314026	0.99009900990099
KRT17	5.51211356929302	0.0099009900990099	2.92302589116065	1
RPL12P16	5.41125460995019	0.0594059405940594	3.20339633117451	0.524752475247525
ENO1	5.26740067190373	0.0891089108910891	2.83838087448302	1
UBA52	5.2506526417865	0.0099009900990099	2.50601981276444	1
TUBA1A	5.22342755896356	0.0198019801980198	1.63356148810056	1
RPS13P2	5.12232772193379	0.0396039603960396	1.91458816240938	0.297029702970297
FTH1P10	5.11123957111617	0.0297029702970297	2.08722237991189	0.96039603960396
SH3BGRL3	5.07758137695811	0.0099009900990099	2.09956949073955	1
SFN	5.02047625154883	0.0099009900990099	2.70839764309627	1
MIR205HG	4.98457685543716	0.0594059405940594	2.25628967927029	1
HSPB1P1	4.95567253695104	0.376237623762376	2.62223712639018	1
FTL	4.90418173860845	0.277227722772277	2.34369366803591	1
PDLIM1	4.87176599502342	0.0198019801980198	2.05792737104938	0.99009900990099
TPM4	4.86739851010183	0.0099009900990099	1.2689326635446	1
CAVIN1	4.8510922146198	0.0099009900990099	1.83140458639206	1
ACTN1	4.84007218768369	0.0099009900990099	2.21618553199243	1
RPL10	4.83469141119554	0.435643564356436	2.79922627951487	0.851485148514851
HNRNPM	4.80605391178386	0.0099009900990099	1.35705385551959	1
FSCN1	4.76970516855952	0.0099009900990099	3.42550015267399	0.613861386138614
FGFBP1	4.70730515829046	0.0099009900990099	1.64290773741196	1
TLN1	4.69580587437002	0.0594059405940594	1.72901530684448	1
KRT6A	4.65855158493765	0.0099009900990099	2.60847368927057	1
ENSG00000241352	4.65426318738926	0.0594059405940594	1.75288098732211	0.702970297029703
MCM4	4.61633165573023	0.0891089108910891	1.43139872947495	1
RPL10P16	4.58940821298528	0.386138613861386	2.64938902941978	0.871287128712871
TSPO	4.53897041146184	0.0198019801980198	0.958621582824733	1
EIF1	4.53701688486887	0.0297029702970297	1.34470100450215	1
SLC7A5	4.39793231701604	0.0693069306930693	2.86558515214836	1
GNAS	4.32636521369856	0.0198019801980198	2.12632769538338	1
RPL12P8	4.29819921367713	0.0099009900990099	1.40276155940211	1
ENSG00000226084	4.27966579625977	0.0198019801980198	1.82069593946246	1
RPL7L1	4.23947484538547	0.0297029702970297	1.35724551548506	1
RPL31	4.13555232799694	0.0198019801980198	1.45473448430419	1
IFITM3	4.13331642701989	0.0396039603960396	2.99870468552187	1
DHCR24	4.10114082205259	0.0396039603960396	1.75506451052643	1
MTDH	4.03778301972125	0.0396039603960396	1.55108557667841	1
MT2P1	3.94992313693872	0.574257425742574	2.1031611788298	1
TUBAP2	3.92321620522082	0.0396039603960396	1.35015669884348	1
GRN	3.8895950014495	0.0693069306930693	1.87865459029891	1
CDC25B	3.74175523947689	0.0297029702970297	1.35412097492797	1
KHSRP	3.71978529033984	0.0594059405940594	1.64662956366653	1
SERF2	3.70706453532627	0.0594059405940594	1.95884040594694	1
MTRNR2L10	3.67613372434695	0.0396039603960396	1.45677403293438	1
S100A16	3.58162733315591	0.0396039603960396	2.63591246410411	1
SLC3A2	3.42166543992641	0.168316831683168	2.51892443637036	1
PRKDC	3.41334828824059	0.0396039603960396	1.21952367385912	1
FASN	3.41263159824663	0.0495049504950495	1.67941809479567	1
NDRG1	3.3984379066759	0.0495049504950495	1.38034299111216	1
ZFP36L1	3.3927925970791	0.0495049504950495	1.52726904807803	1
MYH9	3.36831861981981	0.0198019801980198	1.57536621644645	1
SPRR1B	3.32533098511621	0.237623762376238	1.10366350668968	1
YBX1P1	3.31645028556039	0.099009900990099	1.38659029553622	1
RPL10P3	3.27030887684376	0.346534653465347	1.34711866219461	1
PKP1	3.25469397481236	0.148514851485149	1.5064634653893	1
TACSTD2	3.25053611837508	0.099009900990099	1.25509445411898	1
TUBA1C	3.22492239653237	0.108910891089109	2.05246472343701	1
S100A6	3.21227664374314	0.376237623762376	1.59073745805085	1
RPL28	3.14620935979551	0.158415841584158	1.95093491613581	1
RPL12P4	3.11692736108788	0.227722772277228	1.83642731326661	1
GAPDHP39	3.10161074974822	0.267326732673267	1.02317799320044	1
MALAT1	3.10131091419297	0.237623762376238	2.24130193635211	1
ENSG00000244716	3.02386919191897	0.0594059405940594	2.19226990174612	0.98019801980198
EEF1D	2.81715397318235	0.0594059405940594	2.14679302213774	1
LMNA	2.78986239940728	0.0495049504950495	1.43902916750051	1
JUP	2.75531930595213	0.128712871287129	2.46956575340438	1
FABP5	2.75248798961044	0.564356435643564	1.41760160527395	1
SERINC2	2.75233621697733	0.396039603960396	1.52994461041228	1
LGALS1	2.68133711421567	0.128712871287129	1.74930944471716	1
MT1XP1	2.67712487948245	0.742574257425743	1.71716480781387	1
CD81	2.63967725202428	0.326732673267327	2.32756209487499	0.99009900990099
HSPB1P2	2.5882064750806	0.673267326732673	1.92571978561589	1
FAM83A	2.57916343985111	0.0792079207920792	1.11097730867635	1
CTSB	2.57822444476666	0.108910891089109	1.88889176219465	1
TNS4	2.5250334475749	0.0891089108910891	1.96363200123877	1
ENSG00000213750	2.46449690157961	0.445544554455446	1.10744460916278	1
GAPDHP65	2.44403665507131	0.514851485148515	1.61589521040171	1
TUBB	2.39710458307234	0.247524752475248	1.87358685002096	1
RPL10P6	2.25884787268835	0.673267326732673	0.996691575223628	1
TRIM29	2.20809529221488	0.445544554455446	1.13497311980635	1
TUBB4B	2.20540568800233	0.227722772277228	1.14176462507831	1
MT1X	2.19203258566845	0.940594059405941	1.85808137347297	1
TPI1	2.18516745623155	0.148514851485149	1.58838609211536	1
GPX1	2.05890931862623	0.336633663366337	1.2022886942057	1
CAPNS1	2.02306819607612	0.287128712871287	1.76655338626433	1
PITX1	1.96605585780394	0.128712871287129	1.29376322951276	1
PFN1	1.96304369966152	0.306930693069307	1.27615753790491	1
ENSG00000277739	1.78320136104442	0.712871287128713	1.88173806759667	1
PTMAP8	1.76101178635951	0.544554455445545	1.21510118111043	1
RNA5.8SN1	1.59904238467003	0.683168316831683	1.64338824092446	1
MT1G	1.58010562756753	0.811881188118812	1.04723466506646	1
SNRPB	1.50273020205236	0.445544554455446	1.20928417786824	1
KRT15	1.49533269516327	0.643564356435644	1.45400378510927	1
ID1	1.46117195668769	0.584158415841584	1.39369100323063	1
ENSG00000244331	1.23364184253072	0.653465346534653	1.42090748366869	1
RNA5.8SN2	0.98047804033229	0.841584158415842	1.65125788153524	1
RNA5.8SN3	0.849977230894825	0.891089108910891	1.86099964111598	1
NBPF19	0.839767977848954	0.594059405940594	1.51608327090226	1
FXYD3	0.793848857847213	0.910891089108911	1.30673022136016	1
CTSD	0.243449638399457	0.851485148514851	1.44993748747814	1
H4C3	-0.514364605022789	0.900990099009901	1.51552975307364	1
