## Supplementary material for "Signalling-state dependent drug-tolerance in head and neck squamous cell carcinoma": Table S9

### Sheet: Foglio1
SJG26+SJG17 significant and important mRNAs	Genes available in KM plotter	Genes with logrank p-value < 0.05 KM plot	Genes with logrank p-value < 0.05 and poor prognosis
MT-CO1	COX1 (MT-CO1)	ANXA2	ANXA2
MT-ATP6	ATP6 (MT-ATP6)	RPS6	RPS6
MT-CO3	COX3 (MT-CO3)	ACTB	ACTB
MTATP6P1	RPL6	GAPDH	GAPDH
MTCO1P12	COX2 (MT-CO2)	DSP	PKM
RPL6P27	ND4 (MT-ND4)	PKM	MT1E
MT-CO2	ANXA2	MTRNR2L8	CCND1
MT-ND4	RPS6	MT1E	CFL1
ANXA2	RPS23 (RPS23P8)	CCND1	HSP90AA1
MT.RNR2	ACTB	KRT7	CAV1
RPS6	ND1 (MT-ND1)	CFL1	TMSB10
MTCO2P12	MTRNR2L5	HSP90AA1	GSTP1
RPS23P8	ND5 (MT-ND5)	CAV1	MT2A
RPL6	GAPDH (GAPDH/GAPDH40)	TMSB10	COX2 (MT-CO2)
ACTB	ND3 (MT-ND3)	GSTP1	ND4 (MT-ND4)
MT-ND1	KRT5	MT2A	MTRNR2L5
MTRNR2L12	DSP	COX2 (MT-CO2)	ND3 (MT-ND3)
MT-ND5	RPLP1	ND4 (MT-ND4)	ND2 (MT-ND2/MT-ND2P28)
GAPDH	RPL18A (RPL18AP3)	MTRNR2L5	ND6 (MT-ND6P4)
MT-ND3	EEF1A1	ND3 (MT-ND3)
KRT5	PKM	ND2 (MT-ND2/MT-ND2P28)
DSP	MTRNR2L8	ND6 (MT-ND6P4)
RPLP1	ND2 (MT-ND2/MT-ND2P28)	PTMA (PTMAP4/PTMAP12)
HSP90AA2P	RPL32 (RPL32P18)	KRT16
RPL18AP3	MT1E
EEF1A1	KRT14
ENSG00000232176	S100A2
PKM	CYTB (MT-CYB)
MTRNR2L8	CCND1
MT-ND2	ND6 (MT-ND6P4)
RPL32P18	KRT7
MT1E	PTMA (PTMAP4/PTMAP12)
ENSG00000227304	CFL1
MTND1P23	KRT6B
KRT14	HSP90AA1
S100A2	CAV1
MT-CYB	TMSB10
CCND1	RPS5
GAPDHP40	RPL13A (RPL13AP25)
ENSG00000243199	GSTP1
ENSG00000249072	KRT16 (KRT16P6)
MTCO3P12	MT2A
MTND6P4
KRT7
PTMAP4
CFL1
KRT6B
HSP90AA1
CAV1
PTMAP12
TMSB10
MTND2P28
RPS5
RPL13AP25
GSTP1
ENSG00000240652
MTND5P11
KRT16P6
MT-ND6
MT2A
