## Supplementary material for "Signalling-state dependent drug-tolerance in head and neck squamous cell carcinoma": Table S10

### Sheet: barcode_384_Chet
Well Position	Primer Sequence
A1	AATACGACTCACTATAGGGGTTCAGTGTGCTCTTCCGATCTNNNNNNNNCGTCTAATTTTTTTTTTTTTTTTTTTTTTTTTV
A2	AATACGACTCACTATAGGGGTTCAGTGTGCTCTTCCGATCTNNNNNNNNAGACTCGTTTTTTTTTTTTTTTTTTTTTTTTTV
A3	AATACGACTCACTATAGGGGTTCAGTGTGCTCTTCCGATCTNNNNNNNNGCACGTCATTTTTTTTTTTTTTTTTTTTTTTTV
A4	AATACGACTCACTATAGGGGTTCAGTGTGCTCTTCCGATCTNNNNNNNNTCAACGACTTTTTTTTTTTTTTTTTTTTTTTTV
A5	AATACGACTCACTATAGGGGTTCAGTGTGCTCTTCCGATCTNNNNNNNNATTTAGCGTTTTTTTTTTTTTTTTTTTTTTTTV
A6	AATACGACTCACTATAGGGGTTCAGTGTGCTCTTCCGATCTNNNNNNNNATACAGACTTTTTTTTTTTTTTTTTTTTTTTTV
A7	AATACGACTCACTATAGGGGTTCAGTGTGCTCTTCCGATCTNNNNNNNNTGCGTAGGTTTTTTTTTTTTTTTTTTTTTTTTV
A8	AATACGACTCACTATAGGGGTTCAGTGTGCTCTTCCGATCTNNNNNNNNTGGAGCTCTTTTTTTTTTTTTTTTTTTTTTTTV
A9	AATACGACTCACTATAGGGGTTCAGTGTGCTCTTCCGATCTNNNNNNNNTGAATACCTTTTTTTTTTTTTTTTTTTTTTTTV
A10	AATACGACTCACTATAGGGGTTCAGTGTGCTCTTCCGATCTNNNNNNNNTCTCACACTTTTTTTTTTTTTTTTTTTTTTTTV
A11	AATACGACTCACTATAGGGGTTCAGTGTGCTCTTCCGATCTNNNNNNNNTACTGGTATTTTTTTTTTTTTTTTTTTTTTTTV
A12	AATACGACTCACTATAGGGGTTCAGTGTGCTCTTCCGATCTNNNNNNNNACGATAGGTTTTTTTTTTTTTTTTTTTTTTTTV
A13	AATACGACTCACTATAGGGGTTCAGTGTGCTCTTCCGATCTNNNNNNNNTAGTGTGCTTTTTTTTTTTTTTTTTTTTTTTTV
A14	AATACGACTCACTATAGGGGTTCAGTGTGCTCTTCCGATCTNNNNNNNNTACAAGGGTTTTTTTTTTTTTTTTTTTTTTTTV
A15	AATACGACTCACTATAGGGGTTCAGTGTGCTCTTCCGATCTNNNNNNNNGGACTACTTTTTTTTTTTTTTTTTTTTTTTTTV
A16	AATACGACTCACTATAGGGGTTCAGTGTGCTCTTCCGATCTNNNNNNNNTCCCTAGATTTTTTTTTTTTTTTTTTTTTTTTV
A17	AATACGACTCACTATAGGGGTTCAGTGTGCTCTTCCGATCTNNNNNNNNATGAGCAGTTTTTTTTTTTTTTTTTTTTTTTTV
A18	AATACGACTCACTATAGGGGTTCAGTGTGCTCTTCCGATCTNNNNNNNNTACTGCTGTTTTTTTTTTTTTTTTTTTTTTTTV
A19	AATACGACTCACTATAGGGGTTCAGTGTGCTCTTCCGATCTNNNNNNNNCTGACTGTTTTTTTTTTTTTTTTTTTTTTTTTV
A20	AATACGACTCACTATAGGGGTTCAGTGTGCTCTTCCGATCTNNNNNNNNCAGCGATTTTTTTTTTTTTTTTTTTTTTTTTTV
A21	AATACGACTCACTATAGGGGTTCAGTGTGCTCTTCCGATCTNNNNNNNNGTTCGCTATTTTTTTTTTTTTTTTTTTTTTTTV
A22	AATACGACTCACTATAGGGGTTCAGTGTGCTCTTCCGATCTNNNNNNNNCATCTCACTTTTTTTTTTTTTTTTTTTTTTTTV
A23	AATACGACTCACTATAGGGGTTCAGTGTGCTCTTCCGATCTNNNNNNNNTCTGCCTATTTTTTTTTTTTTTTTTTTTTTTTV
A24	AATACGACTCACTATAGGGGTTCAGTGTGCTCTTCCGATCTNNNNNNNNCTGGCTAATTTTTTTTTTTTTTTTTTTTTTTTV
B1	AATACGACTCACTATAGGGGTTCAGTGTGCTCTTCCGATCTNNNNNNNNCCAGAAAGTTTTTTTTTTTTTTTTTTTTTTTTV
B2	AATACGACTCACTATAGGGGTTCAGTGTGCTCTTCCGATCTNNNNNNNNCTTACGACTTTTTTTTTTTTTTTTTTTTTTTTV
B3	AATACGACTCACTATAGGGGTTCAGTGTGCTCTTCCGATCTNNNNNNNNCCGCATTTTTTTTTTTTTTTTTTTTTTTTTTTV
B4	AATACGACTCACTATAGGGGTTCAGTGTGCTCTTCCGATCTNNNNNNNNACGATCCTTTTTTTTTTTTTTTTTTTTTTTTTV
B5	AATACGACTCACTATAGGGGTTCAGTGTGCTCTTCCGATCTNNNNNNNNAGGATGGATTTTTTTTTTTTTTTTTTTTTTTTV
B6	AATACGACTCACTATAGGGGTTCAGTGTGCTCTTCCGATCTNNNNNNNNTCGGTTGATTTTTTTTTTTTTTTTTTTTTTTTV
B7	AATACGACTCACTATAGGGGTTCAGTGTGCTCTTCCGATCTNNNNNNNNTCTGTGAGTTTTTTTTTTTTTTTTTTTTTTTTV
B8	AATACGACTCACTATAGGGGTTCAGTGTGCTCTTCCGATCTNNNNNNNNACCACGATTTTTTTTTTTTTTTTTTTTTTTTTV
B9	AATACGACTCACTATAGGGGTTCAGTGTGCTCTTCCGATCTNNNNNNNNGGCTCTATTTTTTTTTTTTTTTTTTTTTTTTTV
B10	AATACGACTCACTATAGGGGTTCAGTGTGCTCTTCCGATCTNNNNNNNNTACTGCACTTTTTTTTTTTTTTTTTTTTTTTTV
B11	AATACGACTCACTATAGGGGTTCAGTGTGCTCTTCCGATCTNNNNNNNNCATGTCACTTTTTTTTTTTTTTTTTTTTTTTTV
B12	AATACGACTCACTATAGGGGTTCAGTGTGCTCTTCCGATCTNNNNNNNNAAGGAGCATTTTTTTTTTTTTTTTTTTTTTTTV
B13	AATACGACTCACTATAGGGGTTCAGTGTGCTCTTCCGATCTNNNNNNNNGTGTTCAGTTTTTTTTTTTTTTTTTTTTTTTTV
B14	AATACGACTCACTATAGGGGTTCAGTGTGCTCTTCCGATCTNNNNNNNNTCTCGTCTTTTTTTTTTTTTTTTTTTTTTTTTV
B15	AATACGACTCACTATAGGGGTTCAGTGTGCTCTTCCGATCTNNNNNNNNTACGGTGATTTTTTTTTTTTTTTTTTTTTTTTV
B16	AATACGACTCACTATAGGGGTTCAGTGTGCTCTTCCGATCTNNNNNNNNGATGTACCTTTTTTTTTTTTTTTTTTTTTTTTV
B17	AATACGACTCACTATAGGGGTTCAGTGTGCTCTTCCGATCTNNNNNNNNTACCACGATTTTTTTTTTTTTTTTTTTTTTTTV
B18	AATACGACTCACTATAGGGGTTCAGTGTGCTCTTCCGATCTNNNNNNNNTCTGGTTCTTTTTTTTTTTTTTTTTTTTTTTTV
B19	AATACGACTCACTATAGGGGTTCAGTGTGCTCTTCCGATCTNNNNNNNNCCTCTCAATTTTTTTTTTTTTTTTTTTTTTTTV
B20	AATACGACTCACTATAGGGGTTCAGTGTGCTCTTCCGATCTNNNNNNNNGTATGCACTTTTTTTTTTTTTTTTTTTTTTTTV
B21	AATACGACTCACTATAGGGGTTCAGTGTGCTCTTCCGATCTNNNNNNNNGGAGCTAATTTTTTTTTTTTTTTTTTTTTTTTV
B22	AATACGACTCACTATAGGGGTTCAGTGTGCTCTTCCGATCTNNNNNNNNACCCCATTTTTTTTTTTTTTTTTTTTTTTTTTV
B23	AATACGACTCACTATAGGGGTTCAGTGTGCTCTTCCGATCTNNNNNNNNAGTTCTCGTTTTTTTTTTTTTTTTTTTTTTTTV
B24	AATACGACTCACTATAGGGGTTCAGTGTGCTCTTCCGATCTNNNNNNNNACCAAGGATTTTTTTTTTTTTTTTTTTTTTTTV
C1	AATACGACTCACTATAGGGGTTCAGTGTGCTCTTCCGATCTNNNNNNNNGATGTCGATTTTTTTTTTTTTTTTTTTTTTTTV
C2	AATACGACTCACTATAGGGGTTCAGTGTGCTCTTCCGATCTNNNNNNNNTTACGGGTTTTTTTTTTTTTTTTTTTTTTTTTV
C3	AATACGACTCACTATAGGGGTTCAGTGTGCTCTTCCGATCTNNNNNNNNCACAGCATTTTTTTTTTTTTTTTTTTTTTTTTV
C4	AATACGACTCACTATAGGGGTTCAGTGTGCTCTTCCGATCTNNNNNNNNCTTTGACATTTTTTTTTTTTTTTTTTTTTTTTV
C5	AATACGACTCACTATAGGGGTTCAGTGTGCTCTTCCGATCTNNNNNNNNCCTTCAAGTTTTTTTTTTTTTTTTTTTTTTTTV
C6	AATACGACTCACTATAGGGGTTCAGTGTGCTCTTCCGATCTNNNNNNNNGAGTCCTGTTTTTTTTTTTTTTTTTTTTTTTTV
C7	AATACGACTCACTATAGGGGTTCAGTGTGCTCTTCCGATCTNNNNNNNNCACACTGATTTTTTTTTTTTTTTTTTTTTTTTV
C8	AATACGACTCACTATAGGGGTTCAGTGTGCTCTTCCGATCTNNNNNNNNGTTACAGGTTTTTTTTTTTTTTTTTTTTTTTTV
C9	AATACGACTCACTATAGGGGTTCAGTGTGCTCTTCCGATCTNNNNNNNNGGACCTTTTTTTTTTTTTTTTTTTTTTTTTTTV
C10	AATACGACTCACTATAGGGGTTCAGTGTGCTCTTCCGATCTNNNNNNNNTTCCGTTCTTTTTTTTTTTTTTTTTTTTTTTTV
C11	AATACGACTCACTATAGGGGTTCAGTGTGCTCTTCCGATCTNNNNNNNNACTGTTTGTTTTTTTTTTTTTTTTTTTTTTTTV
C12	AATACGACTCACTATAGGGGTTCAGTGTGCTCTTCCGATCTNNNNNNNNAAGTGGCTTTTTTTTTTTTTTTTTTTTTTTTTV
C13	AATACGACTCACTATAGGGGTTCAGTGTGCTCTTCCGATCTNNNNNNNNGATTGCTCTTTTTTTTTTTTTTTTTTTTTTTTV
C14	AATACGACTCACTATAGGGGTTCAGTGTGCTCTTCCGATCTNNNNNNNNGGGTTATGTTTTTTTTTTTTTTTTTTTTTTTTV
C15	AATACGACTCACTATAGGGGTTCAGTGTGCTCTTCCGATCTNNNNNNNNCTTCGTACTTTTTTTTTTTTTTTTTTTTTTTTV
C16	AATACGACTCACTATAGGGGTTCAGTGTGCTCTTCCGATCTNNNNNNNNGAAACTGCTTTTTTTTTTTTTTTTTTTTTTTTV
C17	AATACGACTCACTATAGGGGTTCAGTGTGCTCTTCCGATCTNNNNNNNNTACCAGACTTTTTTTTTTTTTTTTTTTTTTTTV
C18	AATACGACTCACTATAGGGGTTCAGTGTGCTCTTCCGATCTNNNNNNNNTTGCAACCTTTTTTTTTTTTTTTTTTTTTTTTV
C19	AATACGACTCACTATAGGGGTTCAGTGTGCTCTTCCGATCTNNNNNNNNTTAGGACGTTTTTTTTTTTTTTTTTTTTTTTTV
C20	AATACGACTCACTATAGGGGTTCAGTGTGCTCTTCCGATCTNNNNNNNNTATCCACGTTTTTTTTTTTTTTTTTTTTTTTTV
C21	AATACGACTCACTATAGGGGTTCAGTGTGCTCTTCCGATCTNNNNNNNNTCTAGAGGTTTTTTTTTTTTTTTTTTTTTTTTV
C22	AATACGACTCACTATAGGGGTTCAGTGTGCTCTTCCGATCTNNNNNNNNCAGATCGTTTTTTTTTTTTTTTTTTTTTTTTTV
C23	AATACGACTCACTATAGGGGTTCAGTGTGCTCTTCCGATCTNNNNNNNNATGTGCGTTTTTTTTTTTTTTTTTTTTTTTTTV
C24	AATACGACTCACTATAGGGGTTCAGTGTGCTCTTCCGATCTNNNNNNNNAAGTCTCGTTTTTTTTTTTTTTTTTTTTTTTTV
D1	AATACGACTCACTATAGGGGTTCAGTGTGCTCTTCCGATCTNNNNNNNNAACCGCTTTTTTTTTTTTTTTTTTTTTTTTTTV
D2	AATACGACTCACTATAGGGGTTCAGTGTGCTCTTCCGATCTNNNNNNNNCAACCATGTTTTTTTTTTTTTTTTTTTTTTTTV
D3	AATACGACTCACTATAGGGGTTCAGTGTGCTCTTCCGATCTNNNNNNNNAGAACAGGTTTTTTTTTTTTTTTTTTTTTTTTV
D4	AATACGACTCACTATAGGGGTTCAGTGTGCTCTTCCGATCTNNNNNNNNTAAGCCGTTTTTTTTTTTTTTTTTTTTTTTTTV
D5	AATACGACTCACTATAGGGGTTCAGTGTGCTCTTCCGATCTNNNNNNNNGATGCTCTTTTTTTTTTTTTTTTTTTTTTTTTV
D6	AATACGACTCACTATAGGGGTTCAGTGTGCTCTTCCGATCTNNNNNNNNCTAGTTCCTTTTTTTTTTTTTTTTTTTTTTTTV
D7	AATACGACTCACTATAGGGGTTCAGTGTGCTCTTCCGATCTNNNNNNNNGATCACCTTTTTTTTTTTTTTTTTTTTTTTTTV
D8	AATACGACTCACTATAGGGGTTCAGTGTGCTCTTCCGATCTNNNNNNNNGATCGAAGTTTTTTTTTTTTTTTTTTTTTTTTV
D9	AATACGACTCACTATAGGGGTTCAGTGTGCTCTTCCGATCTNNNNNNNNGCTTCTTCTTTTTTTTTTTTTTTTTTTTTTTTV
D10	AATACGACTCACTATAGGGGTTCAGTGTGCTCTTCCGATCTNNNNNNNNTGGTGAGTTTTTTTTTTTTTTTTTTTTTTTTTV
D11	AATACGACTCACTATAGGGGTTCAGTGTGCTCTTCCGATCTNNNNNNNNCACTATCCTTTTTTTTTTTTTTTTTTTTTTTTV
D12	AATACGACTCACTATAGGGGTTCAGTGTGCTCTTCCGATCTNNNNNNNNGTAATCCGTTTTTTTTTTTTTTTTTTTTTTTTV
D13	AATACGACTCACTATAGGGGTTCAGTGTGCTCTTCCGATCTNNNNNNNNGTGCGTATTTTTTTTTTTTTTTTTTTTTTTTTV
D14	AATACGACTCACTATAGGGGTTCAGTGTGCTCTTCCGATCTNNNNNNNNAGTACGTGTTTTTTTTTTTTTTTTTTTTTTTTV
D15	AATACGACTCACTATAGGGGTTCAGTGTGCTCTTCCGATCTNNNNNNNNAGAGGTGATTTTTTTTTTTTTTTTTTTTTTTTV
D16	AATACGACTCACTATAGGGGTTCAGTGTGCTCTTCCGATCTNNNNNNNNGGGAAGATTTTTTTTTTTTTTTTTTTTTTTTTV
D17	AATACGACTCACTATAGGGGTTCAGTGTGCTCTTCCGATCTNNNNNNNNCCAACGTTTTTTTTTTTTTTTTTTTTTTTTTTV
D18	AATACGACTCACTATAGGGGTTCAGTGTGCTCTTCCGATCTNNNNNNNNGGGGATTTTTTTTTTTTTTTTTTTTTTTTTTTV
D19	AATACGACTCACTATAGGGGTTCAGTGTGCTCTTCCGATCTNNNNNNNNGGCAACAATTTTTTTTTTTTTTTTTTTTTTTTV
D20	AATACGACTCACTATAGGGGTTCAGTGTGCTCTTCCGATCTNNNNNNNNCAGTCAGATTTTTTTTTTTTTTTTTTTTTTTTV
D21	AATACGACTCACTATAGGGGTTCAGTGTGCTCTTCCGATCTNNNNNNNNCGAAAGCTTTTTTTTTTTTTTTTTTTTTTTTTV
D22	AATACGACTCACTATAGGGGTTCAGTGTGCTCTTCCGATCTNNNNNNNNAATGGTGGTTTTTTTTTTTTTTTTTTTTTTTTV
D23	AATACGACTCACTATAGGGGTTCAGTGTGCTCTTCCGATCTNNNNNNNNTGGCACAATTTTTTTTTTTTTTTTTTTTTTTTV
D24	AATACGACTCACTATAGGGGTTCAGTGTGCTCTTCCGATCTNNNNNNNNATGGGCTTTTTTTTTTTTTTTTTTTTTTTTTTV
E1	AATACGACTCACTATAGGGGTTCAGTGTGCTCTTCCGATCTNNNNNNNNCTGTACAATTTTTTTTTTTTTTTTTTTTTTTTV
E2	AATACGACTCACTATAGGGGTTCAGTGTGCTCTTCCGATCTNNNNNNNNCGCAAAGTTTTTTTTTTTTTTTTTTTTTTTTTV
E3	AATACGACTCACTATAGGGGTTCAGTGTGCTCTTCCGATCTNNNNNNNNGTGCATGATTTTTTTTTTTTTTTTTTTTTTTTV
E4	AATACGACTCACTATAGGGGTTCAGTGTGCTCTTCCGATCTNNNNNNNNGTCATTAGTTTTTTTTTTTTTTTTTTTTTTTTV
E5	AATACGACTCACTATAGGGGTTCAGTGTGCTCTTCCGATCTNNNNNNNNAGCTCCTTTTTTTTTTTTTTTTTTTTTTTTTTV
E6	AATACGACTCACTATAGGGGTTCAGTGTGCTCTTCCGATCTNNNNNNNNTCACCCGATTTTTTTTTTTTTTTTTTTTTTTTV
E7	AATACGACTCACTATAGGGGTTCAGTGTGCTCTTCCGATCTNNNNNNNNGTTGCCACTTTTTTTTTTTTTTTTTTTTTTTTV
E8	AATACGACTCACTATAGGGGTTCAGTGTGCTCTTCCGATCTNNNNNNNNTGTACCAATTTTTTTTTTTTTTTTTTTTTTTTV
E9	AATACGACTCACTATAGGGGTTCAGTGTGCTCTTCCGATCTNNNNNNNNAACGAGGTTTTTTTTTTTTTTTTTTTTTTTTTV
E10	AATACGACTCACTATAGGGGTTCAGTGTGCTCTTCCGATCTNNNNNNNNAGCCACCATTTTTTTTTTTTTTTTTTTTTTTTV
E11	AATACGACTCACTATAGGGGTTCAGTGTGCTCTTCCGATCTNNNNNNNNGGTAATCATTTTTTTTTTTTTTTTTTTTTTTTV
E12	AATACGACTCACTATAGGGGTTCAGTGTGCTCTTCCGATCTNNNNNNNNCCAGTCCATTTTTTTTTTTTTTTTTTTTTTTTV
E13	AATACGACTCACTATAGGGGTTCAGTGTGCTCTTCCGATCTNNNNNNNNCTAGCAACTTTTTTTTTTTTTTTTTTTTTTTTV
E14	AATACGACTCACTATAGGGGTTCAGTGTGCTCTTCCGATCTNNNNNNNNTTCCTACCTTTTTTTTTTTTTTTTTTTTTTTTV
E15	AATACGACTCACTATAGGGGTTCAGTGTGCTCTTCCGATCTNNNNNNNNTCCTAGCTTTTTTTTTTTTTTTTTTTTTTTTTV
E16	AATACGACTCACTATAGGGGTTCAGTGTGCTCTTCCGATCTNNNNNNNNGGTTCTGATTTTTTTTTTTTTTTTTTTTTTTTV
E17	AATACGACTCACTATAGGGGTTCAGTGTGCTCTTCCGATCTNNNNNNNNACGTACTGTTTTTTTTTTTTTTTTTTTTTTTTV
E18	AATACGACTCACTATAGGGGTTCAGTGTGCTCTTCCGATCTNNNNNNNNGTGAACTCTTTTTTTTTTTTTTTTTTTTTTTTV
E19	AATACGACTCACTATAGGGGTTCAGTGTGCTCTTCCGATCTNNNNNNNNGGCGATTTTTTTTTTTTTTTTTTTTTTTTTTTV
E20	AATACGACTCACTATAGGGGTTCAGTGTGCTCTTCCGATCTNNNNNNNNAATCGGCATTTTTTTTTTTTTTTTTTTTTTTTV
E21	AATACGACTCACTATAGGGGTTCAGTGTGCTCTTCCGATCTNNNNNNNNGCGTATAGTTTTTTTTTTTTTTTTTTTTTTTTV
E22	AATACGACTCACTATAGGGGTTCAGTGTGCTCTTCCGATCTNNNNNNNNCCGATTCTTTTTTTTTTTTTTTTTTTTTTTTTV
E23	AATACGACTCACTATAGGGGTTCAGTGTGCTCTTCCGATCTNNNNNNNNCTATAGGCTTTTTTTTTTTTTTTTTTTTTTTTV
E24	AATACGACTCACTATAGGGGTTCAGTGTGCTCTTCCGATCTNNNNNNNNCTTGTGCATTTTTTTTTTTTTTTTTTTTTTTTV
F1	AATACGACTCACTATAGGGGTTCAGTGTGCTCTTCCGATCTNNNNNNNNCAGATAGCTTTTTTTTTTTTTTTTTTTTTTTTV
F2	AATACGACTCACTATAGGGGTTCAGTGTGCTCTTCCGATCTNNNNNNNNCCGTCTAATTTTTTTTTTTTTTTTTTTTTTTTV
F3	AATACGACTCACTATAGGGGTTCAGTGTGCTCTTCCGATCTNNNNNNNNTACCTGTCTTTTTTTTTTTTTTTTTTTTTTTTV
F4	AATACGACTCACTATAGGGGTTCAGTGTGCTCTTCCGATCTNNNNNNNNTATTCGGGTTTTTTTTTTTTTTTTTTTTTTTTV
F5	AATACGACTCACTATAGGGGTTCAGTGTGCTCTTCCGATCTNNNNNNNNGTTGGTGATTTTTTTTTTTTTTTTTTTTTTTTV
F6	AATACGACTCACTATAGGGGTTCAGTGTGCTCTTCCGATCTNNNNNNNNTAGCTACCTTTTTTTTTTTTTTTTTTTTTTTTV
F7	AATACGACTCACTATAGGGGTTCAGTGTGCTCTTCCGATCTNNNNNNNNGACTTGAGTTTTTTTTTTTTTTTTTTTTTTTTV
F8	AATACGACTCACTATAGGGGTTCAGTGTGCTCTTCCGATCTNNNNNNNNTTCAGCGTTTTTTTTTTTTTTTTTTTTTTTTTV
F9	AATACGACTCACTATAGGGGTTCAGTGTGCTCTTCCGATCTNNNNNNNNACAGAAGCTTTTTTTTTTTTTTTTTTTTTTTTV
F10	AATACGACTCACTATAGGGGTTCAGTGTGCTCTTCCGATCTNNNNNNNNACGCGTAATTTTTTTTTTTTTTTTTTTTTTTTV
F11	AATACGACTCACTATAGGGGTTCAGTGTGCTCTTCCGATCTNNNNNNNNCATAGCTCTTTTTTTTTTTTTTTTTTTTTTTTV
F12	AATACGACTCACTATAGGGGTTCAGTGTGCTCTTCCGATCTNNNNNNNNACCCATCTTTTTTTTTTTTTTTTTTTTTTTTTV
F13	AATACGACTCACTATAGGGGTTCAGTGTGCTCTTCCGATCTNNNNNNNNTGATCGGTTTTTTTTTTTTTTTTTTTTTTTTTV
F14	AATACGACTCACTATAGGGGTTCAGTGTGCTCTTCCGATCTNNNNNNNNCTGATCACTTTTTTTTTTTTTTTTTTTTTTTTV
F15	AATACGACTCACTATAGGGGTTCAGTGTGCTCTTCCGATCTNNNNNNNNCTCGTACTTTTTTTTTTTTTTTTTTTTTTTTTV
F16	AATACGACTCACTATAGGGGTTCAGTGTGCTCTTCCGATCTNNNNNNNNCTACCGTATTTTTTTTTTTTTTTTTTTTTTTTV
F17	AATACGACTCACTATAGGGGTTCAGTGTGCTCTTCCGATCTNNNNNNNNTTGTCCACTTTTTTTTTTTTTTTTTTTTTTTTV
F18	AATACGACTCACTATAGGGGTTCAGTGTGCTCTTCCGATCTNNNNNNNNATTGGACCTTTTTTTTTTTTTTTTTTTTTTTTV
F19	AATACGACTCACTATAGGGGTTCAGTGTGCTCTTCCGATCTNNNNNNNNTGAAAGGCTTTTTTTTTTTTTTTTTTTTTTTTV
F20	AATACGACTCACTATAGGGGTTCAGTGTGCTCTTCCGATCTNNNNNNNNACATGTGCTTTTTTTTTTTTTTTTTTTTTTTTV
F21	AATACGACTCACTATAGGGGTTCAGTGTGCTCTTCCGATCTNNNNNNNNCGATCCTATTTTTTTTTTTTTTTTTTTTTTTTV
F22	AATACGACTCACTATAGGGGTTCAGTGTGCTCTTCCGATCTNNNNNNNNATGGCACTTTTTTTTTTTTTTTTTTTTTTTTTV
F23	AATACGACTCACTATAGGGGTTCAGTGTGCTCTTCCGATCTNNNNNNNNTAGAGGGTTTTTTTTTTTTTTTTTTTTTTTTTV
F24	AATACGACTCACTATAGGGGTTCAGTGTGCTCTTCCGATCTNNNNNNNNGTATCGTCTTTTTTTTTTTTTTTTTTTTTTTTV
G1	AATACGACTCACTATAGGGGTTCAGTGTGCTCTTCCGATCTNNNNNNNNACCTCAGCTTTTTTTTTTTTTTTTTTTTTTTTV
G2	AATACGACTCACTATAGGGGTTCAGTGTGCTCTTCCGATCTNNNNNNNNGGTGGACTTTTTTTTTTTTTTTTTTTTTTTTTV
G3	AATACGACTCACTATAGGGGTTCAGTGTGCTCTTCCGATCTNNNNNNNNGACAAACCTTTTTTTTTTTTTTTTTTTTTTTTV
G4	AATACGACTCACTATAGGGGTTCAGTGTGCTCTTCCGATCTNNNNNNNNTAACTCCGTTTTTTTTTTTTTTTTTTTTTTTTV
G5	AATACGACTCACTATAGGGGTTCAGTGTGCTCTTCCGATCTNNNNNNNNACACCGTGTTTTTTTTTTTTTTTTTTTTTTTTV
G6	AATACGACTCACTATAGGGGTTCAGTGTGCTCTTCCGATCTNNNNNNNNGTAGAACGTTTTTTTTTTTTTTTTTTTTTTTTV
G7	AATACGACTCACTATAGGGGTTCAGTGTGCTCTTCCGATCTNNNNNNNNGGATTGACTTTTTTTTTTTTTTTTTTTTTTTTV
G8	AATACGACTCACTATAGGGGTTCAGTGTGCTCTTCCGATCTNNNNNNNNACGTATCCTTTTTTTTTTTTTTTTTTTTTTTTV
G9	AATACGACTCACTATAGGGGTTCAGTGTGCTCTTCCGATCTNNNNNNNNTTCGGAAATTTTTTTTTTTTTTTTTTTTTTTTV
G10	AATACGACTCACTATAGGGGTTCAGTGTGCTCTTCCGATCTNNNNNNNNAGTTGTGTTTTTTTTTTTTTTTTTTTTTTTTTV
G11	AATACGACTCACTATAGGGGTTCAGTGTGCTCTTCCGATCTNNNNNNNNAAGCACATTTTTTTTTTTTTTTTTTTTTTTTTV
G12	AATACGACTCACTATAGGGGTTCAGTGTGCTCTTCCGATCTNNNNNNNNCTGTCATTTTTTTTTTTTTTTTTTTTTTTTTTV
G13	AATACGACTCACTATAGGGGTTCAGTGTGCTCTTCCGATCTNNNNNNNNCAGTGACATTTTTTTTTTTTTTTTTTTTTTTTV
G14	AATACGACTCACTATAGGGGTTCAGTGTGCTCTTCCGATCTNNNNNNNNACGCTCTTTTTTTTTTTTTTTTTTTTTTTTTTV
G15	AATACGACTCACTATAGGGGTTCAGTGTGCTCTTCCGATCTNNNNNNNNATAGGAGCTTTTTTTTTTTTTTTTTTTTTTTTV
G16	AATACGACTCACTATAGGGGTTCAGTGTGCTCTTCCGATCTNNNNNNNNGTTCTGCTTTTTTTTTTTTTTTTTTTTTTTTTV
G17	AATACGACTCACTATAGGGGTTCAGTGTGCTCTTCCGATCTNNNNNNNNTAGACGCTTTTTTTTTTTTTTTTTTTTTTTTTV
G18	AATACGACTCACTATAGGGGTTCAGTGTGCTCTTCCGATCTNNNNNNNNCGTATCAGTTTTTTTTTTTTTTTTTTTTTTTTV
G19	AATACGACTCACTATAGGGGTTCAGTGTGCTCTTCCGATCTNNNNNNNNTTGTTCCGTTTTTTTTTTTTTTTTTTTTTTTTV
G20	AATACGACTCACTATAGGGGTTCAGTGTGCTCTTCCGATCTNNNNNNNNTAGGTCACTTTTTTTTTTTTTTTTTTTTTTTTV
G21	AATACGACTCACTATAGGGGTTCAGTGTGCTCTTCCGATCTNNNNNNNNATACACGGTTTTTTTTTTTTTTTTTTTTTTTTV
G22	AATACGACTCACTATAGGGGTTCAGTGTGCTCTTCCGATCTNNNNNNNNCGAGAATGTTTTTTTTTTTTTTTTTTTTTTTTV
G23	AATACGACTCACTATAGGGGTTCAGTGTGCTCTTCCGATCTNNNNNNNNCGCTATAGTTTTTTTTTTTTTTTTTTTTTTTTV
G24	AATACGACTCACTATAGGGGTTCAGTGTGCTCTTCCGATCTNNNNNNNNGTATCGCTTTTTTTTTTTTTTTTTTTTTTTTTV
H1	AATACGACTCACTATAGGGGTTCAGTGTGCTCTTCCGATCTNNNNNNNNGCAATCGATTTTTTTTTTTTTTTTTTTTTTTTV
H2	AATACGACTCACTATAGGGGTTCAGTGTGCTCTTCCGATCTNNNNNNNNTCCAATCGTTTTTTTTTTTTTTTTTTTTTTTTV
H3	AATACGACTCACTATAGGGGTTCAGTGTGCTCTTCCGATCTNNNNNNNNTTCTCGGATTTTTTTTTTTTTTTTTTTTTTTTV
H4	AATACGACTCACTATAGGGGTTCAGTGTGCTCTTCCGATCTNNNNNNNNTATGACCCTTTTTTTTTTTTTTTTTTTTTTTTV
H5	AATACGACTCACTATAGGGGTTCAGTGTGCTCTTCCGATCTNNNNNNNNTTCAGACCTTTTTTTTTTTTTTTTTTTTTTTTV
H6	AATACGACTCACTATAGGGGTTCAGTGTGCTCTTCCGATCTNNNNNNNNGAGAGAGATTTTTTTTTTTTTTTTTTTTTTTTV
H7	AATACGACTCACTATAGGGGTTCAGTGTGCTCTTCCGATCTNNNNNNNNATGCTCTGTTTTTTTTTTTTTTTTTTTTTTTTV
H8	AATACGACTCACTATAGGGGTTCAGTGTGCTCTTCCGATCTNNNNNNNNTGACCAAGTTTTTTTTTTTTTTTTTTTTTTTTV
H9	AATACGACTCACTATAGGGGTTCAGTGTGCTCTTCCGATCTNNNNNNNNGAGCAAACTTTTTTTTTTTTTTTTTTTTTTTTV
H10	AATACGACTCACTATAGGGGTTCAGTGTGCTCTTCCGATCTNNNNNNNNGTCGATCTTTTTTTTTTTTTTTTTTTTTTTTTV
H11	AATACGACTCACTATAGGGGTTCAGTGTGCTCTTCCGATCTNNNNNNNNCTCTTTGCTTTTTTTTTTTTTTTTTTTTTTTTV
H12	AATACGACTCACTATAGGGGTTCAGTGTGCTCTTCCGATCTNNNNNNNNAAGGTCAGTTTTTTTTTTTTTTTTTTTTTTTTV
H13	AATACGACTCACTATAGGGGTTCAGTGTGCTCTTCCGATCTNNNNNNNNCACCATGTTTTTTTTTTTTTTTTTTTTTTTTTV
H14	AATACGACTCACTATAGGGGTTCAGTGTGCTCTTCCGATCTNNNNNNNNTAGGAACGTTTTTTTTTTTTTTTTTTTTTTTTV
H15	AATACGACTCACTATAGGGGTTCAGTGTGCTCTTCCGATCTNNNNNNNNTGATGCCATTTTTTTTTTTTTTTTTTTTTTTTV
H16	AATACGACTCACTATAGGGGTTCAGTGTGCTCTTCCGATCTNNNNNNNNGAGTTGGTTTTTTTTTTTTTTTTTTTTTTTTTV
H17	AATACGACTCACTATAGGGGTTCAGTGTGCTCTTCCGATCTNNNNNNNNTGAGAGAGTTTTTTTTTTTTTTTTTTTTTTTTV
H18	AATACGACTCACTATAGGGGTTCAGTGTGCTCTTCCGATCTNNNNNNNNCCTGTAGATTTTTTTTTTTTTTTTTTTTTTTTV
H19	AATACGACTCACTATAGGGGTTCAGTGTGCTCTTCCGATCTNNNNNNNNGGTGTTAGTTTTTTTTTTTTTTTTTTTTTTTTV
H20	AATACGACTCACTATAGGGGTTCAGTGTGCTCTTCCGATCTNNNNNNNNGTCTTACCTTTTTTTTTTTTTTTTTTTTTTTTV
H21	AATACGACTCACTATAGGGGTTCAGTGTGCTCTTCCGATCTNNNNNNNNAGACAACCTTTTTTTTTTTTTTTTTTTTTTTTV
H22	AATACGACTCACTATAGGGGTTCAGTGTGCTCTTCCGATCTNNNNNNNNTGGCTTCATTTTTTTTTTTTTTTTTTTTTTTTV
H23	AATACGACTCACTATAGGGGTTCAGTGTGCTCTTCCGATCTNNNNNNNNAGCTTCACTTTTTTTTTTTTTTTTTTTTTTTTV
H24	AATACGACTCACTATAGGGGTTCAGTGTGCTCTTCCGATCTNNNNNNNNCAGTGTCATTTTTTTTTTTTTTTTTTTTTTTTV
I1	AATACGACTCACTATAGGGGTTCAGTGTGCTCTTCCGATCTNNNNNNNNGTCCTATATTTTTTTTTTTTTTTTTTTTTTTTV
I2	AATACGACTCACTATAGGGGTTCAGTGTGCTCTTCCGATCTNNNNNNNNCTACGCTGTTTTTTTTTTTTTTTTTTTTTTTTV
I3	AATACGACTCACTATAGGGGTTCAGTGTGCTCTTCCGATCTNNNNNNNNGGGATTGTTTTTTTTTTTTTTTTTTTTTTTTTV
I4	AATACGACTCACTATAGGGGTTCAGTGTGCTCTTCCGATCTNNNNNNNNTGATGTAGTTTTTTTTTTTTTTTTTTTTTTTTV
I5	AATACGACTCACTATAGGGGTTCAGTGTGCTCTTCCGATCTNNNNNNNNTTCGCTGTTTTTTTTTTTTTTTTTTTTTTTTTV
I6	AATACGACTCACTATAGGGGTTCAGTGTGCTCTTCCGATCTNNNNNNNNGAAGACTTTTTTTTTTTTTTTTTTTTTTTTTTV
I7	AATACGACTCACTATAGGGGTTCAGTGTGCTCTTCCGATCTNNNNNNNNTCTGGGCATTTTTTTTTTTTTTTTTTTTTTTTV
I8	AATACGACTCACTATAGGGGTTCAGTGTGCTCTTCCGATCTNNNNNNNNCAACTAGATTTTTTTTTTTTTTTTTTTTTTTTV
I9	AATACGACTCACTATAGGGGTTCAGTGTGCTCTTCCGATCTNNNNNNNNCCATGGGATTTTTTTTTTTTTTTTTTTTTTTTV
I10	AATACGACTCACTATAGGGGTTCAGTGTGCTCTTCCGATCTNNNNNNNNATGCGACGTTTTTTTTTTTTTTTTTTTTTTTTV
I11	AATACGACTCACTATAGGGGTTCAGTGTGCTCTTCCGATCTNNNNNNNNGAGGGTAGTTTTTTTTTTTTTTTTTTTTTTTTV
I12	AATACGACTCACTATAGGGGTTCAGTGTGCTCTTCCGATCTNNNNNNNNCGGGTGAATTTTTTTTTTTTTTTTTTTTTTTTV
I13	AATACGACTCACTATAGGGGTTCAGTGTGCTCTTCCGATCTNNNNNNNNCGGTGTTTTTTTTTTTTTTTTTTTTTTTTTTTV
I14	AATACGACTCACTATAGGGGTTCAGTGTGCTCTTCCGATCTNNNNNNNNCAAGGTGTTTTTTTTTTTTTTTTTTTTTTTTTV
I15	AATACGACTCACTATAGGGGTTCAGTGTGCTCTTCCGATCTNNNNNNNNAGAACCACTTTTTTTTTTTTTTTTTTTTTTTTV
I16	AATACGACTCACTATAGGGGTTCAGTGTGCTCTTCCGATCTNNNNNNNNAAGCTGCATTTTTTTTTTTTTTTTTTTTTTTTV
I17	AATACGACTCACTATAGGGGTTCAGTGTGCTCTTCCGATCTNNNNNNNNACGGATGTTTTTTTTTTTTTTTTTTTTTTTTTV
I18	AATACGACTCACTATAGGGGTTCAGTGTGCTCTTCCGATCTNNNNNNNNAGTGGGATTTTTTTTTTTTTTTTTTTTTTTTTV
I19	AATACGACTCACTATAGGGGTTCAGTGTGCTCTTCCGATCTNNNNNNNNAGGGACAATTTTTTTTTTTTTTTTTTTTTTTTV
I20	AATACGACTCACTATAGGGGTTCAGTGTGCTCTTCCGATCTNNNNNNNNGTGTAACCTTTTTTTTTTTTTTTTTTTTTTTTV
I21	AATACGACTCACTATAGGGGTTCAGTGTGCTCTTCCGATCTNNNNNNNNCAAGAGACTTTTTTTTTTTTTTTTTTTTTTTTV
I22	AATACGACTCACTATAGGGGTTCAGTGTGCTCTTCCGATCTNNNNNNNNGTCCGTAATTTTTTTTTTTTTTTTTTTTTTTTV
I23	AATACGACTCACTATAGGGGTTCAGTGTGCTCTTCCGATCTNNNNNNNNTGGTTGTCTTTTTTTTTTTTTTTTTTTTTTTTV
I24	AATACGACTCACTATAGGGGTTCAGTGTGCTCTTCCGATCTNNNNNNNNAGGCATCTTTTTTTTTTTTTTTTTTTTTTTTTV
J1	AATACGACTCACTATAGGGGTTCAGTGTGCTCTTCCGATCTNNNNNNNNATGCCTCATTTTTTTTTTTTTTTTTTTTTTTTV
J2	AATACGACTCACTATAGGGGTTCAGTGTGCTCTTCCGATCTNNNNNNNNTCCGAACATTTTTTTTTTTTTTTTTTTTTTTTV
J3	AATACGACTCACTATAGGGGTTCAGTGTGCTCTTCCGATCTNNNNNNNNCTGCGAAATTTTTTTTTTTTTTTTTTTTTTTTV
J4	AATACGACTCACTATAGGGGTTCAGTGTGCTCTTCCGATCTNNNNNNNNTGGGTTTCTTTTTTTTTTTTTTTTTTTTTTTTV
J5	AATACGACTCACTATAGGGGTTCAGTGTGCTCTTCCGATCTNNNNNNNNCAGTCCATTTTTTTTTTTTTTTTTTTTTTTTTV
J6	AATACGACTCACTATAGGGGTTCAGTGTGCTCTTCCGATCTNNNNNNNNCGACTTACTTTTTTTTTTTTTTTTTTTTTTTTV
J7	AATACGACTCACTATAGGGGTTCAGTGTGCTCTTCCGATCTNNNNNNNNTCGGAATCTTTTTTTTTTTTTTTTTTTTTTTTV
J8	AATACGACTCACTATAGGGGTTCAGTGTGCTCTTCCGATCTNNNNNNNNCAGCTTTGTTTTTTTTTTTTTTTTTTTTTTTTV
J9	AATACGACTCACTATAGGGGTTCAGTGTGCTCTTCCGATCTNNNNNNNNTGGTAGCTTTTTTTTTTTTTTTTTTTTTTTTTV
J10	AATACGACTCACTATAGGGGTTCAGTGTGCTCTTCCGATCTNNNNNNNNTTATCCGGTTTTTTTTTTTTTTTTTTTTTTTTV
J11	AATACGACTCACTATAGGGGTTCAGTGTGCTCTTCCGATCTNNNNNNNNGCATCAGTTTTTTTTTTTTTTTTTTTTTTTTTV
J12	AATACGACTCACTATAGGGGTTCAGTGTGCTCTTCCGATCTNNNNNNNNCAATACGCTTTTTTTTTTTTTTTTTTTTTTTTV
J13	AATACGACTCACTATAGGGGTTCAGTGTGCTCTTCCGATCTNNNNNNNNGTTATGCCTTTTTTTTTTTTTTTTTTTTTTTTV
J14	AATACGACTCACTATAGGGGTTCAGTGTGCTCTTCCGATCTNNNNNNNNCGAACTGTTTTTTTTTTTTTTTTTTTTTTTTTV
J15	AATACGACTCACTATAGGGGTTCAGTGTGCTCTTCCGATCTNNNNNNNNGATCCTGATTTTTTTTTTTTTTTTTTTTTTTTV
J16	AATACGACTCACTATAGGGGTTCAGTGTGCTCTTCCGATCTNNNNNNNNCCAGATGATTTTTTTTTTTTTTTTTTTTTTTTV
J17	AATACGACTCACTATAGGGGTTCAGTGTGCTCTTCCGATCTNNNNNNNNAACCTGCTTTTTTTTTTTTTTTTTTTTTTTTTV
J18	AATACGACTCACTATAGGGGTTCAGTGTGCTCTTCCGATCTNNNNNNNNTATGGAGCTTTTTTTTTTTTTTTTTTTTTTTTV
J19	AATACGACTCACTATAGGGGTTCAGTGTGCTCTTCCGATCTNNNNNNNNCACTCACTTTTTTTTTTTTTTTTTTTTTTTTTV
J20	AATACGACTCACTATAGGGGTTCAGTGTGCTCTTCCGATCTNNNNNNNNGGGTAAGATTTTTTTTTTTTTTTTTTTTTTTTV
J21	AATACGACTCACTATAGGGGTTCAGTGTGCTCTTCCGATCTNNNNNNNNCAAACGAGTTTTTTTTTTTTTTTTTTTTTTTTV
J22	AATACGACTCACTATAGGGGTTCAGTGTGCTCTTCCGATCTNNNNNNNNAAAGGCTGTTTTTTTTTTTTTTTTTTTTTTTTV
J23	AATACGACTCACTATAGGGGTTCAGTGTGCTCTTCCGATCTNNNNNNNNACAAGGCATTTTTTTTTTTTTTTTTTTTTTTTV
J24	AATACGACTCACTATAGGGGTTCAGTGTGCTCTTCCGATCTNNNNNNNNAGTTTCGGTTTTTTTTTTTTTTTTTTTTTTTTV
K1	AATACGACTCACTATAGGGGTTCAGTGTGCTCTTCCGATCTNNNNNNNNGCCATCTTTTTTTTTTTTTTTTTTTTTTTTTTV
K2	AATACGACTCACTATAGGGGTTCAGTGTGCTCTTCCGATCTNNNNNNNNGCATAATCTTTTTTTTTTTTTTTTTTTTTTTTV
K3	AATACGACTCACTATAGGGGTTCAGTGTGCTCTTCCGATCTNNNNNNNNTCTATGGTTTTTTTTTTTTTTTTTTTTTTTTTV
K4	AATACGACTCACTATAGGGGTTCAGTGTGCTCTTCCGATCTNNNNNNNNAGGACTTATTTTTTTTTTTTTTTTTTTTTTTTV
K5	AATACGACTCACTATAGGGGTTCAGTGTGCTCTTCCGATCTNNNNNNNNCGTGATTCTTTTTTTTTTTTTTTTTTTTTTTTV
K6	AATACGACTCACTATAGGGGTTCAGTGTGCTCTTCCGATCTNNNNNNNNACTAGCGATTTTTTTTTTTTTTTTTTTTTTTTV
K7	AATACGACTCACTATAGGGGTTCAGTGTGCTCTTCCGATCTNNNNNNNNGTAACTCCTTTTTTTTTTTTTTTTTTTTTTTTV
K8	AATACGACTCACTATAGGGGTTCAGTGTGCTCTTCCGATCTNNNNNNNNCGGAAGTGTTTTTTTTTTTTTTTTTTTTTTTTV
K9	AATACGACTCACTATAGGGGTTCAGTGTGCTCTTCCGATCTNNNNNNNNCCGAGTACTTTTTTTTTTTTTTTTTTTTTTTTV
K10	AATACGACTCACTATAGGGGTTCAGTGTGCTCTTCCGATCTNNNNNNNNGACGCAATTTTTTTTTTTTTTTTTTTTTTTTTV
K11	AATACGACTCACTATAGGGGTTCAGTGTGCTCTTCCGATCTNNNNNNNNACCTGGAGTTTTTTTTTTTTTTTTTTTTTTTTV
K12	AATACGACTCACTATAGGGGTTCAGTGTGCTCTTCCGATCTNNNNNNNNCATGGGTTTTTTTTTTTTTTTTTTTTTTTTTTV
K13	AATACGACTCACTATAGGGGTTCAGTGTGCTCTTCCGATCTNNNNNNNNGTCTACCTTTTTTTTTTTTTTTTTTTTTTTTTV
K14	AATACGACTCACTATAGGGGTTCAGTGTGCTCTTCCGATCTNNNNNNNNGTTCAGTGTTTTTTTTTTTTTTTTTTTTTTTTV
K15	AATACGACTCACTATAGGGGTTCAGTGTGCTCTTCCGATCTNNNNNNNNGCCACAAATTTTTTTTTTTTTTTTTTTTTTTTV
K16	AATACGACTCACTATAGGGGTTCAGTGTGCTCTTCCGATCTNNNNNNNNGAGAACGATTTTTTTTTTTTTTTTTTTTTTTTV
K17	AATACGACTCACTATAGGGGTTCAGTGTGCTCTTCCGATCTNNNNNNNNGCTGTAACTTTTTTTTTTTTTTTTTTTTTTTTV
K18	AATACGACTCACTATAGGGGTTCAGTGTGCTCTTCCGATCTNNNNNNNNTCAGCTTGTTTTTTTTTTTTTTTTTTTTTTTTV
K19	AATACGACTCACTATAGGGGTTCAGTGTGCTCTTCCGATCTNNNNNNNNTTCCCTCATTTTTTTTTTTTTTTTTTTTTTTTV
K20	AATACGACTCACTATAGGGGTTCAGTGTGCTCTTCCGATCTNNNNNNNNTCGACTCATTTTTTTTTTTTTTTTTTTTTTTTV
K21	AATACGACTCACTATAGGGGTTCAGTGTGCTCTTCCGATCTNNNNNNNNGTGATGTCTTTTTTTTTTTTTTTTTTTTTTTTV
K22	AATACGACTCACTATAGGGGTTCAGTGTGCTCTTCCGATCTNNNNNNNNATCGGTTGTTTTTTTTTTTTTTTTTTTTTTTTV
K23	AATACGACTCACTATAGGGGTTCAGTGTGCTCTTCCGATCTNNNNNNNNCCATTTCCTTTTTTTTTTTTTTTTTTTTTTTTV
K24	AATACGACTCACTATAGGGGTTCAGTGTGCTCTTCCGATCTNNNNNNNNCTGAAGGATTTTTTTTTTTTTTTTTTTTTTTTV
L1	AATACGACTCACTATAGGGGTTCAGTGTGCTCTTCCGATCTNNNNNNNNTAGGGGAATTTTTTTTTTTTTTTTTTTTTTTTV
L2	AATACGACTCACTATAGGGGTTCAGTGTGCTCTTCCGATCTNNNNNNNNGCTTTGGATTTTTTTTTTTTTTTTTTTTTTTTV
L3	AATACGACTCACTATAGGGGTTCAGTGTGCTCTTCCGATCTNNNNNNNNTCAGCACTTTTTTTTTTTTTTTTTTTTTTTTTV
L4	AATACGACTCACTATAGGGGTTCAGTGTGCTCTTCCGATCTNNNNNNNNTGCGTGATTTTTTTTTTTTTTTTTTTTTTTTTV
L5	AATACGACTCACTATAGGGGTTCAGTGTGCTCTTCCGATCTNNNNNNNNGTAGTGAGTTTTTTTTTTTTTTTTTTTTTTTTV
L6	AATACGACTCACTATAGGGGTTCAGTGTGCTCTTCCGATCTNNNNNNNNGTGGTGTATTTTTTTTTTTTTTTTTTTTTTTTV
L7	AATACGACTCACTATAGGGGTTCAGTGTGCTCTTCCGATCTNNNNNNNNTCATGAGGTTTTTTTTTTTTTTTTTTTTTTTTV
L8	AATACGACTCACTATAGGGGTTCAGTGTGCTCTTCCGATCTNNNNNNNNTCCAGCTATTTTTTTTTTTTTTTTTTTTTTTTV
L9	AATACGACTCACTATAGGGGTTCAGTGTGCTCTTCCGATCTNNNNNNNNGGATGATGTTTTTTTTTTTTTTTTTTTTTTTTV
L10	AATACGACTCACTATAGGGGTTCAGTGTGCTCTTCCGATCTNNNNNNNNAGCACTCTTTTTTTTTTTTTTTTTTTTTTTTTV
L11	AATACGACTCACTATAGGGGTTCAGTGTGCTCTTCCGATCTNNNNNNNNAAGCGAGTTTTTTTTTTTTTTTTTTTTTTTTTV
L12	AATACGACTCACTATAGGGGTTCAGTGTGCTCTTCCGATCTNNNNNNNNTGATCTCCTTTTTTTTTTTTTTTTTTTTTTTTV
L13	AATACGACTCACTATAGGGGTTCAGTGTGCTCTTCCGATCTNNNNNNNNACCAGTTCTTTTTTTTTTTTTTTTTTTTTTTTV
L14	AATACGACTCACTATAGGGGTTCAGTGTGCTCTTCCGATCTNNNNNNNNAATAGGGCTTTTTTTTTTTTTTTTTTTTTTTTV
L15	AATACGACTCACTATAGGGGTTCAGTGTGCTCTTCCGATCTNNNNNNNNAACCCAACTTTTTTTTTTTTTTTTTTTTTTTTV
L16	AATACGACTCACTATAGGGGTTCAGTGTGCTCTTCCGATCTNNNNNNNNCGCATAACTTTTTTTTTTTTTTTTTTTTTTTTV
L17	AATACGACTCACTATAGGGGTTCAGTGTGCTCTTCCGATCTNNNNNNNNGTGCTAGTTTTTTTTTTTTTTTTTTTTTTTTTV
L18	AATACGACTCACTATAGGGGTTCAGTGTGCTCTTCCGATCTNNNNNNNNGGTGACTATTTTTTTTTTTTTTTTTTTTTTTTV
L19	AATACGACTCACTATAGGGGTTCAGTGTGCTCTTCCGATCTNNNNNNNNGGTTAGTGTTTTTTTTTTTTTTTTTTTTTTTTV
L20	AATACGACTCACTATAGGGGTTCAGTGTGCTCTTCCGATCTNNNNNNNNCGAAGCAATTTTTTTTTTTTTTTTTTTTTTTTV
L21	AATACGACTCACTATAGGGGTTCAGTGTGCTCTTCCGATCTNNNNNNNNCCGAGATTTTTTTTTTTTTTTTTTTTTTTTTTV
L22	AATACGACTCACTATAGGGGTTCAGTGTGCTCTTCCGATCTNNNNNNNNCTCTGCTATTTTTTTTTTTTTTTTTTTTTTTTV
L23	AATACGACTCACTATAGGGGTTCAGTGTGCTCTTCCGATCTNNNNNNNNTAGTTGCGTTTTTTTTTTTTTTTTTTTTTTTTV
L24	AATACGACTCACTATAGGGGTTCAGTGTGCTCTTCCGATCTNNNNNNNNAGGCTAACTTTTTTTTTTTTTTTTTTTTTTTTV
M1	AATACGACTCACTATAGGGGTTCAGTGTGCTCTTCCGATCTNNNNNNNNATTCCTAGTTTTTTTTTTTTTTTTTTTTTTTTV
M2	AATACGACTCACTATAGGGGTTCAGTGTGCTCTTCCGATCTNNNNNNNNAATCATGCTTTTTTTTTTTTTTTTTTTTTTTTV
M3	AATACGACTCACTATAGGGGTTCAGTGTGCTCTTCCGATCTNNNNNNNNGCTTCCCTTTTTTTTTTTTTTTTTTTTTTTTTV
M4	AATACGACTCACTATAGGGGTTCAGTGTGCTCTTCCGATCTNNNNNNNNAGGTAAAGTTTTTTTTTTTTTTTTTTTTTTTTV
M5	AATACGACTCACTATAGGGGTTCAGTGTGCTCTTCCGATCTNNNNNNNNCCACAACTTTTTTTTTTTTTTTTTTTTTTTTTV
M6	AATACGACTCACTATAGGGGTTCAGTGTGCTCTTCCGATCTNNNNNNNNACAGGCATTTTTTTTTTTTTTTTTTTTTTTTTV
M7	AATACGACTCACTATAGGGGTTCAGTGTGCTCTTCCGATCTNNNNNNNNTTTGTGTCTTTTTTTTTTTTTTTTTTTTTTTTV
M8	AATACGACTCACTATAGGGGTTCAGTGTGCTCTTCCGATCTNNNNNNNNTGAGCATATTTTTTTTTTTTTTTTTTTTTTTTV
M9	AATACGACTCACTATAGGGGTTCAGTGTGCTCTTCCGATCTNNNNNNNNTTAGACGCTTTTTTTTTTTTTTTTTTTTTTTTV
M10	AATACGACTCACTATAGGGGTTCAGTGTGCTCTTCCGATCTNNNNNNNNCGCTTGCTTTTTTTTTTTTTTTTTTTTTTTTTV
M11	AATACGACTCACTATAGGGGTTCAGTGTGCTCTTCCGATCTNNNNNNNNAGTCTGCCTTTTTTTTTTTTTTTTTTTTTTTTV
M12	AATACGACTCACTATAGGGGTTCAGTGTGCTCTTCCGATCTNNNNNNNNCATAGTCGTTTTTTTTTTTTTTTTTTTTTTTTV
M13	AATACGACTCACTATAGGGGTTCAGTGTGCTCTTCCGATCTNNNNNNNNGAGTCTGTTTTTTTTTTTTTTTTTTTTTTTTTV
M14	AATACGACTCACTATAGGGGTTCAGTGTGCTCTTCCGATCTNNNNNNNNTCGCCATTTTTTTTTTTTTTTTTTTTTTTTTTV
M15	AATACGACTCACTATAGGGGTTCAGTGTGCTCTTCCGATCTNNNNNNNNCGGTAATCTTTTTTTTTTTTTTTTTTTTTTTTV
M16	AATACGACTCACTATAGGGGTTCAGTGTGCTCTTCCGATCTNNNNNNNNCCTGACAATTTTTTTTTTTTTTTTTTTTTTTTV
M17	AATACGACTCACTATAGGGGTTCAGTGTGCTCTTCCGATCTNNNNNNNNAAGACAGCTTTTTTTTTTTTTTTTTTTTTTTTV
M18	AATACGACTCACTATAGGGGTTCAGTGTGCTCTTCCGATCTNNNNNNNNTGCGGTATTTTTTTTTTTTTTTTTTTTTTTTTV
M19	AATACGACTCACTATAGGGGTTCAGTGTGCTCTTCCGATCTNNNNNNNNTATCTCGCTTTTTTTTTTTTTTTTTTTTTTTTV
M20	AATACGACTCACTATAGGGGTTCAGTGTGCTCTTCCGATCTNNNNNNNNTTCACGTGTTTTTTTTTTTTTTTTTTTTTTTTV
M21	AATACGACTCACTATAGGGGTTCAGTGTGCTCTTCCGATCTNNNNNNNNCCCCTATTTTTTTTTTTTTTTTTTTTTTTTTTV
M22	AATACGACTCACTATAGGGGTTCAGTGTGCTCTTCCGATCTNNNNNNNNTATCCTGCTTTTTTTTTTTTTTTTTTTTTTTTV
M23	AATACGACTCACTATAGGGGTTCAGTGTGCTCTTCCGATCTNNNNNNNNCCTTCGTATTTTTTTTTTTTTTTTTTTTTTTTV
M24	AATACGACTCACTATAGGGGTTCAGTGTGCTCTTCCGATCTNNNNNNNNCAAAGTGGTTTTTTTTTTTTTTTTTTTTTTTTV
N1	AATACGACTCACTATAGGGGTTCAGTGTGCTCTTCCGATCTNNNNNNNNACAGAGCTTTTTTTTTTTTTTTTTTTTTTTTTV
N2	AATACGACTCACTATAGGGGTTCAGTGTGCTCTTCCGATCTNNNNNNNNATAGCTGCTTTTTTTTTTTTTTTTTTTTTTTTV
N3	AATACGACTCACTATAGGGGTTCAGTGTGCTCTTCCGATCTNNNNNNNNTGATTCGCTTTTTTTTTTTTTTTTTTTTTTTTV
N4	AATACGACTCACTATAGGGGTTCAGTGTGCTCTTCCGATCTNNNNNNNNATCGTGCATTTTTTTTTTTTTTTTTTTTTTTTV
N5	AATACGACTCACTATAGGGGTTCAGTGTGCTCTTCCGATCTNNNNNNNNAGTCAGGATTTTTTTTTTTTTTTTTTTTTTTTV
N6	AATACGACTCACTATAGGGGTTCAGTGTGCTCTTCCGATCTNNNNNNNNTTTTCGCCTTTTTTTTTTTTTTTTTTTTTTTTV
N7	AATACGACTCACTATAGGGGTTCAGTGTGCTCTTCCGATCTNNNNNNNNAGGAGACTTTTTTTTTTTTTTTTTTTTTTTTTV
N8	AATACGACTCACTATAGGGGTTCAGTGTGCTCTTCCGATCTNNNNNNNNGTTCCGATTTTTTTTTTTTTTTTTTTTTTTTTV
N9	AATACGACTCACTATAGGGGTTCAGTGTGCTCTTCCGATCTNNNNNNNNTCGCGATATTTTTTTTTTTTTTTTTTTTTTTTV
N10	AATACGACTCACTATAGGGGTTCAGTGTGCTCTTCCGATCTNNNNNNNNGGACGAATTTTTTTTTTTTTTTTTTTTTTTTTV
N11	AATACGACTCACTATAGGGGTTCAGTGTGCTCTTCCGATCTNNNNNNNNTCGACAAGTTTTTTTTTTTTTTTTTTTTTTTTV
N12	AATACGACTCACTATAGGGGTTCAGTGTGCTCTTCCGATCTNNNNNNNNGAACAGCATTTTTTTTTTTTTTTTTTTTTTTTV
N13	AATACGACTCACTATAGGGGTTCAGTGTGCTCTTCCGATCTNNNNNNNNACAAACCGTTTTTTTTTTTTTTTTTTTTTTTTV
N14	AATACGACTCACTATAGGGGTTCAGTGTGCTCTTCCGATCTNNNNNNNNATCGACGATTTTTTTTTTTTTTTTTTTTTTTTV
N15	AATACGACTCACTATAGGGGTTCAGTGTGCTCTTCCGATCTNNNNNNNNCTCATGTCTTTTTTTTTTTTTTTTTTTTTTTTV
N16	AATACGACTCACTATAGGGGTTCAGTGTGCTCTTCCGATCTNNNNNNNNCCCTAGTATTTTTTTTTTTTTTTTTTTTTTTTV
N17	AATACGACTCACTATAGGGGTTCAGTGTGCTCTTCCGATCTNNNNNNNNCCTTTGACTTTTTTTTTTTTTTTTTTTTTTTTV
N18	AATACGACTCACTATAGGGGTTCAGTGTGCTCTTCCGATCTNNNNNNNNTGTGGCTTTTTTTTTTTTTTTTTTTTTTTTTTV
N19	AATACGACTCACTATAGGGGTTCAGTGTGCTCTTCCGATCTNNNNNNNNGCGATATCTTTTTTTTTTTTTTTTTTTTTTTTV
N20	AATACGACTCACTATAGGGGTTCAGTGTGCTCTTCCGATCTNNNNNNNNACGAACACTTTTTTTTTTTTTTTTTTTTTTTTV
N21	AATACGACTCACTATAGGGGTTCAGTGTGCTCTTCCGATCTNNNNNNNNTTGATGGCTTTTTTTTTTTTTTTTTTTTTTTTV
N22	AATACGACTCACTATAGGGGTTCAGTGTGCTCTTCCGATCTNNNNNNNNAACATGGGTTTTTTTTTTTTTTTTTTTTTTTTV
N23	AATACGACTCACTATAGGGGTTCAGTGTGCTCTTCCGATCTNNNNNNNNCTTAGCCTTTTTTTTTTTTTTTTTTTTTTTTTV
N24	AATACGACTCACTATAGGGGTTCAGTGTGCTCTTCCGATCTNNNNNNNNAAAGCGGATTTTTTTTTTTTTTTTTTTTTTTTV
O1	AATACGACTCACTATAGGGGTTCAGTGTGCTCTTCCGATCTNNNNNNNNTCTTGCTGTTTTTTTTTTTTTTTTTTTTTTTTV
O2	AATACGACTCACTATAGGGGTTCAGTGTGCTCTTCCGATCTNNNNNNNNGGGACAACTTTTTTTTTTTTTTTTTTTTTTTTV
O3	AATACGACTCACTATAGGGGTTCAGTGTGCTCTTCCGATCTNNNNNNNNATATTCCCTTTTTTTTTTTTTTTTTTTTTTTTV
O4	AATACGACTCACTATAGGGGTTCAGTGTGCTCTTCCGATCTNNNNNNNNTGTTAAGCTTTTTTTTTTTTTTTTTTTTTTTTV
O5	AATACGACTCACTATAGGGGTTCAGTGTGCTCTTCCGATCTNNNNNNNNTACGCCTCTTTTTTTTTTTTTTTTTTTTTTTTV
O6	AATACGACTCACTATAGGGGTTCAGTGTGCTCTTCCGATCTNNNNNNNNCACTTATCTTTTTTTTTTTTTTTTTTTTTTTTV
O7	AATACGACTCACTATAGGGGTTCAGTGTGCTCTTCCGATCTNNNNNNNNACCGCTAATTTTTTTTTTTTTTTTTTTTTTTTV
O8	AATACGACTCACTATAGGGGTTCAGTGTGCTCTTCCGATCTNNNNNNNNTAAGGTCCTTTTTTTTTTTTTTTTTTTTTTTTV
O9	AATACGACTCACTATAGGGGTTCAGTGTGCTCTTCCGATCTNNNNNNNNGAAAGGTGTTTTTTTTTTTTTTTTTTTTTTTTV
O10	AATACGACTCACTATAGGGGTTCAGTGTGCTCTTCCGATCTNNNNNNNNACGTTGTATTTTTTTTTTTTTTTTTTTTTTTTV
O11	AATACGACTCACTATAGGGGTTCAGTGTGCTCTTCCGATCTNNNNNNNNGCAGAGAATTTTTTTTTTTTTTTTTTTTTTTTV
O12	AATACGACTCACTATAGGGGTTCAGTGTGCTCTTCCGATCTNNNNNNNNGCATTTGGTTTTTTTTTTTTTTTTTTTTTTTTV
O13	AATACGACTCACTATAGGGGTTCAGTGTGCTCTTCCGATCTNNNNNNNNGTCTCACATTTTTTTTTTTTTTTTTTTTTTTTV
O14	AATACGACTCACTATAGGGGTTCAGTGTGCTCTTCCGATCTNNNNNNNNCAGATACCTTTTTTTTTTTTTTTTTTTTTTTTV
O15	AATACGACTCACTATAGGGGTTCAGTGTGCTCTTCCGATCTNNNNNNNNCCTACACATTTTTTTTTTTTTTTTTTTTTTTTV
O16	AATACGACTCACTATAGGGGTTCAGTGTGCTCTTCCGATCTNNNNNNNNAGCAGAACTTTTTTTTTTTTTTTTTTTTTTTTV
O17	AATACGACTCACTATAGGGGTTCAGTGTGCTCTTCCGATCTNNNNNNNNTTTGAGGGTTTTTTTTTTTTTTTTTTTTTTTTV
O18	AATACGACTCACTATAGGGGTTCAGTGTGCTCTTCCGATCTNNNNNNNNAAACAGGCTTTTTTTTTTTTTTTTTTTTTTTTV
O19	AATACGACTCACTATAGGGGTTCAGTGTGCTCTTCCGATCTNNNNNNNNTGATCCTCTTTTTTTTTTTTTTTTTTTTTTTTV
O20	AATACGACTCACTATAGGGGTTCAGTGTGCTCTTCCGATCTNNNNNNNNGAGAAGAGTTTTTTTTTTTTTTTTTTTTTTTTV
O21	AATACGACTCACTATAGGGGTTCAGTGTGCTCTTCCGATCTNNNNNNNNCGTAATCGTTTTTTTTTTTTTTTTTTTTTTTTV
O22	AATACGACTCACTATAGGGGTTCAGTGTGCTCTTCCGATCTNNNNNNNNCGAATGCATTTTTTTTTTTTTTTTTTTTTTTTV
O23	AATACGACTCACTATAGGGGTTCAGTGTGCTCTTCCGATCTNNNNNNNNTGAAAGCGTTTTTTTTTTTTTTTTTTTTTTTTV
O24	AATACGACTCACTATAGGGGTTCAGTGTGCTCTTCCGATCTNNNNNNNNCGTAGAAGTTTTTTTTTTTTTTTTTTTTTTTTV
P1	AATACGACTCACTATAGGGGTTCAGTGTGCTCTTCCGATCTNNNNNNNNGTCCAAAGTTTTTTTTTTTTTTTTTTTTTTTTV
P2	AATACGACTCACTATAGGGGTTCAGTGTGCTCTTCCGATCTNNNNNNNNCTGCTTCTTTTTTTTTTTTTTTTTTTTTTTTTV
P3	AATACGACTCACTATAGGGGTTCAGTGTGCTCTTCCGATCTNNNNNNNNACCCTACATTTTTTTTTTTTTTTTTTTTTTTTV
P4	AATACGACTCACTATAGGGGTTCAGTGTGCTCTTCCGATCTNNNNNNNNTCGTCCTTTTTTTTTTTTTTTTTTTTTTTTTTV
P5	AATACGACTCACTATAGGGGTTCAGTGTGCTCTTCCGATCTNNNNNNNNGCTAATGGTTTTTTTTTTTTTTTTTTTTTTTTV
P6	AATACGACTCACTATAGGGGTTCAGTGTGCTCTTCCGATCTNNNNNNNNGGAGTACATTTTTTTTTTTTTTTTTTTTTTTTV
P7	AATACGACTCACTATAGGGGTTCAGTGTGCTCTTCCGATCTNNNNNNNNCGGTACTTTTTTTTTTTTTTTTTTTTTTTTTTV
P8	AATACGACTCACTATAGGGGTTCAGTGTGCTCTTCCGATCTNNNNNNNNAACACGCATTTTTTTTTTTTTTTTTTTTTTTTV
P9	AATACGACTCACTATAGGGGTTCAGTGTGCTCTTCCGATCTNNNNNNNNGCAAGAAGTTTTTTTTTTTTTTTTTTTTTTTTV
P10	AATACGACTCACTATAGGGGTTCAGTGTGCTCTTCCGATCTNNNNNNNNCATGCACATTTTTTTTTTTTTTTTTTTTTTTTV
P11	AATACGACTCACTATAGGGGTTCAGTGTGCTCTTCCGATCTNNNNNNNNGTTCTTGCTTTTTTTTTTTTTTTTTTTTTTTTV
P12	AATACGACTCACTATAGGGGTTCAGTGTGCTCTTCCGATCTNNNNNNNNAGCGAACTTTTTTTTTTTTTTTTTTTTTTTTTV
P13	AATACGACTCACTATAGGGGTTCAGTGTGCTCTTCCGATCTNNNNNNNNCAATGGTCTTTTTTTTTTTTTTTTTTTTTTTTV
P14	AATACGACTCACTATAGGGGTTCAGTGTGCTCTTCCGATCTNNNNNNNNAACCGGAATTTTTTTTTTTTTTTTTTTTTTTTV
P15	AATACGACTCACTATAGGGGTTCAGTGTGCTCTTCCGATCTNNNNNNNNAACTCTGGTTTTTTTTTTTTTTTTTTTTTTTTV
P16	AATACGACTCACTATAGGGGTTCAGTGTGCTCTTCCGATCTNNNNNNNNTTAGGCAGTTTTTTTTTTTTTTTTTTTTTTTTV
P17	AATACGACTCACTATAGGGGTTCAGTGTGCTCTTCCGATCTNNNNNNNNCGTCGTTTTTTTTTTTTTTTTTTTTTTTTTTTV
P18	AATACGACTCACTATAGGGGTTCAGTGTGCTCTTCCGATCTNNNNNNNNCCTGCTATTTTTTTTTTTTTTTTTTTTTTTTTV
P19	AATACGACTCACTATAGGGGTTCAGTGTGCTCTTCCGATCTNNNNNNNNCAGAGAAGTTTTTTTTTTTTTTTTTTTTTTTTV
P20	AATACGACTCACTATAGGGGTTCAGTGTGCTCTTCCGATCTNNNNNNNNGATTGTCCTTTTTTTTTTTTTTTTTTTTTTTTV
P21	AATACGACTCACTATAGGGGTTCAGTGTGCTCTTCCGATCTNNNNNNNNCACCTCTATTTTTTTTTTTTTTTTTTTTTTTTV
P22	AATACGACTCACTATAGGGGTTCAGTGTGCTCTTCCGATCTNNNNNNNNAGTTGGACTTTTTTTTTTTTTTTTTTTTTTTTV
P23	AATACGACTCACTATAGGGGTTCAGTGTGCTCTTCCGATCTNNNNNNNNAGTGCAGATTTTTTTTTTTTTTTTTTTTTTTTV
P24	AATACGACTCACTATAGGGGTTCAGTGTGCTCTTCCGATCTNNNNNNNNCTCTGTCTTTTTTTTTTTTTTTTTTTTTTTTTV
